# *Wolbachia* and host intrinsic reproductive barriers contribute additively to post-mating isolation in spider mites

**DOI:** 10.1101/2020.06.29.178699

**Authors:** Miguel A. Cruz, Sara Magalhães, Élio Sucena, Flore Zélé

**Affiliations:** Centre for Ecology, Evolution and Environmental Changes (cE3c), Faculdade de Ciências da Universidade de Lisboa, Edificio C2, 3º Piso Campo Grande, 1749-016 Lisboa, Portugal; Departamento de Biologia Animal, Faculdade de Ciências da Universidade de Lisboa, Campo Grande, Edifício C2, 1749-016 Lisboa, Portugal; Instituto Gulbenkian de Ciência, Apartado 14, 2781-901 Oeiras, Portugal

**Keywords:** Reproductive manipulation, reproductive isolation, reproductive interference, hybridization, speciation, haplodiploidy

## Abstract

*Wolbachia* are widespread maternally-inherited bacteria suggested to play a role in arthropod host speciation through induction of cytoplasmic incompatibility, but this hypothesis remains controversial. Most studies addressing *Wolbachia*-induced incompatibilities concern closely-related populations, which are intrinsically compatible. Here, we used three populations of two genetically differentiated colour forms of the haplodiploid spider mite *Tetranychus urticae* to dissect the interaction between *Wolbachia*-induced and host-associated incompatibilities, and to assess their relative contribution to post-mating isolation. We found that these two sources of incompatibility act through different mechanisms in an additive fashion. Host-associated incompatibility contributes 1.5 times more than *Wolbachia*-induced incompatibility in reducing hybrid production, the former through an overproduction of haploid sons at the expense of diploid daugters (*ca*. 75% decrease) and the latter by increasing the embryonic mortality of daughters (by *ca*. 49%). Furthermore, regardless of cross direction, we observed near-complete F1 hybrid sterility and complete F2 hybrid breakdown between populations of the two forms, but that *Wolbachia* did not contribute to this outcome. This study identifies the mechanistic independence and additive nature of host-intrinsic and *Wolbachia*-induced sources of isolation. It suggests that *Wolbachia* could drive reproductive isolation in this system, thereby potentially affecting host differentiation and distribution in the field.
