## Supplementary material for "*Wolbachia* and host intrinsic reproductive barriers contribute additively to post-mating isolation in spider mites": Complete dataset Experiment 1

category	block	cross	female_survival	eggs	unhatched	hatched	dead_juveniles	daughters	sons
5	3	Ri1xRu1	3	27	3	24	0	18	6
5	3	Ri1xRu1	2	16	2	14	2	7	5
5	3	Ri1xRu1	3	9	0	9	0	6	3
5	3	Ri1xRu1	3	28	2	26	0	19	7
5	3	Ri1xRu1	3	25	4	21	0	14	7
5	3	Ri1xRu1	3	31	3	28	1	20	7
5	3	Ri1xRu1	3	27	5	22	0	17	5
5	3	Ri1xRu1	3	29	3	26	1	18	7
5	3	Ri1xRu1	3	31	5	26	2	18	6
5	3	Ri1xRu1	3	22	2	20	2	13	5
5	3	Ri1xRu1	3	29	2	27	0	21	6
5	3	Ri1xRu1	3	19	0	19	0	0	19
5	3	Ri1xRu1	3	21	3	18	0	0	18
5	3	Ri1xRu1	3	25	0	25	1	20	4
5	3	Ri1xRu1	3	25	2	23	0	16	7
5	3	Ri1xRu1	3	26	3	23	0	17	6
5	3	Ri1xRu1	3	16	1	15	0	8	7
5	3	Ri1xRu1	3	25	6	19	0	13	6
5	3	Ri1xRu1	3	19	3	16	1	10	5
5	3	Ri1xRu1	3	22	2	20	0	16	4
5	3	Ri1xRu1	3	31	4	27	0	21	6
5	3	Ri1xRu1	3	16	0	16	0	10	6
5	3	Ri1xRu1	3	16	2	14	2	8	4
5	3	Ri1xRu1	3	25	0	25	1	19	5
5	3	Ri1xRu1	3	17	0	17	5	8	4
5	3	Ri1xRu2	3	22	0	22	1	15	6
5	3	Ri1xRu2	3	18	2	16	0	14	2
5	3	Ri1xRu2	3	9	0	9	0	7	2
5	3	Ri1xRu2	3	18	0	18	0	0	18
5	3	Ri1xRu2	3	18	2	16	1	10	5
5	3	Ri1xRu2	3	20	13	7	1	6	0
5	3	Ri1xRu2	3	23	1	22	0	16	6
5	3	Ri1xRu2	3	25	0	25	0	19	6
5	3	Ri1xRu2	3	27	4	23	3	16	4
5	3	Ri1xRu2	3	27	2	25	4	15	6
5	3	Ri1xRu2	3	19	3	16	0	12	4
5	3	Ri1xRu2	3	23	1	22	0	15	7
5	3	Ri1xRu2	3	34	3	31	2	22	7
5	3	Ri1xRu2	3	23	4	19	0	0	19
5	3	Ri1xRu2	3	31	2	29	0	20	9
5	3	Ri1xRu2	3	25	1	24	1	17	6
5	3	Ri1xRu2	3	24	0	24	4	15	5
5	3	Ri1xRu2	3	22	2	20	3	11	6
5	3	Ri1xRu2	3	25	7	18	0	16	2
5	3	Ri1xRu2	3	26	1	25	5	13	7
5	3	Ri1xRu2	3	21	4	17	2	0	15
5	3	Ri1xRu2	3	17	1	16	2	7	7
5	3	Ri1xRu2	3	19	1	18	3	11	4
5	3	Ri1xRu2	3	12	1	11	1	7	3
5	3	Ri1xRu2	3	24	2	22	2	16	4
5	3	Ri1xGu	1	0	0	0	0	0	0
5	3	Ri1xGu	3	24	1	23	1	16	6
5	3	Ri1xGu	3	25	0	25	2	17	6
5	3	Ri1xGu	3	16	1	15	0	10	5
5	3	Ri1xGu	3	0	0	0	0	0	0
5	3	Ri1xGu	3	25	1	24	3	18	3
5	3	Ri1xGu	3	38	1	37	4	23	10
5	3	Ri1xGu	2	15	0	15	0	10	5
5	3	Ri1xGu	3	34	1	33	0	23	10
5	3	Ri1xGu	3	16	1	15	0	11	4
5	3	Ri1xGu	3	25	2	23	0	16	7
5	3	Ri1xGu	3	14	2	12	2	6	4
5	3	Ri1xGu	3	29	0	29	2	17	10
5	3	Ri1xGu	3	31	4	27	2	20	5
5	3	Ri1xGu	3	12	1	11	0	8	3
5	3	Ri1xGu	3	16	1	15	1	10	4
5	3	Ri1xGu	3	27	1	26	0	18	8
5	3	Ri1xGu	3	22	2	20	1	14	5
5	3	Ri1xGu	3	23	1	22	0	15	7
5	3	Ri1xGu	3	27	2	25	2	17	6
5	3	Ri1xGu	3	25	3	22	0	14	8
5	3	Ri1xGu	3	24	0	24	2	14	8
5	3	Ri1xGu	3	26	2	24	0	19	5
5	3	Ri1xGu	1	0	0	0	0	0	0
5	3	Ri1xGu	3	26	2	24	2	13	9
5	3	Ri2xRu1	3	27	1	26	1	18	7
5	3	Ri2xRu1	3	18	4	14	0	10	4
5	3	Ri2xRu1	1	0	0	0	0	0	0
5	3	Ri2xRu1	1	0	0	0	0	0	0
5	3	Ri2xRu1	3	21	12	9	0	8	1
5	3	Ri2xRu1	3	12	1	11	0	8	3
5	3	Ri2xRu1	3	18	0	18	2	12	4
5	3	Ri2xRu1	3	25	1	24	0	0	24
5	3	Ri2xRu1	3	30	2	28	0	20	8
5	3	Ri2xRu1	3	21	3	18	5	10	3
5	3	Ri2xRu1	3	24	3	21	3	14	4
5	3	Ri2xRu1	3	0	0	0	0	0	0
5	3	Ri2xRu1	3	28	2	26	0	20	6
5	3	Ri2xRu1	3	17	1	16	0	11	5
5	3	Ri2xRu1	3	19	2	17	3	10	4
5	3	Ri2xRu1	3	13	2	11	0	8	3
5	3	Ri2xRu1	3	23	2	21	0	17	4
5	3	Ri2xRu1	3	28	2	26	0	16	10
5	3	Ri2xRu1	3	21	2	19	0	14	5
5	3	Ri2xRu1	3	24	3	21	4	11	6
5	3	Ri2xRu1	3	15	1	14	1	8	5
5	3	Ri2xRu1	1	1	0	1	0	0	1
5	3	Ri2xRu1	3	25	2	23	0	16	7
5	3	Ri2xRu1	3	9	4	5	0	3	2
5	3	Ri2xRu1	3	19	1	18	0	14	4
5	3	Ri2xRu2	3	27	5	22	2	16	4
5	3	Ri2xRu2	3	23	2	21	0	17	4
5	3	Ri2xRu2	3	27	3	24	1	16	7
5	3	Ri2xRu2	3	26	2	24	0	16	8
5	3	Ri2xRu2	3	26	3	23	0	14	9
5	3	Ri2xRu2	3	26	3	23	0	19	4
5	3	Ri2xRu2	3	31	4	27	0	20	7
5	3	Ri2xRu2	3	12	6	6	0	0	6
5	3	Ri2xRu2	3	26	2	24	0	0	24
5	3	Ri2xRu2	3	18	11	7	2	4	1
5	3	Ri2xRu2	3	27	8	19	3	12	4
5	3	Ri2xRu2	3	20	0	20	0	10	10
5	3	Ri2xRu2	3	28	0	28	0	18	10
5	3	Ri2xRu2	3	28	8	20	0	17	3
5	3	Ri2xRu2	3	21	1	20	0	14	6
5	3	Ri2xRu2	3	20	2	18	0	0	18
5	3	Ri2xRu2	3	19	2	17	0	14	3
5	3	Ri2xRu2	3	26	0	26	0	18	8
5	3	Ri2xRu2	3	29	3	26	0	19	7
5	3	Ri2xRu2	3	12	4	8	0	0	8
5	3	Ri2xRu2	3	25	1	24	0	17	7
5	3	Ri2xRu2	3	24	3	21	0	0	21
5	3	Ri2xRu2	3	19	1	18	0	11	7
5	3	Ri2xRu2	3	23	2	21	3	13	5
5	3	Ri2xRu2	3	26	3	23	0	14	9
5	3	Ri2xGu	3	30	5	25	1	12	12
5	3	Ri2xGu	3	21	1	20	0	6	14
5	3	Ri2xGu	3	11	2	9	0	3	6
5	3	Ri2xGu	3	33	5	28	2	8	18
5	3	Ri2xGu	3	38	2	36	6	21	9
5	3	Ri2xGu	3	7	1	6	0	0	6
5	3	Ri2xGu	3	25	0	25	2	15	8
5	3	Ri2xGu	3	26	2	24	0	0	24
5	3	Ri2xGu	3	15	0	15	1	3	11
5	3	Ri2xGu	3	17	0	17	1	12	4
5	3	Ri2xGu	3	5	2	3	0	2	1
5	3	Ri2xGu	3	23	0	23	0	14	9
5	3	Ri2xGu	3	24	0	24	0	12	12
5	3	Ri2xGu	3	28	1	27	2	18	7
5	3	Ri2xGu	3	28	1	27	2	11	14
5	3	Ri2xGu	3	22	1	21	3	10	8
5	3	Ri2xGu	3	21	1	20	0	16	4
5	3	Ri2xGu	3	27	1	26	0	18	8
5	3	Ri2xGu	3	37	1	36	1	26	9
5	3	Ri2xGu	3	22	0	22	0	6	16
5	3	Ri2xGu	3	25	2	23	0	14	9
5	3	Ri2xGu	3	17	0	17	0	9	8
5	3	Ri2xGu	3	29	1	28	3	18	7
5	3	Ri2xGu	3	22	1	21	0	4	17
5	3	Ri2xGu	3	20	1	19	0	5	14
5	3	GixRu1	3	23	1	22	0	1	21
5	3	GixRu1	1	0	0	0	0	0	0
5	3	GixRu1	3	25	0	25	3	5	17
5	3	GixRu1	3	18	0	18	0	6	12
5	3	GixRu1	1	0	0	0	0	0	0
5	3	GixRu1	3	30	1	29	0	4	25
5	3	GixRu1	3	29	1	28	2	4	22
5	3	GixRu1	3	29	0	29	0	5	24
5	3	GixRu1	2	15	0	15	0	4	11
5	3	GixRu1	3	3	1	2	0	0	2
5	3	GixRu1	3	25	0	25	3	0	22
5	3	GixRu1	3	21	1	20	1	0	19
5	3	GixRu1	3	15	0	15	0	5	10
5	3	GixRu1	3	23	0	23	0	2	21
5	3	GixRu1	3	28	0	28	0	4	24
5	3	GixRu1	3	28	1	27	0	0	27
5	3	GixRu1	3	21	0	21	0	0	21
5	3	GixRu1	3	21	0	21	0	0	21
5	3	GixRu1	3	17	0	17	0	2	15
5	3	GixRu1	3	22	0	22	1	1	20
5	3	GixRu1	3	30	0	30	2	0	28
5	3	GixRu1	3	17	1	16	0	5	11
5	3	GixRu1	3	26	0	26	0	7	19
5	3	GixRu1	3	32	0	32	2	3	27
5	3	GixRu1	3	22	2	20	0	0	20
5	3	GixRu2	3	22	0	22	0	1	21
5	3	GixRu2	3	21	2	19	1	0	18
5	3	GixRu2	3	19	0	19	0	1	18
5	3	GixRu2	3	26	0	26	3	0	23
5	3	GixRu2	3	17	0	17	0	4	13
5	3	GixRu2	3	19	1	18	0	0	18
5	3	GixRu2	3	22	0	22	1	0	21
5	3	GixRu2	3	28	0	28	0	0	28
5	3	GixRu2	3	25	0	25	1	0	24
5	3	GixRu2	3	31	0	31	0	2	29
5	3	GixRu2	3	25	0	25	0	2	23
5	3	GixRu2	3	14	0	14	0	1	13
5	3	GixRu2	1	1	0	1	0	0	1
5	3	GixRu2	3	30	0	30	0	0	30
5	3	GixRu2	3	13	2	11	0	2	9
5	3	GixRu2	3	19	11	8	0	0	8
5	3	GixRu2	3	22	0	22	3	14	5
5	3	GixRu2	3	20	1	19	0	1	18
5	3	GixRu2	3	19	0	19	2	0	17
5	3	GixRu2	3	13	1	12	0	0	12
5	3	GixRu2	3	29	1	28	0	4	24
5	3	GixRu2	3	23	3	20	0	4	16
5	3	GixRu2	3	13	4	9	0	1	8
5	3	GixRu2	3	28	5	23	0	0	23
5	3	GixRu2	3	27	10	17	1	0	16
5	3	GixGu	3	31	1	30	3	18	9
5	3	GixGu	3	24	0	24	2	17	5
5	3	GixGu	3	21	0	21	0	6	15
5	3	GixGu	3	3	0	3	0	2	1
5	3	GixGu	3	23	0	23	2	13	8
5	3	GixGu	3	25	0	25	0	16	9
5	3	GixGu	3	30	0	30	0	0	30
5	3	GixGu	3	21	1	20	0	0	20
5	3	GixGu	3	26	0	26	0	25	1
5	3	GixGu	3	27	0	27	3	15	9
5	3	GixGu	1	1	0	1	0	0	1
5	3	GixGu	3	17	0	17	2	0	15
5	3	GixGu	3	24	2	22	0	0	22
5	3	GixGu	3	24	0	24	0	17	7
5	3	GixGu	3	23	0	23	0	18	5
5	3	GixGu	3	22	0	22	1	0	21
5	3	GixGu	3	30	0	30	0	6	24
5	3	GixGu	3	25	0	25	0	0	25
5	3	GixGu	3	22	1	21	0	16	5
5	3	GixGu	3	11	0	11	0	0	11
5	3	GixGu	3	15	0	15	0	9	6
5	3	GixGu	3	20	0	20	0	8	12
5	3	GixGu	3	20	1	19	0	0	19
5	3	GixGu	3	24	0	24	0	9	15
5	3	GixGu	3	23	0	23	0	18	5
5	4	Ri1xRu1	1	0	0	0	0	0	0
5	4	Ri1xRu1	3	24	8	16	0	11	5
5	4	Ri1xRu1	3	33	3	30	3	20	7
5	4	Ri1xRu1	3	35	3	32	3	21	8
5	4	Ri1xRu1	3	28	3	25	0	18	7
5	4	Ri1xRu1	3	32	7	25	2	17	6
5	4	Ri1xRu1	3	21	3	18	0	16	2
5	4	Ri1xRu1	3	18	1	17	0	0	17
5	4	Ri1xRu1	3	17	0	17	0	11	6
5	4	Ri1xRu1	3	33	4	29	0	20	9
5	4	Ri1xRu1	3	12	0	12	0	0	12
5	4	Ri1xRu1	3	27	4	23	1	17	5
5	4	Ri1xRu1	3	23	6	17	2	10	5
5	4	Ri1xRu1	3	10	0	10	0	4	6
5	4	Ri1xRu1	3	15	0	15	0	8	7
5	4	Ri1xRu1	3	22	1	21	2	14	5
5	4	Ri1xRu1	3	33	9	24	1	17	6
5	4	Ri1xRu1	3	12	3	9	1	5	3
5	4	Ri1xRu1	3	15	2	13	0	8	5
5	4	Ri1xRu1	3	8	0	8	0	5	3
5	4	Ri1xRu1	3	26	7	19	1	12	6
5	4	Ri1xRu1	3	23	2	21	0	14	7
5	4	Ri1xRu1	3	39	4	35	7	17	11
5	4	Ri1xRu1	2	19	0	19	0	0	19
5	4	Ri1xRu1	2	19	0	19	0	6	13
5	4	Ri1xRu2	3	24	5	19	0	14	5
5	4	Ri1xRu2	3	12	0	12	0	7	5
5	4	Ri1xRu2	3	21	3	18	0	0	18
5	4	Ri1xRu2	3	32	0	32	3	20	9
5	4	Ri1xRu2	3	23	3	20	1	11	8
5	4	Ri1xRu2	3	31	4	27	1	17	9
5	4	Ri1xRu2	3	27	3	24	2	15	7
5	4	Ri1xRu2	3	27	0	27	0	19	8
5	4	Ri1xRu2	3	21	0	21	0	14	7
5	4	Ri1xRu2	3	25	3	22	0	16	6
5	4	Ri1xRu2	3	8	0	8	2	4	2
5	4	Ri1xRu2	3	14	3	11	0	7	4
5	4	Ri1xRu2	3	18	1	17	0	0	17
5	4	Ri1xRu2	3	16	2	14	0	13	1
5	4	Ri1xRu2	3	23	0	23	2	15	6
5	4	Ri1xRu2	3	12	0	12	0	8	4
5	4	Ri1xRu2	3	38	4	34	1	23	10
5	4	Ri1xRu2	3	22	0	22	0	16	6
5	4	Ri1xRu2	3	17	1	16	0	11	5
5	4	Ri1xRu2	3	0	0	0	0	0	0
5	4	Ri1xRu2	3	28	6	22	2	13	7
5	4	Ri1xRu2	0	0	NA	NA	NA	NA	NA
5	4	Ri1xRu2	0	0	NA	NA	NA	NA	NA
5	4	Ri1xRu2	0	0	NA	NA	NA	NA	NA
5	4	Ri1xRu2	0	0	NA	NA	NA	NA	NA
5	4	Ri1xGu	3	30	3	27	3	17	7
5	4	Ri1xGu	3	25	0	25	0	18	7
5	4	Ri1xGu	3	29	0	29	2	19	8
5	4	Ri1xGu	3	30	1	29	0	22	7
5	4	Ri1xGu	3	36	0	36	0	24	12
5	4	Ri1xGu	3	20	2	18	0	0	18
5	4	Ri1xGu	3	34	6	28	0	23	5
5	4	Ri1xGu	2	4	0	4	0	0	4
5	4	Ri1xGu	3	32	2	30	0	5	25
5	4	Ri1xGu	3	21	0	21	0	13	8
5	4	Ri1xGu	3	7	0	7	0	5	2
5	4	Ri1xGu	3	20	0	20	0	11	9
5	4	Ri1xGu	3	24	5	19	0	6	13
5	4	Ri1xGu	3	13	0	13	1	8	4
5	4	Ri1xGu	3	15	0	15	0	9	6
5	4	Ri1xGu	3	29	3	26	2	19	5
5	4	Ri1xGu	3	31	3	28	3	17	8
5	4	Ri1xGu	3	29	3	26	0	18	8
5	4	Ri1xGu	2	8	1	7	0	5	2
5	4	Ri1xGu	2	5	0	5	0	2	3
5	4	Ri1xGu	2	0	0	0	0	0	0
5	4	Ri1xGu	2	27	2	25	0	17	8
5	4	Ri1xGu	3	7	0	7	0	2	5
5	4	Ri1xGu	3	28	3	25	1	17	7
5	4	Ri1xGu	3	27	6	21	0	13	8
5	4	Ri2xRu1	3	25	1	24	2	15	7
5	4	Ri2xRu1	2	5	1	4	0	2	2
5	4	Ri2xRu1	3	2	2	0	0	0	0
5	4	Ri2xRu1	3	32	3	29	2	13	14
5	4	Ri2xRu1	2	13	2	11	0	5	6
5	4	Ri2xRu1	1	0	0	0	0	0	0
5	4	Ri2xRu1	3	26	10	16	1	12	3
5	4	Ri2xRu1	3	26	2	24	0	15	9
5	4	Ri2xRu1	3	21	3	18	0	12	6
5	4	Ri2xRu1	3	9	7	2	0	2	0
5	4	Ri2xRu1	3	13	1	12	0	7	5
5	4	Ri2xRu1	3	23	0	23	1	14	8
5	4	Ri2xRu1	3	12	0	12	0	6	6
5	4	Ri2xRu1	2	8	1	7	3	2	2
5	4	Ri2xRu1	3	27	2	25	1	16	8
5	4	Ri2xRu1	3	33	4	29	5	17	7
5	4	Ri2xRu1	3	46	6	40	3	27	10
5	4	Ri2xRu1	2	4	0	4	0	3	1
5	4	Ri2xRu1	2	13	0	13	2	7	4
5	4	Ri2xRu1	2	11	1	10	0	6	4
5	4	Ri2xRu1	3	5	1	4	0	2	2
5	4	Ri2xRu1	3	26	2	24	2	14	8
5	4	Ri2xRu1	3	11	2	9	0	6	3
5	4	Ri2xRu1	3	20	0	20	0	13	7
5	4	Ri2xRu1	3	24	5	19	0	15	4
5	4	Ri2xRu2	2	0	0	0	0	0	0
5	4	Ri2xRu2	3	21	2	19	0	14	5
5	4	Ri2xRu2	3	34	6	28	1	20	7
5	4	Ri2xRu2	2	12	1	11	0	6	5
5	4	Ri2xRu2	3	34	10	24	0	0	24
5	4	Ri2xRu2	3	27	1	26	3	12	11
5	4	Ri2xRu2	3	32	3	29	0	21	8
5	4	Ri2xRu2	3	26	4	22	0	0	22
5	4	Ri2xRu2	3	28	0	28	1	19	8
5	4	Ri2xRu2	2	19	0	19	1	10	8
5	4	Ri2xRu2	3	19	2	17	0	11	6
5	4	Ri2xRu2	3	28	1	27	0	18	9
5	4	Ri2xRu2	3	16	5	11	0	0	11
5	4	Ri2xRu2	3	18	5	13	1	7	5
5	4	Ri2xRu2	2	25	3	22	1	15	6
5	4	Ri2xRu2	3	20	1	19	2	10	7
5	4	Ri2xRu2	3	27	26	1	0	1	0
5	4	Ri2xRu2	3	16	1	15	0	11	4
5	4	Ri2xRu2	3	17	3	14	0	9	5
5	4	Ri2xRu2	3	8	0	8	0	6	2
5	4	Ri2xRu2	3	24	1	23	6	10	7
5	4	Ri2xRu2	0	0	NA	NA	NA	NA	NA
5	4	Ri2xRu2	0	0	NA	NA	NA	NA	NA
5	4	Ri2xRu2	0	0	NA	NA	NA	NA	NA
5	4	Ri2xRu2	0	0	NA	NA	NA	NA	NA
5	4	Ri2xGu	2	14	1	13	2	7	4
5	4	Ri2xGu	3	35	0	35	5	0	30
5	4	Ri2xGu	3	36	2	34	1	24	9
5	4	Ri2xGu	3	26	2	24	0	13	11
5	4	Ri2xGu	1	0	0	0	0	0	0
5	4	Ri2xGu	3	5	3	2	0	2	0
5	4	Ri2xGu	3	14	13	1	0	1	0
5	4	Ri2xGu	3	33	0	33	2	22	9
5	4	Ri2xGu	3	30	0	30	0	20	10
5	4	Ri2xGu	3	33	0	33	0	20	13
5	4	Ri2xGu	3	30	0	30	3	15	12
5	4	Ri2xGu	3	31	2	29	0	20	9
5	4	Ri2xGu	3	13	0	13	0	10	3
5	4	Ri2xGu	3	13	1	12	0	8	4
5	4	Ri2xGu	3	16	2	14	0	10	4
5	4	Ri2xGu	3	29	3	26	0	8	18
5	4	Ri2xGu	3	20	3	17	0	10	7
5	4	Ri2xGu	3	4	0	4	0	0	4
5	4	Ri2xGu	3	22	1	21	0	9	12
5	4	Ri2xGu	2	0	0	0	0	0	0
5	4	Ri2xGu	3	21	12	9	0	7	2
5	4	Ri2xGu	3	21	1	20	0	16	4
5	4	Ri2xGu	3	22	3	19	5	10	4
5	4	Ri2xGu	3	22	0	22	2	14	6
5	4	Ri2xGu	3	23	1	22	4	10	8
5	4	GixRu1	3	19	0	19	2	0	17
5	4	GixRu1	3	27	3	24	0	0	24
5	4	GixRu1	3	29	0	29	2	9	18
5	4	GixRu1	3	30	0	30	0	12	18
5	4	GixRu1	3	29	0	29	0	13	16
5	4	GixRu1	3	21	0	21	1	2	18
5	4	GixRu1	3	30	4	26	5	4	17
5	4	GixRu1	1	5	0	5	0	0	5
5	4	GixRu1	3	39	2	37	0	2	35
5	4	GixRu1	3	31	0	31	3	3	25
5	4	GixRu1	3	27	2	25	0	7	18
5	4	GixRu1	3	20	6	14	0	0	14
5	4	GixRu1	3	21	0	21	2	0	19
5	4	GixRu1	3	21	3	18	0	1	17
5	4	GixRu1	3	15	1	14	4	1	9
5	4	GixRu1	3	16	0	16	0	0	16
5	4	GixRu1	3	18	0	18	0	0	18
5	4	GixRu1	3	35	5	30	2	8	20
5	4	GixRu1	2	10	3	7	0	0	7
5	4	GixRu1	3	19	1	18	0	1	17
5	4	GixRu1	3	18	2	16	4	0	12
5	4	GixRu1	3	27	3	24	5	0	19
5	4	GixRu1	3	30	4	26	0	0	26
5	4	GixRu1	3	24	0	24	0	0	24
5	4	GixRu1	3	26	1	25	3	1	21
5	4	GixRu2	3	24	0	24	0	2	22
5	4	GixRu2	3	26	2	24	0	0	24
5	4	GixRu2	3	28	0	28	0	0	28
5	4	GixRu2	3	29	3	26	3	1	22
5	4	GixRu2	3	33	1	32	0	2	30
5	4	GixRu2	3	48	3	45	0	0	45
5	4	GixRu2	3	25	2	23	3	12	8
5	4	GixRu2	3	27	3	24	0	4	20
5	4	GixRu2	3	25	0	25	0	0	25
5	4	GixRu2	3	23	1	22	2	4	16
5	4	GixRu2	3	31	1	30	0	2	28
5	4	GixRu2	3	5	0	5	0	2	3
5	4	GixRu2	3	15	0	15	2	0	13
5	4	GixRu2	3	28	1	27	0	1	26
5	4	GixRu2	3	29	1	28	2	2	24
5	4	GixRu2	3	16	0	16	0	0	16
5	4	GixRu2	3	20	2	18	0	2	16
5	4	GixRu2	3	25	1	24	1	0	23
5	4	GixRu2	3	11	0	11	0	1	10
5	4	GixRu2	3	15	2	13	0	3	10
5	4	GixRu2	3	28	1	27	1	14	12
5	4	GixRu2	0	0	NA	NA	NA	NA	NA
5	4	GixRu2	0	0	NA	NA	NA	NA	NA
5	4	GixRu2	0	0	NA	NA	NA	NA	NA
5	4	GixRu2	0	0	NA	NA	NA	NA	NA
5	4	GixGu	3	18	2	16	3	1	12
5	4	GixGu	3	42	0	42	4	26	12
5	4	GixGu	3	17	0	17	2	10	5
5	4	GixGu	3	31	1	30	0	0	30
5	4	GixGu	3	29	0	29	0	19	10
5	4	GixGu	3	27	1	26	7	13	6
5	4	GixGu	3	33	0	33	1	22	10
5	4	GixGu	3	30	1	29	3	17	9
5	4	GixGu	3	27	0	27	14	9	4
5	4	GixGu	3	24	1	23	0	0	23
5	4	GixGu	3	19	0	19	0	13	6
5	4	GixGu	2	15	1	14	0	8	6
5	4	GixGu	3	17	2	15	0	0	15
5	4	GixGu	3	15	0	15	0	5	10
5	4	GixGu	3	47	1	46	0	29	17
5	4	GixGu	3	18	1	17	0	3	14
5	4	GixGu	3	15	0	15	2	6	7
5	4	GixGu	3	14	1	13	0	10	3
5	4	GixGu	3	12	2	10	0	0	10
5	4	GixGu	3	18	1	17	0	0	17
5	4	GixGu	3	19	0	19	0	14	5
5	4	GixGu	3	36	2	34	2	25	7
5	4	GixGu	3	33	1	32	0	25	7
5	4	GixGu	3	34	2	32	2	10	20
5	4	GixGu	3	17	0	17	0	5	12
1	1	Ru1xRu1	3	15	0	15	2	10	3
1	1	Ru1xRu1	3	19	0	19	2	12	5
1	1	Ru1xRu1	3	19	0	19	2	13	4
1	1	Ru1xRu1	3	23	0	23	2	19	2
1	1	Ru1xRu1	3	9	0	9	0	5	4
1	1	Ru1xRu1	3	14	0	14	2	10	2
1	1	Ru1xRu1	3	13	0	13	0	2	11
1	1	Ru1xRu1	3	22	0	22	0	15	7
1	1	Ru1xRu1	3	14	0	14	0	9	5
1	1	Ru1xRu1	3	25	1	24	0	19	5
1	1	Ru1xRu1	3	16	0	16	1	13	2
1	1	Ru1xRu1	3	17	1	16	1	10	5
1	1	Ru1xRu1	3	16	0	16	0	13	3
1	1	Ru1xRu1	3	9	0	9	0	6	3
1	1	Ru1xRu1	3	25	0	25	1	20	4
1	1	Ru1xRu1	3	7	0	7	0	4	3
1	1	Ru1xRu1	3	8	0	8	0	3	5
1	1	Ru1xRu1	3	8	0	8	1	3	4
1	1	Ru1xRu1	3	14	0	14	2	8	4
1	1	Ru1xRu1	3	10	0	10	1	3	6
1	1	Ru1xRu1	3	8	1	7	1	4	2
1	1	Ru1xRu1	3	17	0	17	2	13	2
1	1	Ru1xRu1	3	3	1	2	0	2	0
1	1	Ru1xRu1	3	2	0	2	0	1	1
1	1	Ru1xRu1	3	9	0	9	0	4	5
3	1	Ru1xRu2	3	12	0	12	3	7	2
3	1	Ru1xRu2	3	9	0	9	1	6	2
3	1	Ru1xRu2	3	8	1	7	0	5	2
3	1	Ru1xRu2	3	13	0	13	1	2	10
3	1	Ru1xRu2	3	1	0	1	0	0	1
3	1	Ru1xRu2	3	7	0	7	2	4	1
3	1	Ru1xRu2	3	6	0	6	0	4	2
3	1	Ru1xRu2	3	6	1	5	0	3	2
3	1	Ru1xRu2	3	9	0	9	0	5	4
3	1	Ru1xRu2	3	20	0	20	2	4	14
3	1	Ru1xRu2	3	9	0	9	0	0	9
3	1	Ru1xRu2	3	8	0	8	0	0	8
3	1	Ru1xRu2	3	7	0	7	0	3	4
3	1	Ru1xRu2	3	10	0	10	0	8	2
3	1	Ru1xRu2	3	8	0	8	0	6	2
3	1	Ru1xRu2	3	11	0	11	1	8	2
3	1	Ru1xRu2	3	8	0	8	0	2	6
3	1	Ru1xRu2	3	8	1	7	0	3	4
3	1	Ru1xRu2	3	6	0	6	1	1	4
3	1	Ru1xRu2	3	7	0	7	1	4	2
3	1	Ru1xRu2	3	3	0	3	1	1	1
3	1	Ru1xRu2	3	11	0	11	1	2	8
3	1	Ru1xRu2	3	8	0	8	1	0	7
3	1	Ru1xRu2	3	13	0	13	2	0	11
3	1	Ru1xRu2	3	6	0	6	0	2	4
3	1	Ru1xGu	3	21	1	20	0	17	3
3	1	Ru1xGu	3	6	0	6	0	4	2
3	1	Ru1xGu	3	14	0	14	2	7	5
3	1	Ru1xGu	3	7	0	7	0	2	5
3	1	Ru1xGu	3	6	0	6	0	2	4
3	1	Ru1xGu	3	1	0	1	0	0	1
3	1	Ru1xGu	3	4	1	3	0	1	2
3	1	Ru1xGu	3	10	0	10	1	7	2
3	1	Ru1xGu	3	6	0	6	0	3	3
3	1	Ru1xGu	3	7	0	7	0	4	3
3	1	Ru1xGu	3	11	0	11	1	7	3
3	1	Ru1xGu	3	6	0	6	0	4	2
3	1	Ru1xGu	3	8	0	8	0	3	5
3	1	Ru1xGu	3	11	0	11	1	7	3
3	1	Ru1xGu	3	4	0	4	0	0	4
3	1	Ru1xGu	3	8	0	8	0	2	6
3	1	Ru1xGu	3	9	0	9	0	7	2
3	1	Ru1xGu	3	NA	NA	NA	NA	NA	NA
3	1	Ru1xGu	3	8	0	8	0	4	4
3	1	Ru1xGu	3	6	0	6	0	2	4
3	1	Ru1xGu	3	8	0	8	0	5	3
3	1	Ru1xGu	3	8	0	8	0	5	3
3	1	Ru1xGu	3	6	0	6	0	5	1
3	1	Ru1xGu	3	17	0	17	2	11	4
3	1	Ru1xGu	3	9	0	9	0	2	7
2	1	Ru1xRi1	3	17	5	12	1	7	4
2	1	Ru1xRi1	3	23	13	10	1	2	7
2	1	Ru1xRi1	3	16	3	13	0	3	10
2	1	Ru1xRi1	3	20	4	16	2	2	12
2	1	Ru1xRi1	3	17	3	14	1	8	5
2	1	Ru1xRi1	3	20	4	16	1	11	4
2	1	Ru1xRi1	3	11	4	7	1	2	4
2	1	Ru1xRi1	3	14	7	7	1	0	6
2	1	Ru1xRi1	3	23	6	17	1	2	14
2	1	Ru1xRi1	3	14	7	7	2	0	5
2	1	Ru1xRi1	3	8	6	2	0	0	2
2	1	Ru1xRi1	3	7	6	1	0	0	1
2	1	Ru1xRi1	3	9	2	7	0	5	2
2	1	Ru1xRi1	3	13	3	10	1	7	2
2	1	Ru1xRi1	3	11	4	7	1	4	2
2	1	Ru1xRi1	3	9	1	8	2	3	3
2	1	Ru1xRi1	3	11	4	7	2	4	1
2	1	Ru1xRi1	3	5	1	4	0	2	2
2	1	Ru1xRi1	3	10	4	6	1	1	4
2	1	Ru1xRi1	3	9	3	6	1	1	4
2	1	Ru1xRi1	3	1	0	1	0	0	1
2	1	Ru1xRi1	3	8	6	2	0	0	2
2	1	Ru1xRi1	3	10	4	6	0	1	5
2	1	Ru1xRi1	3	8	0	8	0	4	4
2	1	Ru1xRi1	3	6	1	5	0	2	3
4	1	Ru1xRi2	3	8	0	8	0	5	3
4	1	Ru1xRi2	3	5	2	3	0	0	3
4	1	Ru1xRi2	3	7	1	6	0	4	2
4	1	Ru1xRi2	3	7	0	7	1	3	3
4	1	Ru1xRi2	3	24	2	22	3	3	16
4	1	Ru1xRi2	3	2	1	1	0	0	1
4	1	Ru1xRi2	3	12	0	12	0	8	4
4	1	Ru1xRi2	3	12	3	9	0	6	3
4	1	Ru1xRi2	3	7	1	6	0	3	3
4	1	Ru1xRi2	3	16	3	13	0	7	6
4	1	Ru1xRi2	3	6	0	6	1	2	3
4	1	Ru1xRi2	3	9	0	9	1	6	2
4	1	Ru1xRi2	3	9	3	6	0	0	6
4	1	Ru1xRi2	3	9	4	5	0	1	4
4	1	Ru1xRi2	3	2	0	2	0	0	2
4	1	Ru1xRi2	3	8	5	3	1	0	2
4	1	Ru1xRi2	3	10	2	8	1	4	3
4	1	Ru1xRi2	3	10	4	6	0	1	5
4	1	Ru1xRi2	3	7	4	3	0	0	3
4	1	Ru1xRi2	3	10	4	6	0	3	3
4	1	Ru1xRi2	3	6	2	4	1	2	1
4	1	Ru1xRi2	3	14	7	7	0	3	4
4	1	Ru1xRi2	3	15	6	9	1	1	7
4	1	Ru1xRi2	3	11	6	5	0	2	3
4	1	Ru1xRi2	3	12	5	7	1	3	3
4	1	Ru1xGi	3	10	1	9	0	6	3
4	1	Ru1xGi	3	8	0	8	0	2	6
4	1	Ru1xGi	3	20	0	20	0	16	4
4	1	Ru1xGi	3	21	0	21	0	16	5
4	1	Ru1xGi	3	19	3	16	0	9	7
4	1	Ru1xGi	3	16	0	16	0	12	4
4	1	Ru1xGi	3	14	1	13	1	8	4
4	1	Ru1xGi	3	15	0	15	0	8	7
4	1	Ru1xGi	3	18	0	18	0	14	4
4	1	Ru1xGi	3	10	0	10	0	5	5
4	1	Ru1xGi	3	9	0	9	0	6	3
4	1	Ru1xGi	3	9	0	9	0	7	2
4	1	Ru1xGi	3	8	0	8	0	3	5
4	1	Ru1xGi	3	9	0	9	0	6	3
4	1	Ru1xGi	3	7	0	7	0	4	3
4	1	Ru1xGi	3	11	0	11	0	4	7
4	1	Ru1xGi	3	10	0	10	0	6	4
4	1	Ru1xGi	3	9	0	9	0	3	6
4	1	Ru1xGi	3	9	0	9	0	7	2
4	1	Ru1xGi	3	15	0	15	0	11	4
4	1	Ru1xGi	3	9	0	9	0	7	2
4	1	Ru1xGi	3	10	0	10	0	5	5
4	1	Ru1xGi	3	10	0	10	0	6	4
4	1	Ru1xGi	3	12	0	12	0	9	3
4	1	Ru1xGi	3	8	0	8	0	5	3
3	1	Ru2xRu1	3	13	1	12	1	6	5
3	1	Ru2xRu1	3	0	NA	NA	NA	NA	NA
3	1	Ru2xRu1	3	14	1	13	0	5	8
3	1	Ru2xRu1	3	11	0	11	0	8	3
3	1	Ru2xRu1	3	19	1	18	1	14	3
3	1	Ru2xRu1	3	7	0	7	2	4	1
3	1	Ru2xRu1	3	3	0	3	0	2	1
3	1	Ru2xRu1	3	9	0	9	1	6	2
3	1	Ru2xRu1	3	11	0	11	1	7	3
3	1	Ru2xRu1	3	0	NA	NA	NA	NA	NA
3	1	Ru2xRu1	3	1	0	1	0	0	1
3	1	Ru2xRu1	3	21	2	19	1	8	10
3	1	Ru2xRu1	3	25	0	25	3	17	5
3	1	Ru2xRu1	3	19	0	19	0	13	6
3	1	Ru2xRu1	3	3	0	3	0	2	1
3	1	Ru2xRu1	3	0	NA	NA	NA	NA	NA
3	1	Ru2xRu1	3	0	NA	NA	NA	NA	NA
3	1	Ru2xRu1	3	18	0	18	6	8	4
3	1	Ru2xRu1	3	5	2	3	0	2	1
3	1	Ru2xRu1	3	NA	NA	NA	NA	NA	NA
3	1	Ru2xRu1	3	0	NA	NA	NA	NA	NA
3	1	Ru2xRu1	3	5	0	5	1	2	2
3	1	Ru2xRu1	3	0	NA	NA	NA	NA	NA
3	1	Ru2xRu1	3	2	0	2	0	0	2
3	1	Ru2xRu1	3	7	0	7	0	5	2
1	1	Ru2xRu2	3	6	3	3	0	2	1
1	1	Ru2xRu2	3	15	0	15	0	11	4
1	1	Ru2xRu2	3	7	0	7	0	4	3
1	1	Ru2xRu2	3	27	0	27	2	16	9
1	1	Ru2xRu2	3	16	0	16	1	11	4
1	1	Ru2xRu2	3	1	1	NA	NA	NA	NA
1	1	Ru2xRu2	3	8	3	5	1	1	3
1	1	Ru2xRu2	3	15	0	15	1	12	2
1	1	Ru2xRu2	3	7	0	7	0	4	3
1	1	Ru2xRu2	3	22	0	22	0	15	7
1	1	Ru2xRu2	3	11	1	10	0	5	5
1	1	Ru2xRu2	3	2	0	2	0	1	1
1	1	Ru2xRu2	3	0	NA	NA	NA	NA	NA
1	1	Ru2xRu2	3	2	0	2	0	0	2
1	1	Ru2xRu2	3	6	0	6	1	3	2
1	1	Ru2xRu2	3	0	NA	NA	NA	NA	NA
1	1	Ru2xRu2	3	0	NA	NA	NA	NA	NA
1	1	Ru2xRu2	3	1	0	1	0	0	1
1	1	Ru2xRu2	3	6	1	5	0	1	4
1	1	Ru2xRu2	3	7	3	4	3	1	0
1	1	Ru2xRu2	3	5	1	4	0	1	3
1	1	Ru2xRu2	3	4	1	3	0	2	1
1	1	Ru2xRu2	3	4	0	4	0	3	1
1	1	Ru2xRu2	3	7	0	7	0	5	2
1	1	Ru2xRu2	3	17	0	17	1	11	5
3	1	Ru2xGu	3	5	0	5	0	2	3
3	1	Ru2xGu	3	20	1	19	0	14	5
3	1	Ru2xGu	3	NA	NA	NA	NA	NA	NA
3	1	Ru2xGu	3	20	0	20	1	15	4
3	1	Ru2xGu	3	5	0	5	0	4	1
3	1	Ru2xGu	3	1	0	1	0	0	1
3	1	Ru2xGu	3	1	0	1	0	0	1
3	1	Ru2xGu	3	24	2	22	0	17	5
3	1	Ru2xGu	3	0	NA	NA	NA	NA	NA
3	1	Ru2xGu	3	2	0	2	0	1	1
3	1	Ru2xGu	3	0	NA	NA	NA	NA	NA
3	1	Ru2xGu	3	21	0	21	0	11	10
3	1	Ru2xGu	3	14	2	12	0	10	2
3	1	Ru2xGu	3	11	0	11	0	8	3
3	1	Ru2xGu	3	0	NA	NA	NA	NA	NA
3	1	Ru2xGu	3	10	0	10	0	5	5
3	1	Ru2xGu	3	15	0	15	1	10	4
3	1	Ru2xGu	3	7	0	7	0	3	4
3	1	Ru2xGu	3	9	1	8	1	4	3
3	1	Ru2xGu	3	7	0	7	0	6	1
3	1	Ru2xGu	3	8	0	8	1	4	3
3	1	Ru2xGu	3	3	0	3	0	1	2
3	1	Ru2xGu	3	2	0	2	0	1	1
3	1	Ru2xGu	3	2	0	2	0	1	1
3	1	Ru2xGu	3	7	0	7	0	5	2
4	1	Ru2xRi1	3	14	2	12	3	7	2
4	1	Ru2xRi1	3	21	8	13	2	6	5
4	1	Ru2xRi1	3	24	16	8	1	1	6
4	1	Ru2xRi1	3	0	NA	NA	NA	NA	NA
4	1	Ru2xRi1	3	5	1	4	1	0	3
4	1	Ru2xRi1	3	3	0	3	0	0	3
4	1	Ru2xRi1	3	16	1	15	0	5	10
4	1	Ru2xRi1	3	22	7	15	0	10	5
4	1	Ru2xRi1	3	6	0	6	1	1	4
4	1	Ru2xRi1	3	0	NA	NA	NA	NA	NA
4	1	Ru2xRi1	3	22	11	11	2	3	6
4	1	Ru2xRi1	3	8	2	6	1	1	4
4	1	Ru2xRi1	3	NA	NA	NA	NA	NA	NA
4	1	Ru2xRi1	3	4	2	2	0	0	2
4	1	Ru2xRi1	3	12	5	7	2	0	5
4	1	Ru2xRi1	3	2	0	2	0	1	1
4	1	Ru2xRi1	3	25	9	16	0	9	7
4	1	Ru2xRi1	3	16	2	14	1	8	5
4	1	Ru2xRi1	3	14	8	6	2	0	4
4	1	Ru2xRi1	3	0	NA	NA	NA	NA	NA
4	1	Ru2xRi1	3	24	5	19	8	6	5
4	1	Ru2xRi1	3	16	8	8	1	2	5
4	1	Ru2xRi1	3	1	0	1	0	0	1
4	1	Ru2xRi1	3	9	1	8	1	5	2
4	1	Ru2xRi1	3	13	1	12	2	6	4
2	1	Ru2xRi2	3	6	2	4	0	1	3
2	1	Ru2xRi2	3	27	5	22	1	10	11
2	1	Ru2xRi2	3	18	8	10	1	3	6
2	1	Ru2xRi2	3	23	5	18	2	8	8
2	1	Ru2xRi2	3	11	5	6	0	0	6
2	1	Ru2xRi2	3	21	7	14	3	6	5
2	1	Ru2xRi2	3	6	1	5	0	2	3
2	1	Ru2xRi2	3	1	0	1	0	0	1
2	1	Ru2xRi2	3	22	2	20	1	12	7
2	1	Ru2xRi2	3	22	1	21	0	0	21
2	1	Ru2xRi2	3	11	1	10	0	7	3
2	1	Ru2xRi2	3	8	0	8	0	2	6
2	1	Ru2xRi2	3	21	11	10	1	3	6
2	1	Ru2xRi2	3	10	1	9	0	0	9
2	1	Ru2xRi2	3	28	6	22	2	13	7
2	1	Ru2xRi2	3	8	4	4	0	2	2
2	1	Ru2xRi2	3	26	6	20	2	8	10
2	1	Ru2xRi2	3	8	2	6	0	1	5
2	1	Ru2xRi2	3	15	7	8	0	4	4
2	1	Ru2xRi2	3	19	3	16	1	9	6
2	1	Ru2xRi2	3	10	4	6	1	0	5
2	1	Ru2xRi2	3	7	4	3	0	0	3
2	1	Ru2xRi2	3	1	0	1	0	0	1
2	1	Ru2xRi2	3	2	0	2	0	0	2
2	1	Ru2xRi2	3	NA	NA	NA	NA	NA	NA
4	1	Ru2xGi	3	22	0	22	2	14	6
4	1	Ru2xGi	3	18	0	18	2	13	3
4	1	Ru2xGi	3	7	0	7	0	4	3
4	1	Ru2xGi	3	8	1	7	0	5	2
4	1	Ru2xGi	3	7	0	7	0	4	3
4	1	Ru2xGi	3	9	0	9	0	4	5
4	1	Ru2xGi	3	32	2	30	1	21	8
4	1	Ru2xGi	3	4	0	4	0	2	2
4	1	Ru2xGi	3	10	1	9	2	6	1
4	1	Ru2xGi	3	20	0	20	0	10	10
4	1	Ru2xGi	3	9	0	9	0	4	5
4	1	Ru2xGi	3	29	1	28	2	18	8
4	1	Ru2xGi	3	13	1	12	0	9	3
4	1	Ru2xGi	3	23	0	23	3	12	8
4	1	Ru2xGi	3	9	0	9	0	3	6
4	1	Ru2xGi	3	10	0	10	0	0	10
4	1	Ru2xGi	3	0	NA	NA	NA	NA	NA
4	1	Ru2xGi	3	7	0	7	0	5	2
4	1	Ru2xGi	3	3	0	3	0	1	2
4	1	Ru2xGi	3	10	1	9	0	7	2
4	1	Ru2xGi	3	NA	NA	NA	NA	NA	NA
4	1	Ru2xGi	3	17	0	17	0	12	5
4	1	Ru2xGi	3	3	0	3	0	2	1
4	1	Ru2xGi	3	9	1	8	1	2	5
4	1	Ru2xGi	3	8	0	8	0	4	4
3	1	GuxRu1	3	9	0	9	0	1	8
3	1	GuxRu1	3	11	0	11	1	4	6
3	1	GuxRu1	3	12	0	12	3	3	6
3	1	GuxRu1	3	17	0	17	1	2	14
3	1	GuxRu1	3	18	0	18	0	1	17
3	1	GuxRu1	3	17	1	16	0	4	12
3	1	GuxRu1	3	16	5	11	2	3	6
3	1	GuxRu1	3	23	0	23	0	7	16
3	1	GuxRu1	3	12	0	12	0	1	11
3	1	GuxRu1	3	NA	NA	NA	NA	NA	NA
3	1	GuxRu1	3	13	0	13	4	0	9
3	1	GuxRu1	3	15	0	15	0	4	11
3	1	GuxRu1	3	23	0	23	1	5	17
3	1	GuxRu1	3	16	0	16	0	1	15
3	1	GuxRu1	3	23	1	22	2	1	19
3	1	GuxRu1	3	18	1	17	1	1	15
3	1	GuxRu1	3	21	0	21	1	12	8
3	1	GuxRu1	3	14	0	14	0	3	11
3	1	GuxRu1	3	21	1	20	3	1	16
3	1	GuxRu1	3	0	NA	NA	NA	NA	NA
3	1	GuxRu1	3	22	0	22	4	0	18
3	1	GuxRu1	3	NA	NA	NA	NA	NA	NA
3	1	GuxRu1	3	3	0	3	1	0	2
3	1	GuxRu1	3	22	1	21	5	2	14
3	1	GuxRu1	3	27	0	27	1	1	25
3	1	GuxRu2	3	23	0	23	2	11	10
3	1	GuxRu2	3	11	0	11	0	4	7
3	1	GuxRu2	3	22	0	22	0	2	20
3	1	GuxRu2	3	18	0	18	2	0	16
3	1	GuxRu2	3	17	0	17	4	0	13
3	1	GuxRu2	3	12	0	12	0	3	9
3	1	GuxRu2	3	13	0	13	1	0	12
3	1	GuxRu2	3	15	0	15	1	0	14
3	1	GuxRu2	3	12	0	12	2	5	5
3	1	GuxRu2	3	8	0	8	1	0	7
3	1	GuxRu2	3	22	0	22	1	5	16
3	1	GuxRu2	3	17	0	17	2	0	15
3	1	GuxRu2	3	12	0	12	0	0	12
3	1	GuxRu2	3	10	0	10	3	0	7
3	1	GuxRu2	3	17	0	17	0	4	13
3	1	GuxRu2	3	21	1	20	3	0	17
3	1	GuxRu2	3	11	0	11	0	0	11
3	1	GuxRu2	3	21	0	21	1	4	16
3	1	GuxRu2	3	22	3	19	6	0	13
3	1	GuxRu2	3	20	0	20	0	3	17
3	1	GuxRu2	3	18	1	17	2	2	13
3	1	GuxRu2	3	NA	NA	NA	NA	NA	NA
3	1	GuxRu2	3	10	0	10	1	0	9
3	1	GuxRu2	3	19	2	17	3	0	14
3	1	GuxRu2	3	16	0	16	2	2	12
1	1	GuxGu	3	7	0	7	0	4	3
1	1	GuxGu	3	21	0	21	0	16	5
1	1	GuxGu	3	14	0	14	1	9	4
1	1	GuxGu	3	16	2	14	0	1	13
1	1	GuxGu	3	7	0	7	0	5	2
1	1	GuxGu	3	22	0	22	1	0	21
1	1	GuxGu	3	15	0	15	3	0	12
1	1	GuxGu	3	10	0	10	0	7	3
1	1	GuxGu	3	8	0	8	0	3	5
1	1	GuxGu	3	19	0	19	2	13	4
1	1	GuxGu	3	21	0	21	2	14	5
1	1	GuxGu	3	18	0	18	0	13	5
1	1	GuxGu	3	12	0	12	0	7	5
1	1	GuxGu	3	14	0	14	4	8	2
1	1	GuxGu	3	18	1	17	1	12	4
1	1	GuxGu	3	13	0	13	0	4	9
1	1	GuxGu	3	24	0	24	0	17	7
1	1	GuxGu	3	17	0	17	4	10	3
1	1	GuxGu	3	12	0	12	1	8	3
1	1	GuxGu	3	19	0	19	1	14	4
1	1	GuxGu	3	21	0	21	1	12	8
1	1	GuxGu	3	15	0	15	0	3	12
1	1	GuxGu	3	12	0	12	1	0	11
1	1	GuxGu	3	17	0	17	1	10	6
1	1	GuxGu	3	17	0	17	1	10	6
4	1	GuxRi1	3	11	1	10	0	2	8
4	1	GuxRi1	3	15	1	14	1	0	13
4	1	GuxRi1	3	4	1	3	0	2	1
4	1	GuxRi1	3	12	0	12	0	0	12
4	1	GuxRi1	3	13	0	13	1	0	12
4	1	GuxRi1	3	19	0	19	2	3	14
4	1	GuxRi1	3	13	2	11	0	0	11
4	1	GuxRi1	3	22	2	20	0	1	19
4	1	GuxRi1	3	20	0	20	2	0	18
4	1	GuxRi1	3	12	0	12	0	0	12
4	1	GuxRi1	3	14	4	10	1	0	9
4	1	GuxRi1	3	4	1	3	0	1	2
4	1	GuxRi1	3	18	0	18	4	0	14
4	1	GuxRi1	3	30	0	30	0	0	30
4	1	GuxRi1	3	26	2	24	4	4	16
4	1	GuxRi1	3	19	9	10	0	1	9
4	1	GuxRi1	3	24	5	19	2	7	10
4	1	GuxRi1	3	26	1	25	1	16	8
4	1	GuxRi1	3	15	0	15	1	0	14
4	1	GuxRi1	3	21	9	12	3	2	7
4	1	GuxRi1	3	19	2	17	1	1	15
4	1	GuxRi1	3	15	1	14	1	1	12
4	1	GuxRi1	3	21	2	19	0	0	19
4	1	GuxRi1	3	9	1	8	1	0	7
4	1	GuxRi1	3	17	1	16	3	0	13
4	1	GuxRi2	3	21	3	18	3	2	13
4	1	GuxRi2	3	22	0	22	3	0	19
4	1	GuxRi2	3	12	2	10	0	0	10
4	1	GuxRi2	3	12	0	12	1	2	9
4	1	GuxRi2	3	17	0	17	1	0	16
4	1	GuxRi2	3	18	2	16	2	0	14
4	1	GuxRi2	3	28	4	24	7	1	16
4	1	GuxRi2	3	28	2	26	3	10	13
4	1	GuxRi2	3	23	0	23	2	0	21
4	1	GuxRi2	3	19	1	18	2	5	11
4	1	GuxRi2	3	13	0	13	0	0	13
4	1	GuxRi2	3	21	2	19	2	10	7
4	1	GuxRi2	3	14	0	14	4	0	10
4	1	GuxRi2	3	NA	NA	NA	NA	NA	NA
4	1	GuxRi2	3	24	0	24	3	1	20
4	1	GuxRi2	3	13	0	13	3	2	8
4	1	GuxRi2	3	31	5	26	4	1	21
4	1	GuxRi2	3	26	0	26	3	0	23
4	1	GuxRi2	3	26	1	25	3	3	19
4	1	GuxRi2	3	21	0	21	0	0	21
4	1	GuxRi2	3	22	0	22	2	0	20
4	1	GuxRi2	3	21	2	19	2	3	14
4	1	GuxRi2	3	24	0	24	1	0	23
4	1	GuxRi2	3	19	0	19	0	4	15
4	1	GuxRi2	3	20	1	19	5	0	14
2	1	GuxGi	3	17	0	17	1	12	4
2	1	GuxGi	3	15	0	15	1	8	6
2	1	GuxGi	3	10	0	10	0	6	4
2	1	GuxGi	3	17	0	17	0	13	4
2	1	GuxGi	3	17	0	17	1	4	12
2	1	GuxGi	3	21	0	21	2	14	5
2	1	GuxGi	3	24	0	24	2	17	5
2	1	GuxGi	3	15	0	15	0	11	4
2	1	GuxGi	3	12	0	12	0	9	3
2	1	GuxGi	3	19	0	19	4	12	3
2	1	GuxGi	3	19	0	19	3	10	6
2	1	GuxGi	3	16	0	16	1	11	4
2	1	GuxGi	3	18	0	18	2	0	16
2	1	GuxGi	3	23	0	23	0	6	17
2	1	GuxGi	3	13	0	13	2	6	5
2	1	GuxGi	3	12	0	12	0	8	4
2	1	GuxGi	3	21	0	21	0	3	18
2	1	GuxGi	3	24	2	22	5	13	4
2	1	GuxGi	3	19	0	19	0	13	6
2	1	GuxGi	3	22	1	21	1	10	10
2	1	GuxGi	3	31	0	31	0	20	11
2	1	GuxGi	3	17	0	17	0	10	7
2	1	GuxGi	3	18	0	18	1	12	5
2	1	GuxGi	3	25	0	25	1	15	9
2	1	GuxGi	3	16	0	16	3	5	8
1	1	Ri1xRi1	3	7	0	7	1	4	2
1	1	Ri1xRi1	3	16	1	15	12	2	1
1	1	Ri1xRi1	3	16	0	16	2	11	3
1	1	Ri1xRi1	3	16	0	16	0	0	16
1	1	Ri1xRi1	3	5	0	5	1	3	1
1	1	Ri1xRi1	3	6	0	6	0	5	1
1	1	Ri1xRi1	3	12	0	12	1	9	2
1	1	Ri1xRi1	3	22	0	22	1	16	5
1	1	Ri1xRi1	3	8	0	8	0	5	3
1	1	Ri1xRi1	3	9	0	9	0	6	3
1	1	Ri1xRi1	3	17	0	17	0	13	4
1	1	Ri1xRi1	3	15	0	15	0	10	5
1	1	Ri1xRi1	3	6	0	6	0	3	3
1	1	Ri1xRi1	3	8	0	8	0	4	4
1	1	Ri1xRi1	3	15	0	15	1	10	4
1	1	Ri1xRi1	3	15	0	15	0	11	4
1	1	Ri1xRi1	3	17	0	17	1	12	4
1	1	Ri1xRi1	3	6	0	6	1	3	2
1	1	Ri1xRi1	3	26	0	26	1	20	5
1	1	Ri1xRi1	3	20	0	20	2	13	5
1	1	Ri1xRi1	3	10	0	10	1	6	3
1	1	Ri1xRi1	3	9	0	9	0	5	4
1	1	Ri1xRi1	3	10	0	10	0	7	3
1	1	Ri1xRi1	3	21	0	21	2	11	8
1	1	Ri1xRi1	3	16	0	16	0	10	6
4	1	Ri1xRi2	3	23	0	23	2	0	21
4	1	Ri1xRi2	3	14	0	14	0	10	4
4	1	Ri1xRi2	3	12	0	12	0	0	12
4	1	Ri1xRi2	3	20	0	20	2	14	4
4	1	Ri1xRi2	3	11	0	11	0	7	4
4	1	Ri1xRi2	3	5	0	5	0	0	5
4	1	Ri1xRi2	3	17	0	17	0	13	4
4	1	Ri1xRi2	3	16	0	16	0	9	7
4	1	Ri1xRi2	3	0	NA	NA	NA	NA	NA
4	1	Ri1xRi2	3	10	2	8	1	0	7
4	1	Ri1xRi2	3	6	0	6	0	4	2
4	1	Ri1xRi2	3	2	0	2	0	0	2
4	1	Ri1xRi2	3	9	0	9	0	4	5
4	1	Ri1xRi2	3	20	0	20	1	17	2
4	1	Ri1xRi2	3	19	0	19	0	14	5
4	1	Ri1xRi2	3	22	1	21	10	9	2
4	1	Ri1xRi2	3	20	0	20	3	11	6
4	1	Ri1xRi2	3	12	1	11	1	8	2
4	1	Ri1xRi2	3	14	0	14	0	6	8
4	1	Ri1xRi2	3	13	0	13	0	4	9
4	1	Ri1xRi2	3	25	0	25	2	16	7
4	1	Ri1xRi2	3	7	0	7	1	0	6
4	1	Ri1xRi2	3	17	0	17	4	0	13
4	1	Ri1xRi2	3	19	1	18	3	11	4
4	1	Ri1xRi2	3	28	1	27	4	16	7
4	1	Ri1xGi	3	16	1	15	2	8	5
4	1	Ri1xGi	3	0	NA	NA	NA	NA	NA
4	1	Ri1xGi	3	15	1	14	1	9	4
4	1	Ri1xGi	3	24	0	24	1	16	7
4	1	Ri1xGi	3	12	0	12	1	9	2
4	1	Ri1xGi	3	NA	NA	NA	NA	NA	NA
4	1	Ri1xGi	3	7	0	7	0	3	4
4	1	Ri1xGi	3	4	0	4	0	2	2
4	1	Ri1xGi	3	18	0	18	1	12	5
4	1	Ri1xGi	3	18	0	18	1	13	4
4	1	Ri1xGi	3	13	1	12	1	7	4
4	1	Ri1xGi	3	10	0	10	0	7	3
4	1	Ri1xGi	3	22	0	22	1	13	8
4	1	Ri1xGi	3	16	0	16	2	10	4
4	1	Ri1xGi	3	12	0	12	0	8	4
4	1	Ri1xGi	3	20	1	19	4	12	3
4	1	Ri1xGi	3	4	0	4	1	1	2
4	1	Ri1xGi	3	8	0	8	1	4	3
4	1	Ri1xGi	3	7	0	7	2	3	2
4	1	Ri1xGi	3	15	0	15	2	11	2
4	1	Ri1xGi	3	9	0	9	1	6	2
4	1	Ri1xGi	3	4	0	4	0	3	1
4	1	Ri1xGi	3	18	1	17	3	13	1
4	1	Ri1xGi	3	5	1	4	0	2	2
4	1	Ri1xGi	3	18	0	18	2	13	3
4	1	Ri2xRi1	3	6	0	6	0	4	2
4	1	Ri2xRi1	3	12	0	12	0	8	4
4	1	Ri2xRi1	3	9	0	9	0	7	2
4	1	Ri2xRi1	3	16	0	16	0	7	9
4	1	Ri2xRi1	3	7	0	7	0	3	4
4	1	Ri2xRi1	3	16	3	13	0	10	3
4	1	Ri2xRi1	3	0	NA	NA	NA	NA	NA
4	1	Ri2xRi1	3	11	1	10	0	5	5
4	1	Ri2xRi1	3	9	0	9	0	4	5
4	1	Ri2xRi1	3	2	0	2	0	1	1
4	1	Ri2xRi1	3	12	2	10	1	6	3
4	1	Ri2xRi1	3	18	0	18	1	12	5
4	1	Ri2xRi1	3	8	0	8	1	4	3
4	1	Ri2xRi1	3	20	0	20	1	15	4
4	1	Ri2xRi1	3	24	0	24	2	12	10
4	1	Ri2xRi1	3	8	0	8	0	5	3
4	1	Ri2xRi1	3	17	0	17	0	13	4
4	1	Ri2xRi1	3	7	0	7	0	3	4
4	1	Ri2xRi1	3	9	1	8	0	5	3
4	1	Ri2xRi1	3	4	2	2	0	1	1
4	1	Ri2xRi1	3	0	NA	NA	NA	NA	NA
4	1	Ri2xRi1	3	8	2	6	0	2	4
4	1	Ri2xRi1	3	11	0	11	0	2	9
4	1	Ri2xRi1	3	21	0	21	1	10	10
4	1	Ri2xRi1	3	27	0	27	0	21	6
1	1	Ri2xRi2	3	2	2	NA	NA	NA	NA
1	1	Ri2xRi2	3	19	0	19	0	8	11
1	1	Ri2xRi2	3	13	2	11	0	9	2
1	1	Ri2xRi2	3	12	1	11	0	7	4
1	1	Ri2xRi2	3	17	3	14	0	10	4
1	1	Ri2xRi2	3	13	12	1	0	1	0
1	1	Ri2xRi2	3	6	0	6	0	3	3
1	1	Ri2xRi2	3	0	NA	NA	NA	NA	NA
1	1	Ri2xRi2	3	NA	NA	NA	NA	NA	NA
1	1	Ri2xRi2	3	5	0	5	0	0	5
1	1	Ri2xRi2	3	9	1	8	0	6	2
1	1	Ri2xRi2	3	NA	NA	NA	NA	NA	NA
1	1	Ri2xRi2	3	0	NA	NA	NA	NA	NA
1	1	Ri2xRi2	3	7	0	7	1	4	2
1	1	Ri2xRi2	3	17	0	17	1	9	7
1	1	Ri2xRi2	3	27	0	27	0	14	13
1	1	Ri2xRi2	3	5	0	5	0	4	1
1	1	Ri2xRi2	3	8	1	7	0	2	5
1	1	Ri2xRi2	3	10	0	10	4	4	2
1	1	Ri2xRi2	3	10	0	10	1	6	3
1	1	Ri2xRi2	3	9	0	9	1	6	2
1	1	Ri2xRi2	3	8	0	8	1	4	3
1	1	Ri2xRi2	3	13	0	13	1	5	7
1	1	Ri2xRi2	3	18	0	18	0	10	8
1	1	Ri2xRi2	3	15	0	15	3	7	5
4	1	Ri2xGi	3	17	0	17	2	5	10
4	1	Ri2xGi	3	13	4	9	3	2	4
4	1	Ri2xGi	3	20	10	10	1	3	6
4	1	Ri2xGi	3	7	0	7	0	3	4
4	1	Ri2xGi	3	20	0	20	1	5	14
4	1	Ri2xGi	3	24	2	22	1	11	10
4	1	Ri2xGi	3	7	4	3	0	2	1
4	1	Ri2xGi	3	8	0	8	0	4	4
4	1	Ri2xGi	3	11	1	10	0	7	3
4	1	Ri2xGi	3	10	1	9	0	6	3
4	1	Ri2xGi	3	18	0	18	0	12	6
4	1	Ri2xGi	3	16	1	15	0	9	6
4	1	Ri2xGi	3	NA	NA	NA	NA	NA	NA
4	1	Ri2xGi	3	9	0	9	0	6	3
4	1	Ri2xGi	3	7	7	NA	NA	NA	NA
4	1	Ri2xGi	3	8	0	8	1	3	4
4	1	Ri2xGi	3	8	0	8	0	3	5
4	1	Ri2xGi	3	11	0	11	0	6	5
4	1	Ri2xGi	3	7	1	6	0	4	2
4	1	Ri2xGi	3	10	0	10	0	6	4
4	1	Ri2xGi	3	1	0	1	0	0	1
4	1	Ri2xGi	3	16	0	16	2	6	8
4	1	Ri2xGi	3	3	0	3	0	2	1
4	1	Ri2xGi	3	22	0	22	0	15	7
4	1	Ri2xGi	3	9	0	9	0	4	5
4	1	GixRi1	3	21	5	16	2	4	10
4	1	GixRi1	3	18	1	17	2	0	15
4	1	GixRi1	3	17	0	17	1	0	16
4	1	GixRi1	3	13	1	12	1	0	11
4	1	GixRi1	3	20	4	16	1	0	15
4	1	GixRi1	3	23	2	21	5	2	14
4	1	GixRi1	3	19	6	13	1	1	11
4	1	GixRi1	3	13	0	13	1	0	12
4	1	GixRi1	3	24	9	15	4	5	6
4	1	GixRi1	3	21	2	19	4	1	14
4	1	GixRi1	3	10	0	10	0	0	10
4	1	GixRi1	3	8	1	7	0	2	5
4	1	GixRi1	3	15	0	15	0	3	12
4	1	GixRi1	3	6	0	6	0	0	6
4	1	GixRi1	3	17	1	16	1	7	8
4	1	GixRi1	3	26	3	23	1	8	14
4	1	GixRi1	3	24	2	22	0	3	19
4	1	GixRi1	3	18	0	18	0	2	16
4	1	GixRi1	3	21	1	20	2	0	18
4	1	GixRi1	3	19	3	16	1	5	10
4	1	GixRi1	3	20	0	20	0	0	20
4	1	GixRi1	3	11	0	11	0	0	11
4	1	GixRi1	3	24	2	22	1	8	13
4	1	GixRi1	3	18	0	18	0	0	18
4	1	GixRi1	3	11	0	11	0	0	11
4	1	GixRi2	3	21	1	20	1	0	19
4	1	GixRi2	3	18	0	18	1	2	15
4	1	GixRi2	3	21	0	21	0	0	21
4	1	GixRi2	3	17	3	14	0	4	10
4	1	GixRi2	3	24	0	24	3	0	21
4	1	GixRi2	3	22	1	21	1	0	20
4	1	GixRi2	3	16	0	16	1	4	11
4	1	GixRi2	3	24	0	24	1	0	23
4	1	GixRi2	3	21	0	21	1	0	20
4	1	GixRi2	3	24	0	24	3	0	21
4	1	GixRi2	3	26	3	23	3	1	19
4	1	GixRi2	3	25	0	25	1	0	24
4	1	GixRi2	3	26	0	26	2	7	17
4	1	GixRi2	3	25	2	23	3	10	10
4	1	GixRi2	3	23	0	23	0	2	21
4	1	GixRi2	3	24	0	24	1	0	23
4	1	GixRi2	3	25	0	25	2	0	23
4	1	GixRi2	3	26	0	26	2	0	24
4	1	GixRi2	3	NA	NA	NA	NA	NA	NA
4	1	GixRi2	3	12	0	12	0	0	12
4	1	GixRi2	3	21	0	21	0	0	21
4	1	GixRi2	3	21	1	20	2	2	16
4	1	GixRi2	3	15	0	15	1	0	14
4	1	GixRi2	3	19	0	19	6	2	11
4	1	GixRi2	3	15	1	14	2	3	9
1	1	GixGi	3	7	0	7	0	0	7
1	1	GixGi	3	18	1	17	2	0	15
1	1	GixGi	3	12	0	12	1	10	1
1	1	GixGi	3	23	0	23	0	17	6
1	1	GixGi	3	22	0	22	1	15	6
1	1	GixGi	3	17	0	17	0	11	6
1	1	GixGi	3	25	0	25	1	19	5
1	1	GixGi	3	5	1	4	0	0	4
1	1	GixGi	3	16	0	16	0	11	5
1	1	GixGi	3	18	0	18	1	2	15
1	1	GixGi	3	24	0	24	2	6	16
1	1	GixGi	3	5	0	5	0	4	1
1	1	GixGi	3	29	0	29	1	21	7
1	1	GixGi	3	22	0	22	2	13	7
1	1	GixGi	3	18	0	18	0	11	7
1	1	GixGi	3	10	0	10	1	5	4
1	1	GixGi	3	28	0	28	3	6	19
1	1	GixGi	3	29	0	29	2	22	5
1	1	GixGi	3	20	0	20	3	14	3
1	1	GixGi	3	23	0	23	2	17	4
1	1	GixGi	3	24	0	24	3	14	7
1	1	GixGi	3	19	0	19	0	14	5
1	1	GixGi	3	27	1	26	9	8	9
1	1	GixGi	3	22	1	21	2	17	2
1	1	GixGi	3	24	0	24	3	5	16
1	2	Ru1xRu1	3	14	0	14	2	0	12
1	2	Ru1xRu1	3	15	0	15	1	9	5
1	2	Ru1xRu1	3	7	0	7	2	2	3
1	2	Ru1xRu1	3	11	0	11	3	0	8
1	2	Ru1xRu1	3	8	1	7	2	5	0
1	2	Ru1xRu1	3	20	1	19	3	9	7
1	2	Ru1xRu1	3	0	NA	NA	NA	NA	NA
1	2	Ru1xRu1	3	8	0	8	0	6	2
1	2	Ru1xRu1	3	13	1	12	1	0	11
1	2	Ru1xRu1	3	12	1	11	6	3	2
1	2	Ru1xRu1	3	7	2	5	1	2	2
1	2	Ru1xRu1	3	10	0	10	1	0	9
1	2	Ru1xRu1	3	18	2	16	0	14	2
1	2	Ru1xRu1	3	1	0	1	0	0	1
1	2	Ru1xRu1	3	0	NA	NA	NA	NA	NA
1	2	Ru1xRu1	3	15	0	15	0	8	7
1	2	Ru1xRu1	3	21	0	21	1	13	7
1	2	Ru1xRu1	3	16	0	16	1	9	6
1	2	Ru1xRu1	3	10	0	10	1	5	4
1	2	Ru1xRu1	3	11	0	11	0	7	4
1	2	Ru1xRu1	3	16	4	12	0	10	2
1	2	Ru1xRu1	3	6	0	6	1	3	2
1	2	Ru1xRu1	3	12	0	12	4	6	2
1	2	Ru1xRu1	3	8	0	8	2	4	2
1	2	Ru1xRu1	3	6	0	6	1	2	3
3	2	Ru1xRu2	3	14	0	14	0	9	5
3	2	Ru1xRu2	3	3	0	3	0	2	1
3	2	Ru1xRu2	3	15	0	15	2	7	6
3	2	Ru1xRu2	3	8	0	8	4	2	2
3	2	Ru1xRu2	3	21	0	21	8	9	4
3	2	Ru1xRu2	3	14	0	14	1	9	4
3	2	Ru1xRu2	3	14	0	14	1	10	3
3	2	Ru1xRu2	3	12	0	12	1	6	5
3	2	Ru1xRu2	3	8	0	8	1	2	5
3	2	Ru1xRu2	3	16	2	14	0	6	8
3	2	Ru1xRu2	3	8	0	8	2	5	1
3	2	Ru1xRu2	3	9	1	8	1	6	1
3	2	Ru1xRu2	3	9	1	8	0	6	2
3	2	Ru1xRu2	3	15	0	15	2	6	7
3	2	Ru1xRu2	3	17	0	17	2	11	4
3	2	Ru1xRu2	3	7	0	7	0	6	1
3	2	Ru1xRu2	3	9	1	8	1	4	3
3	2	Ru1xRu2	3	6	0	6	0	3	3
3	2	Ru1xRu2	3	6	0	6	0	4	2
3	2	Ru1xRu2	3	23	0	23	3	15	5
3	2	Ru1xRu2	3	8	1	7	3	2	2
3	2	Ru1xRu2	3	5	0	5	1	1	3
3	2	Ru1xRu2	3	6	0	6	1	4	1
3	2	Ru1xRu2	3	10	2	8	0	7	1
3	2	Ru1xRu2	3	11	0	11	2	7	2
3	2	Ru1xGu	3	1	0	1	0	0	1
3	2	Ru1xGu	3	10	0	10	0	8	2
3	2	Ru1xGu	3	18	0	18	2	11	5
3	2	Ru1xGu	3	6	0	6	0	5	1
3	2	Ru1xGu	3	6	0	6	3	2	1
3	2	Ru1xGu	3	15	0	15	0	11	4
3	2	Ru1xGu	3	13	0	13	0	10	3
3	2	Ru1xGu	3	10	1	9	0	7	2
3	2	Ru1xGu	3	13	0	13	1	7	5
3	2	Ru1xGu	3	3	1	2	0	0	2
3	2	Ru1xGu	3	8	2	6	1	3	2
3	2	Ru1xGu	3	5	0	5	0	4	1
3	2	Ru1xGu	3	15	0	15	0	12	3
3	2	Ru1xGu	3	11	2	9	0	2	7
3	2	Ru1xGu	3	6	0	6	1	3	2
3	2	Ru1xGu	3	13	0	13	1	8	4
3	2	Ru1xGu	3	17	0	17	1	12	4
3	2	Ru1xGu	3	9	6	3	0	2	1
3	2	Ru1xGu	3	3	0	3	0	2	1
3	2	Ru1xGu	3	11	0	11	0	8	3
3	2	Ru1xGu	3	10	0	10	1	5	4
3	2	Ru1xGu	3	2	1	1	0	1	0
3	2	Ru1xGu	3	7	2	5	1	3	1
3	2	Ru1xGu	3	NA	NA	NA	NA	NA	NA
3	2	Ru1xGu	3	8	0	8	0	3	5
2	2	Ru1xRi1	3	8	0	8	0	6	2
2	2	Ru1xRi1	3	12	6	6	0	2	4
2	2	Ru1xRi1	3	8	5	3	1	1	1
2	2	Ru1xRi1	3	10	4	6	2	2	2
2	2	Ru1xRi1	3	15	8	7	0	2	5
2	2	Ru1xRi1	3	13	5	8	1	5	2
2	2	Ru1xRi1	3	12	3	9	0	6	3
2	2	Ru1xRi1	3	0	NA	NA	NA	NA	NA
2	2	Ru1xRi1	3	17	7	10	4	0	6
2	2	Ru1xRi1	3	11	7	4	0	1	3
2	2	Ru1xRi1	3	5	4	1	0	0	1
2	2	Ru1xRi1	3	15	7	8	0	5	3
2	2	Ru1xRi1	3	12	3	9	2	4	3
2	2	Ru1xRi1	3	6	1	5	0	3	2
2	2	Ru1xRi1	3	8	2	6	0	0	6
2	2	Ru1xRi1	3	9	4	5	1	2	2
2	2	Ru1xRi1	3	11	0	11	0	0	11
2	2	Ru1xRi1	3	13	4	9	1	4	4
2	2	Ru1xRi1	3	10	3	7	0	5	2
2	2	Ru1xRi1	3	11	2	9	0	7	2
2	2	Ru1xRi1	3	10	5	5	0	2	3
2	2	Ru1xRi1	3	7	0	7	0	0	7
2	2	Ru1xRi1	3	6	1	5	1	2	2
2	2	Ru1xRi1	3	5	2	3	0	0	3
2	2	Ru1xRi1	3	4	3	1	0	0	1
4	2	Ru1xRi2	3	14	2	12	0	7	5
4	2	Ru1xRi2	3	NA	NA	NA	NA	NA	NA
4	2	Ru1xRi2	3	12	3	9	3	3	3
4	2	Ru1xRi2	3	12	1	11	3	3	5
4	2	Ru1xRi2	3	16	7	9	4	2	3
4	2	Ru1xRi2	3	1	0	1	0	0	1
4	2	Ru1xRi2	3	9	1	8	1	4	3
4	2	Ru1xRi2	3	7	1	6	1	3	2
4	2	Ru1xRi2	3	7	4	3	0	0	3
4	2	Ru1xRi2	3	6	2	4	1	1	2
4	2	Ru1xRi2	3	NA	NA	NA	NA	NA	NA
4	2	Ru1xRi2	3	12	5	7	1	3	3
4	2	Ru1xRi2	3	6	2	4	0	2	2
4	2	Ru1xRi2	3	8	3	5	0	2	3
4	2	Ru1xRi2	3	8	3	5	0	2	3
4	2	Ru1xRi2	3	10	5	5	0	0	5
4	2	Ru1xRi2	3	4	0	4	0	0	4
4	2	Ru1xRi2	3	11	2	9	0	6	3
4	2	Ru1xRi2	3	9	1	8	0	0	8
4	2	Ru1xRi2	3	8	3	5	2	2	1
4	2	Ru1xRi2	3	7	2	5	0	2	3
4	2	Ru1xRi2	3	1	0	1	0	0	1
4	2	Ru1xRi2	3	NA	NA	NA	NA	NA	NA
4	2	Ru1xRi2	3	0	NA	NA	NA	NA	NA
4	2	Ru1xRi2	3	9	0	9	2	5	2
4	2	Ru1xGi	3	8	0	8	0	5	3
4	2	Ru1xGi	3	8	0	8	0	5	3
4	2	Ru1xGi	3	14	1	13	3	4	6
4	2	Ru1xGi	3	8	0	8	0	7	1
4	2	Ru1xGi	3	14	0	14	2	10	2
4	2	Ru1xGi	3	16	0	16	2	10	4
4	2	Ru1xGi	3	13	0	13	0	8	5
4	2	Ru1xGi	3	6	1	5	0	3	2
4	2	Ru1xGi	3	22	2	20	2	14	4
4	2	Ru1xGi	3	11	0	11	1	9	1
4	2	Ru1xGi	3	5	0	5	0	3	2
4	2	Ru1xGi	3	7	0	7	1	4	2
4	2	Ru1xGi	3	9	0	9	3	5	1
4	2	Ru1xGi	3	5	0	5	1	2	2
4	2	Ru1xGi	3	9	2	7	1	4	2
4	2	Ru1xGi	3	7	0	7	0	5	2
4	2	Ru1xGi	3	8	0	8	0	5	3
4	2	Ru1xGi	3	7	0	7	0	6	1
4	2	Ru1xGi	3	7	0	7	0	6	1
4	2	Ru1xGi	3	6	0	6	1	2	3
4	2	Ru1xGi	3	10	0	10	0	6	4
4	2	Ru1xGi	3	9	0	9	1	6	2
4	2	Ru1xGi	3	NA	NA	NA	NA	NA	NA
4	2	Ru1xGi	3	8	1	7	1	3	3
4	2	Ru1xGi	3	1	0	1	1	0	0
3	2	Ru2xRu1	3	2	0	2	0	1	1
3	2	Ru2xRu1	3	11	1	10	0	8	2
3	2	Ru2xRu1	3	15	0	15	1	7	7
3	2	Ru2xRu1	3	12	0	12	0	7	5
3	2	Ru2xRu1	3	22	4	18	3	0	15
3	2	Ru2xRu1	3	15	0	15	2	6	7
3	2	Ru2xRu1	3	23	0	23	0	11	12
3	2	Ru2xRu1	3	4	0	4	1	1	2
3	2	Ru2xRu1	3	25	0	25	2	16	7
3	2	Ru2xRu1	3	4	0	4	0	2	2
3	2	Ru2xRu1	3	24	1	23	4	14	5
3	2	Ru2xRu1	3	10	0	10	1	6	3
3	2	Ru2xRu1	3	21	1	20	3	9	8
3	2	Ru2xRu1	3	19	2	17	0	8	9
3	2	Ru2xRu1	3	27	3	24	4	13	7
3	2	Ru2xRu1	3	7	0	7	0	2	5
3	2	Ru2xRu1	3	NA	NA	NA	NA	NA	NA
3	2	Ru2xRu1	3	10	0	10	2	6	2
3	2	Ru2xRu1	3	NA	NA	NA	NA	NA	NA
3	2	Ru2xRu1	3	16	0	16	1	9	6
3	2	Ru2xRu1	3	9	0	9	4	3	2
3	2	Ru2xRu1	3	17	0	17	2	10	5
3	2	Ru2xRu1	3	11	0	11	0	6	5
3	2	Ru2xRu1	3	17	0	17	0	13	4
3	2	Ru2xRu1	3	10	0	10	0	9	1
1	2	Ru2xRu2	3	15	2	13	4	4	5
1	2	Ru2xRu2	3	2	0	2	0	1	1
1	2	Ru2xRu2	3	11	1	10	5	3	2
1	2	Ru2xRu2	3	1	0	1	0	0	1
1	2	Ru2xRu2	3	11	0	11	0	0	11
1	2	Ru2xRu2	3	6	0	6	0	3	3
1	2	Ru2xRu2	3	3	0	3	1	1	1
1	2	Ru2xRu2	3	11	0	11	1	4	6
1	2	Ru2xRu2	3	11	0	11	1	6	4
1	2	Ru2xRu2	3	15	1	14	0	8	6
1	2	Ru2xRu2	3	7	0	7	1	3	3
1	2	Ru2xRu2	3	8	1	7	0	5	2
1	2	Ru2xRu2	3	1	0	1	1	0	0
1	2	Ru2xRu2	3	15	0	15	0	11	4
1	2	Ru2xRu2	3	12	2	10	1	6	3
1	2	Ru2xRu2	3	8	1	7	0	5	2
1	2	Ru2xRu2	3	7	0	7	0	5	2
1	2	Ru2xRu2	3	12	0	12	2	8	2
1	2	Ru2xRu2	3	1	0	1	0	0	1
1	2	Ru2xRu2	3	24	1	23	2	9	12
1	2	Ru2xRu2	3	4	0	4	0	3	1
1	2	Ru2xRu2	3	5	0	5	0	3	2
1	2	Ru2xRu2	3	10	0	10	0	6	4
1	2	Ru2xRu2	3	1	0	1	0	0	1
1	2	Ru2xRu2	3	15	0	15	0	8	7
3	2	Ru2xGu	3	11	1	10	1	6	3
3	2	Ru2xGu	3	11	1	10	1	6	3
3	2	Ru2xGu	3	19	2	17	0	8	9
3	2	Ru2xGu	3	11	1	10	2	4	4
3	2	Ru2xGu	3	10	0	10	1	6	3
3	2	Ru2xGu	3	4	1	3	2	1	0
3	2	Ru2xGu	3	15	0	15	2	8	5
3	2	Ru2xGu	3	4	1	3	0	2	1
3	2	Ru2xGu	3	28	1	27	2	14	11
3	2	Ru2xGu	3	10	0	10	0	6	4
3	2	Ru2xGu	3	1	0	1	0	0	1
3	2	Ru2xGu	3	17	1	16	1	11	4
3	2	Ru2xGu	3	11	0	11	1	6	4
3	2	Ru2xGu	3	8	1	7	0	6	1
3	2	Ru2xGu	3	NA	NA	NA	NA	NA	NA
3	2	Ru2xGu	3	5	0	5	2	3	0
3	2	Ru2xGu	3	15	0	15	0	12	3
3	2	Ru2xGu	3	19	0	19	0	11	8
3	2	Ru2xGu	3	11	0	11	2	4	5
3	2	Ru2xGu	3	1	0	1	0	0	1
3	2	Ru2xGu	3	15	0	15	0	9	6
3	2	Ru2xGu	3	14	1	13	2	7	4
3	2	Ru2xGu	3	5	1	4	4	0	0
3	2	Ru2xGu	3	6	0	6	1	3	2
3	2	Ru2xGu	3	NA	NA	NA	NA	NA	NA
4	2	Ru2xRi1	3	5	1	4	1	2	1
4	2	Ru2xRi1	3	22	16	6	2	1	3
4	2	Ru2xRi1	3	4	1	3	0	1	2
4	2	Ru2xRi1	3	22	6	16	1	9	6
4	2	Ru2xRi1	3	15	0	15	0	0	15
4	2	Ru2xRi1	3	6	1	5	0	3	2
4	2	Ru2xRi1	3	13	7	6	2	0	4
4	2	Ru2xRi1	3	18	5	13	2	7	4
4	2	Ru2xRi1	3	14	5	9	0	6	3
4	2	Ru2xRi1	3	12	2	10	2	3	5
4	2	Ru2xRi1	3	13	10	3	1	0	2
4	2	Ru2xRi1	3	7	0	7	0	5	2
4	2	Ru2xRi1	3	9	1	8	1	5	2
4	2	Ru2xRi1	3	7	1	6	0	4	2
4	2	Ru2xRi1	3	7	1	6	0	3	3
4	2	Ru2xRi1	3	NA	NA	NA	NA	NA	NA
4	2	Ru2xRi1	3	15	5	10	0	7	3
4	2	Ru2xRi1	3	11	1	10	0	7	3
4	2	Ru2xRi1	3	4	2	2	0	1	1
4	2	Ru2xRi1	3	0	NA	NA	NA	NA	NA
4	2	Ru2xRi1	3	5	4	1	0	0	1
4	2	Ru2xRi1	3	6	4	2	0	0	2
4	2	Ru2xRi1	3	8	5	3	0	2	1
4	2	Ru2xRi1	3	11	2	9	2	5	2
4	2	Ru2xRi1	3	9	5	4	0	1	3
2	2	Ru2xRi2	3	11	0	11	0	0	11
2	2	Ru2xRi2	3	0	NA	NA	NA	NA	NA
2	2	Ru2xRi2	3	6	3	3	0	2	1
2	2	Ru2xRi2	3	7	4	3	0	2	1
2	2	Ru2xRi2	3	9	2	7	0	4	3
2	2	Ru2xRi2	3	5	1	4	1	2	1
2	2	Ru2xRi2	3	14	2	12	1	6	5
2	2	Ru2xRi2	3	5	1	4	1	0	3
2	2	Ru2xRi2	3	NA	NA	NA	NA	NA	NA
2	2	Ru2xRi2	3	15	3	12	0	6	6
2	2	Ru2xRi2	3	14	3	11	0	7	4
2	2	Ru2xRi2	3	8	1	7	0	3	4
2	2	Ru2xRi2	3	10	1	9	0	5	4
2	2	Ru2xRi2	3	0	NA	NA	NA	NA	NA
2	2	Ru2xRi2	3	NA	NA	NA	NA	NA	NA
2	2	Ru2xRi2	3	9	1	8	0	6	2
2	2	Ru2xRi2	3	6	1	5	1	3	1
2	2	Ru2xRi2	3	9	2	7	0	4	3
2	2	Ru2xRi2	3	3	0	3	0	1	2
2	2	Ru2xRi2	3	1	0	1	0	0	1
2	2	Ru2xRi2	3	0	NA	NA	NA	NA	NA
2	2	Ru2xRi2	3	NA	NA	NA	NA	NA	NA
2	2	Ru2xRi2	3	0	NA	NA	NA	NA	NA
2	2	Ru2xRi2	3	6	0	6	2	2	2
2	2	Ru2xRi2	3	5	2	3	0	1	2
4	2	Ru2xGi	3	17	0	17	2	0	15
4	2	Ru2xGi	3	17	1	16	1	9	6
4	2	Ru2xGi	3	17	0	17	3	9	5
4	2	Ru2xGi	3	10	0	10	1	5	4
4	2	Ru2xGi	3	19	1	18	1	5	12
4	2	Ru2xGi	3	18	1	17	2	9	6
4	2	Ru2xGi	3	12	0	12	1	8	3
4	2	Ru2xGi	3	10	0	10	0	7	3
4	2	Ru2xGi	3	21	1	20	0	11	9
4	2	Ru2xGi	3	18	3	15	2	4	9
4	2	Ru2xGi	3	5	1	4	0	4	0
4	2	Ru2xGi	3	11	0	11	0	8	3
4	2	Ru2xGi	3	4	3	1	0	0	1
4	2	Ru2xGi	3	16	0	16	0	10	6
4	2	Ru2xGi	3	12	2	10	0	3	7
4	2	Ru2xGi	3	NA	NA	NA	NA	NA	NA
4	2	Ru2xGi	3	11	0	11	0	9	2
4	2	Ru2xGi	3	8	1	7	0	5	2
4	2	Ru2xGi	3	2	0	2	1	0	1
4	2	Ru2xGi	3	15	0	15	1	11	3
4	2	Ru2xGi	3	3	0	3	0	0	3
4	2	Ru2xGi	3	4	0	4	1	1	2
4	2	Ru2xGi	3	13	0	13	2	9	2
4	2	Ru2xGi	3	0	NA	NA	NA	NA	NA
4	2	Ru2xGi	3	0	NA	NA	NA	NA	NA
3	2	GuxRu1	3	24	0	24	1	2	21
3	2	GuxRu1	3	26	0	26	2	0	24
3	2	GuxRu1	3	20	0	20	2	2	16
3	2	GuxRu1	3	21	1	20	3	0	17
3	2	GuxRu1	3	24	1	23	1	0	22
3	2	GuxRu1	3	18	0	18	0	0	18
3	2	GuxRu1	3	21	0	21	7	0	14
3	2	GuxRu1	3	21	0	21	1	0	20
3	2	GuxRu1	3	18	0	18	0	2	16
3	2	GuxRu1	3	8	0	8	0	4	4
3	2	GuxRu1	3	22	1	21	4	0	17
3	2	GuxRu1	3	12	0	12	1	0	11
3	2	GuxRu1	3	25	0	25	2	8	15
3	2	GuxRu1	3	10	0	10	1	2	7
3	2	GuxRu1	3	17	1	16	0	9	7
3	2	GuxRu1	3	21	0	21	0	3	18
3	2	GuxRu1	3	14	8	6	0	3	3
3	2	GuxRu1	3	20	1	19	6	1	12
3	2	GuxRu1	3	17	1	16	1	2	13
3	2	GuxRu1	3	21	1	20	5	1	14
3	2	GuxRu1	3	8	0	8	2	0	6
3	2	GuxRu1	3	15	0	15	4	0	11
3	2	GuxRu1	3	21	1	20	7	0	13
3	2	GuxRu1	3	16	0	16	0	3	13
3	2	GuxRu1	3	18	1	17	5	1	11
3	2	GuxRu2	3	16	0	16	1	2	13
3	2	GuxRu2	3	19	0	19	1	0	18
3	2	GuxRu2	3	9	0	9	0	0	9
3	2	GuxRu2	3	5	0	5	0	1	4
3	2	GuxRu2	3	12	0	12	0	7	5
3	2	GuxRu2	3	16	0	16	1	0	15
3	2	GuxRu2	3	19	0	19	1	9	9
3	2	GuxRu2	3	2	0	2	1	0	1
3	2	GuxRu2	3	11	0	11	1	0	10
3	2	GuxRu2	3	15	1	14	1	1	12
3	2	GuxRu2	3	20	0	20	3	0	17
3	2	GuxRu2	3	22	0	22	10	5	7
3	2	GuxRu2	3	11	0	11	0	1	10
3	2	GuxRu2	3	5	0	5	0	0	5
3	2	GuxRu2	3	19	0	19	2	0	17
3	2	GuxRu2	3	6	0	6	4	1	1
3	2	GuxRu2	3	11	0	11	1	1	9
3	2	GuxRu2	3	20	0	20	2	9	9
3	2	GuxRu2	3	13	0	13	3	4	6
3	2	GuxRu2	3	3	0	3	0	0	3
3	2	GuxRu2	3	8	0	8	2	2	4
3	2	GuxRu2	3	7	0	7	1	1	5
3	2	GuxRu2	3	7	0	7	3	0	4
3	2	GuxRu2	3	11	1	10	1	3	6
3	2	GuxRu2	3	16	0	16	7	2	7
1	2	GuxGu	3	5	0	5	0	0	5
1	2	GuxGu	3	11	0	11	0	7	4
1	2	GuxGu	3	15	0	15	1	11	3
1	2	GuxGu	3	11	1	10	0	0	10
1	2	GuxGu	3	16	0	16	6	6	4
1	2	GuxGu	3	16	0	16	2	10	4
1	2	GuxGu	3	10	0	10	0	8	2
1	2	GuxGu	3	8	0	8	0	4	4
1	2	GuxGu	3	13	0	13	1	6	6
1	2	GuxGu	3	1	0	1	0	0	1
1	2	GuxGu	3	7	0	7	1	3	3
1	2	GuxGu	3	21	0	21	2	16	3
1	2	GuxGu	3	14	0	14	4	8	2
1	2	GuxGu	3	5	0	5	0	1	4
1	2	GuxGu	3	11	0	11	3	4	4
1	2	GuxGu	3	NA	NA	NA	NA	NA	NA
1	2	GuxGu	3	16	1	15	3	0	12
1	2	GuxGu	3	17	0	17	5	10	2
1	2	GuxGu	3	5	0	5	0	2	3
1	2	GuxGu	3	13	0	13	2	7	4
1	2	GuxGu	3	10	0	10	2	4	4
1	2	GuxGu	3	20	0	20	5	6	9
1	2	GuxGu	3	2	0	2	0	1	1
1	2	GuxGu	3	9	0	9	3	3	3
1	2	GuxGu	3	12	0	12	2	5	5
4	2	GuxRi1	3	13	0	13	1	0	12
4	2	GuxRi1	3	26	7	19	1	1	17
4	2	GuxRi1	3	13	6	7	2	0	5
4	2	GuxRi1	3	21	0	21	1	4	16
4	2	GuxRi1	3	16	0	16	1	0	15
4	2	GuxRi1	3	14	7	7	1	1	5
4	2	GuxRi1	3	17	1	16	1	0	15
4	2	GuxRi1	3	11	5	6	0	0	6
4	2	GuxRi1	3	16	7	9	3	2	4
4	2	GuxRi1	3	20	1	19	2	8	9
4	2	GuxRi1	3	12	0	12	1	0	11
4	2	GuxRi1	3	22	8	14	3	3	8
4	2	GuxRi1	3	17	1	16	2	0	14
4	2	GuxRi1	3	30	1	29	2	3	24
4	2	GuxRi1	3	18	0	18	3	0	15
4	2	GuxRi1	3	19	1	18	1	1	16
4	2	GuxRi1	3	14	4	10	2	0	8
4	2	GuxRi1	3	22	0	22	2	2	18
4	2	GuxRi1	3	15	6	9	1	1	7
4	2	GuxRi1	3	15	3	12	2	2	8
4	2	GuxRi1	3	NA	NA	NA	NA	NA	NA
4	2	GuxRi1	3	12	7	5	3	1	1
4	2	GuxRi1	3	0	NA	NA	NA	NA	NA
4	2	GuxRi1	3	7	1	6	2	0	4
4	2	GuxRi1	3	9	1	8	1	3	4
4	2	GuxRi2	3	2	0	2	0	0	2
4	2	GuxRi2	3	19	3	16	6	0	10
4	2	GuxRi2	3	19	1	18	0	3	15
4	2	GuxRi2	3	19	2	17	3	4	10
4	2	GuxRi2	3	21	0	21	1	0	20
4	2	GuxRi2	3	15	2	13	1	3	9
4	2	GuxRi2	3	12	0	12	2	0	10
4	2	GuxRi2	3	13	1	12	1	0	11
4	2	GuxRi2	3	11	1	10	0	1	9
4	2	GuxRi2	3	8	0	8	3	0	5
4	2	GuxRi2	3	8	2	6	0	1	5
4	2	GuxRi2	3	20	1	19	1	0	18
4	2	GuxRi2	3	18	3	15	2	7	6
4	2	GuxRi2	3	6	0	6	0	0	6
4	2	GuxRi2	3	19	1	18	4	1	13
4	2	GuxRi2	3	3	0	3	0	0	3
4	2	GuxRi2	3	9	0	9	0	0	9
4	2	GuxRi2	3	11	0	11	1	0	10
4	2	GuxRi2	3	24	1	23	1	0	22
4	2	GuxRi2	3	11	0	11	0	0	11
4	2	GuxRi2	3	7	0	7	4	0	3
4	2	GuxRi2	3	12	0	12	1	2	9
4	2	GuxRi2	3	20	4	16	3	2	11
4	2	GuxRi2	3	18	2	16	2	0	14
4	2	GuxRi2	3	NA	NA	NA	NA	NA	NA
2	2	GuxGi	3	27	0	27	7	3	17
2	2	GuxGi	3	22	0	22	3	14	5
2	2	GuxGi	3	22	0	22	1	17	4
2	2	GuxGi	3	28	0	28	4	1	23
2	2	GuxGi	3	6	0	6	0	6	0
2	2	GuxGi	3	12	0	12	1	6	5
2	2	GuxGi	3	23	1	22	2	12	8
2	2	GuxGi	3	3	0	3	0	0	3
2	2	GuxGi	3	12	0	12	0	6	6
2	2	GuxGi	3	20	0	20	1	10	9
2	2	GuxGi	3	14	0	14	1	9	4
2	2	GuxGi	3	19	1	18	1	10	7
2	2	GuxGi	3	22	0	22	2	15	5
2	2	GuxGi	3	13	0	13	0	9	4
2	2	GuxGi	3	4	0	4	0	2	2
2	2	GuxGi	3	22	1	21	6	10	5
2	2	GuxGi	3	17	0	17	5	6	6
2	2	GuxGi	3	7	0	7	0	5	2
2	2	GuxGi	3	NA	NA	NA	NA	NA	NA
2	2	GuxGi	3	1	0	1	0	0	1
2	2	GuxGi	3	17	0	17	0	13	4
2	2	GuxGi	3	NA	NA	NA	NA	NA	NA
2	2	GuxGi	3	17	0	17	1	14	2
2	2	GuxGi	3	NA	NA	NA	NA	NA	NA
2	2	GuxGi	3	21	1	20	4	11	5
1	2	Ri1xRi1	3	27	1	26	2	16	8
1	2	Ri1xRi1	3	18	0	18	1	11	6
1	2	Ri1xRi1	3	25	0	25	1	15	9
1	2	Ri1xRi1	3	18	0	18	0	11	7
1	2	Ri1xRi1	3	25	0	25	0	19	6
1	2	Ri1xRi1	3	11	1	10	4	4	2
1	2	Ri1xRi1	3	8	0	8	0	3	5
1	2	Ri1xRi1	3	11	0	11	0	5	6
1	2	Ri1xRi1	3	16	1	15	7	2	6
1	2	Ri1xRi1	3	19	0	19	3	15	1
1	2	Ri1xRi1	3	22	1	21	3	8	10
1	2	Ri1xRi1	3	13	0	13	0	9	4
1	2	Ri1xRi1	3	20	0	20	1	15	4
1	2	Ri1xRi1	3	22	0	22	2	14	6
1	2	Ri1xRi1	3	20	1	19	0	14	5
1	2	Ri1xRi1	3	9	0	9	2	5	2
1	2	Ri1xRi1	3	16	0	16	1	9	6
1	2	Ri1xRi1	3	15	0	15	0	0	15
1	2	Ri1xRi1	3	11	0	11	1	7	3
1	2	Ri1xRi1	3	11	0	11	1	7	3
1	2	Ri1xRi1	3	13	1	12	1	8	3
1	2	Ri1xRi1	3	11	0	11	2	6	3
1	2	Ri1xRi1	3	3	0	3	0	2	1
1	2	Ri1xRi1	3	7	1	6	0	5	1
1	2	Ri1xRi1	3	8	1	7	2	3	2
4	2	Ri1xRi2	3	16	1	15	2	7	6
4	2	Ri1xRi2	3	8	0	8	0	4	4
4	2	Ri1xRi2	3	7	0	7	0	5	2
4	2	Ri1xRi2	3	11	0	11	2	7	2
4	2	Ri1xRi2	3	13	1	12	2	5	5
4	2	Ri1xRi2	3	9	0	9	0	7	2
4	2	Ri1xRi2	3	30	1	29	2	20	7
4	2	Ri1xRi2	3	18	0	18	1	13	4
4	2	Ri1xRi2	3	19	0	19	1	10	8
4	2	Ri1xRi2	3	19	0	19	3	14	2
4	2	Ri1xRi2	3	16	4	12	1	11	0
4	2	Ri1xRi2	3	7	0	7	0	1	6
4	2	Ri1xRi2	3	10	0	10	1	7	2
4	2	Ri1xRi2	3	15	0	15	0	12	3
4	2	Ri1xRi2	3	7	0	7	0	4	3
4	2	Ri1xRi2	3	15	1	14	2	8	4
4	2	Ri1xRi2	3	13	1	12	1	7	4
4	2	Ri1xRi2	3	11	1	10	0	7	3
4	2	Ri1xRi2	3	20	0	20	2	13	5
4	2	Ri1xRi2	3	17	0	17	2	10	5
4	2	Ri1xRi2	3	10	1	9	0	6	3
4	2	Ri1xRi2	3	9	1	8	2	3	3
4	2	Ri1xRi2	3	7	0	7	0	5	2
4	2	Ri1xRi2	3	22	0	22	4	12	6
4	2	Ri1xRi2	3	12	0	12	4	5	3
4	2	Ri1xGi	3	10	0	10	2	5	3
4	2	Ri1xGi	3	14	0	14	2	7	5
4	2	Ri1xGi	3	23	0	23	4	9	10
4	2	Ri1xGi	3	19	2	17	0	10	7
4	2	Ri1xGi	3	NA	NA	NA	NA	NA	NA
4	2	Ri1xGi	3	18	1	17	1	14	2
4	2	Ri1xGi	3	13	0	13	0	9	4
4	2	Ri1xGi	3	2	0	2	0	0	2
4	2	Ri1xGi	3	6	0	6	0	4	2
4	2	Ri1xGi	3	9	0	9	3	1	5
4	2	Ri1xGi	3	12	1	11	2	7	2
4	2	Ri1xGi	3	15	0	15	2	10	3
4	2	Ri1xGi	3	20	0	20	0	17	3
4	2	Ri1xGi	3	11	0	11	0	8	3
4	2	Ri1xGi	3	12	1	11	2	8	1
4	2	Ri1xGi	3	7	0	7	0	5	2
4	2	Ri1xGi	3	14	0	14	2	10	2
4	2	Ri1xGi	3	8	0	8	1	5	2
4	2	Ri1xGi	3	12	0	12	1	8	3
4	2	Ri1xGi	3	14	7	7	0	2	5
4	2	Ri1xGi	3	12	0	12	1	8	3
4	2	Ri1xGi	3	23	3	20	1	14	5
4	2	Ri1xGi	3	15	5	10	1	7	2
4	2	Ri1xGi	3	8	1	7	0	5	2
4	2	Ri1xGi	3	8	0	8	0	3	5
4	2	Ri2xRi1	3	21	1	20	1	11	8
4	2	Ri2xRi1	3	20	0	20	3	10	7
4	2	Ri2xRi1	3	21	0	21	5	15	1
4	2	Ri2xRi1	3	13	0	13	1	8	4
4	2	Ri2xRi1	3	17	0	17	1	12	4
4	2	Ri2xRi1	3	18	1	17	0	12	5
4	2	Ri2xRi1	3	19	0	19	3	10	6
4	2	Ri2xRi1	3	19	0	19	3	13	3
4	2	Ri2xRi1	3	10	1	9	0	8	1
4	2	Ri2xRi1	3	18	0	18	4	10	4
4	2	Ri2xRi1	3	14	1	13	1	10	2
4	2	Ri2xRi1	3	22	0	22	0	17	5
4	2	Ri2xRi1	3	9	1	8	0	4	4
4	2	Ri2xRi1	3	21	0	21	0	17	4
4	2	Ri2xRi1	3	7	7	0	NA	NA	NA
4	2	Ri2xRi1	3	13	0	13	1	8	4
4	2	Ri2xRi1	3	12	0	12	1	8	3
4	2	Ri2xRi1	3	16	0	16	0	11	5
4	2	Ri2xRi1	3	17	0	17	1	13	3
4	2	Ri2xRi1	3	25	0	25	2	17	6
4	2	Ri2xRi1	3	1	0	1	0	0	1
4	2	Ri2xRi1	3	6	0	6	0	4	2
4	2	Ri2xRi1	3	14	2	12	1	8	3
4	2	Ri2xRi1	3	16	4	12	0	9	3
4	2	Ri2xRi1	3	18	0	18	0	10	8
1	2	Ri2xRi2	3	13	0	13	0	6	7
1	2	Ri2xRi2	3	14	0	14	0	10	4
1	2	Ri2xRi2	3	13	2	11	0	6	5
1	2	Ri2xRi2	3	NA	NA	NA	NA	NA	NA
1	2	Ri2xRi2	3	18	2	16	4	10	2
1	2	Ri2xRi2	3	2	2	0	0	0	0
1	2	Ri2xRi2	3	16	0	16	0	12	4
1	2	Ri2xRi2	3	16	0	16	2	0	14
1	2	Ri2xRi2	3	16	1	15	1	10	4
1	2	Ri2xRi2	3	13	0	13	2	8	3
1	2	Ri2xRi2	3	12	4	8	0	7	1
1	2	Ri2xRi2	3	21	3	18	4	11	3
1	2	Ri2xRi2	3	7	0	7	0	4	3
1	2	Ri2xRi2	3	10	0	10	0	5	5
1	2	Ri2xRi2	3	20	0	20	2	14	4
1	2	Ri2xRi2	3	8	0	8	0	4	4
1	2	Ri2xRi2	3	6	0	6	1	2	3
1	2	Ri2xRi2	3	NA	NA	NA	NA	NA	NA
1	2	Ri2xRi2	3	12	0	12	0	9	3
1	2	Ri2xRi2	3	13	0	13	2	9	2
1	2	Ri2xRi2	3	10	0	10	4	5	1
1	2	Ri2xRi2	3	NA	NA	NA	NA	NA	NA
1	2	Ri2xRi2	3	9	0	9	1	5	3
1	2	Ri2xRi2	3	18	2	16	1	12	3
1	2	Ri2xRi2	3	10	1	9	0	6	3
4	2	Ri2xGi	3	16	2	14	1	9	4
4	2	Ri2xGi	3	4	0	4	1	2	1
4	2	Ri2xGi	3	21	2	19	2	9	8
4	2	Ri2xGi	3	20	0	20	1	11	8
4	2	Ri2xGi	3	6	0	6	0	3	3
4	2	Ri2xGi	3	15	0	15	0	10	5
4	2	Ri2xGi	3	15	1	14	0	11	3
4	2	Ri2xGi	3	22	0	22	0	16	6
4	2	Ri2xGi	3	8	1	7	0	5	2
4	2	Ri2xGi	3	8	0	8	1	3	4
4	2	Ri2xGi	3	12	3	9	2	5	2
4	2	Ri2xGi	3	19	0	19	0	7	12
4	2	Ri2xGi	3	15	5	10	2	5	3
4	2	Ri2xGi	3	16	0	16	1	9	6
4	2	Ri2xGi	3	16	1	15	0	10	5
4	2	Ri2xGi	3	14	0	14	0	7	7
4	2	Ri2xGi	3	13	3	10	3	7	0
4	2	Ri2xGi	3	18	0	18	4	6	8
4	2	Ri2xGi	3	10	3	7	1	4	2
4	2	Ri2xGi	3	12	1	11	1	9	1
4	2	Ri2xGi	3	7	1	6	0	5	1
4	2	Ri2xGi	3	2	0	2	0	0	2
4	2	Ri2xGi	3	18	3	15	2	11	2
4	2	Ri2xGi	3	3	3	0	NA	NA	NA
4	2	Ri2xGi	3	10	0	10	0	7	3
4	2	GixRi1	3	1	0	1	0	0	1
4	2	GixRi1	3	9	0	9	1	0	8
4	2	GixRi1	3	11	0	11	0	0	11
4	2	GixRi1	3	16	8	8	2	0	6
4	2	GixRi1	3	13	3	10	4	4	2
4	2	GixRi1	3	17	6	11	2	1	8
4	2	GixRi1	3	13	0	13	0	0	13
4	2	GixRi1	3	14	0	14	1	5	8
4	2	GixRi1	3	17	0	17	2	0	15
4	2	GixRi1	3	16	1	15	7	1	7
4	2	GixRi1	3	28	3	25	3	7	15
4	2	GixRi1	3	21	1	20	1	0	19
4	2	GixRi1	3	1	0	1	0	0	1
4	2	GixRi1	3	26	0	26	1	1	24
4	2	GixRi1	3	21	3	18	3	3	12
4	2	GixRi1	3	15	0	15	2	1	12
4	2	GixRi1	3	12	1	11	1	0	10
4	2	GixRi1	3	NA	NA	NA	NA	NA	NA
4	2	GixRi1	3	12	1	11	0	3	8
4	2	GixRi1	3	9	1	8	1	3	4
4	2	GixRi1	3	14	1	13	0	2	11
4	2	GixRi1	3	18	1	17	3	2	12
4	2	GixRi1	3	12	2	10	1	0	9
4	2	GixRi1	3	21	21	NA	NA	NA	NA
4	2	GixRi1	3	20	4	16	3	8	5
4	2	GixRi2	3	21	6	15	2	2	11
4	2	GixRi2	3	21	0	21	2	1	18
4	2	GixRi2	3	11	0	11	1	2	8
4	2	GixRi2	3	19	6	13	1	3	9
4	2	GixRi2	3	19	1	18	3	0	15
4	2	GixRi2	3	15	2	13	0	1	12
4	2	GixRi2	3	8	0	8	1	1	6
4	2	GixRi2	3	22	0	22	0	1	21
4	2	GixRi2	3	14	2	12	1	2	9
4	2	GixRi2	3	28	1	27	2	0	25
4	2	GixRi2	3	21	2	19	2	3	14
4	2	GixRi2	3	14	0	14	0	0	14
4	2	GixRi2	3	22	2	20	1	9	10
4	2	GixRi2	3	12	0	12	2	0	10
4	2	GixRi2	3	12	0	12	0	0	12
4	2	GixRi2	3	14	0	14	0	1	13
4	2	GixRi2	3	21	0	21	2	0	19
4	2	GixRi2	3	21	0	21	4	2	15
4	2	GixRi2	3	11	2	9	0	1	8
4	2	GixRi2	3	14	0	14	3	2	9
4	2	GixRi2	3	13	1	12	2	0	10
4	2	GixRi2	3	10	2	8	0	0	8
4	2	GixRi2	3	9	0	9	2	0	7
4	2	GixRi2	3	1	0	1	0	0	1
4	2	GixRi2	3	15	2	13	0	4	9
1	2	GixGi	3	16	0	16	0	11	5
1	2	GixGi	3	2	2	0	0	0	0
1	2	GixGi	3	24	1	23	4	9	10
1	2	GixGi	3	10	0	10	1	0	9
1	2	GixGi	3	12	0	12	2	7	3
1	2	GixGi	3	23	0	23	0	5	18
1	2	GixGi	3	20	1	19	2	8	9
1	2	GixGi	3	24	0	24	2	14	8
1	2	GixGi	3	6	0	6	5	0	1
1	2	GixGi	3	17	0	17	4	11	2
1	2	GixGi	3	21	1	20	5	9	6
1	2	GixGi	3	13	0	13	4	3	6
1	2	GixGi	3	14	4	10	0	0	10
1	2	GixGi	3	19	3	16	2	0	14
1	2	GixGi	3	13	0	13	2	9	2
1	2	GixGi	3	11	0	11	1	5	5
1	2	GixGi	3	15	0	15	0	11	4
1	2	GixGi	3	19	1	18	0	13	5
1	2	GixGi	3	16	1	15	2	10	3
1	2	GixGi	3	4	0	4	0	1	3
1	2	GixGi	3	23	1	22	6	12	4
1	2	GixGi	3	21	1	20	2	14	4
1	2	GixGi	3	13	0	13	0	0	13
1	2	GixGi	3	NA	NA	NA	NA	NA	NA
1	2	GixGi	3	13	0	13	1	7	5
