## Supplementary material for "*Wolbachia* and host intrinsic reproductive barriers contribute additively to post-mating isolation in spider mites": Complete dataset Experiment 2_Test 1

block	cross	female_survival	eggs	unhatched	hatched	dead_juveniles	sons
1	Ru1xRu1	4	2	0	2	0	2
1	Ru1xRu1	4	21	2	19	5	14
1	Ru1xRu1	4	27	1	26	5	21
1	Ru1xRu1	4	14	0	14	4	10
1	Ru1xRu1	4	28	2	26	3	23
1	Ru1xRu1	4	18	0	18	1	17
1	Ru1xRu1	4	28	3	25	1	24
1	Ru1xRu1	4	11	0	11	1	10
1	Ru1xRu1	4	29	2	27	1	26
1	Ru1xRu1	4	31	2	29	2	27
1	Ru1xRu1	4	28	1	27	6	21
1	Ru1xRu1	4	14	1	13	1	12
1	Ru1xRu1	4	35	3	32	2	30
1	Ru1xRu1	4	24	1	23	1	22
1	Ru1xRu1	4	28	0	28	4	24
1	Ru1xRu1	4	17	0	17	2	15
1	Ru1xRu1	4	23	2	21	0	21
1	Ru1xRu1	4	22	2	20	1	19
1	Ru1xRu1	2	0	0	0	0	0
1	Ru1xRu1	4	29	2	27	3	24
1	Ru1xRu1	4	28	2	26	3	23
1	Ru1xRi1	4	39	4	35	2	33
1	Ru1xRi1	4	32	2	30	6	24
1	Ru1xRi1	4	32	31	1	0	1
1	Ru1xRi1	4	43	2	41	5	36
1	Ru1xRi1	4	26	2	24	0	24
1	Ru1xRi1	4	28	0	28	4	24
1	Ru1xRi1	4	33	1	32	4	28
1	Ru1xRi1	4	39	2	37	5	32
1	Ru1xRi1	4	27	1	26	0	26
1	Ru1xRi1	4	36	18	18	1	17
1	Ru1xRi1	2	1	0	1	0	1
1	Ru1xRi1	4	8	8	0	0	0
1	Ru1xRi1	4	37	2	35	2	33
1	Ru1xRi1	4	30	4	26	3	23
1	Ru1xRi1	4	29	0	29	5	24
1	Ru1xRi1	4	34	0	34	2	32
1	Ru1xRi1	4	24	2	22	4	18
1	Ru1xRi1	4	33	2	31	4	27
1	Ru1xRi1	4	27	1	26	4	22
1	Ru1xRi1	4	36	1	35	0	35
1	Ru1xRi1	4	30	7	23	4	19
1	Ru1xRi1	4	35	2	33	0	33
1	Ru1xRi1	4	26	0	26	2	24
1	Ru1xRi1	4	33	2	31	1	30
1	Ru1xRi1	4	28	0	28	1	27
1	Ru1xGu	4	3	3	0	0	0
1	Ru1xGu	4	0	0	0	0	0
1	Ru1xGu	4	0	0	0	0	0
1	Ru1xGu	4	0	0	0	0	0
1	Ru1xGu	4	0	0	0	0	0
1	Ru1xGu	4	0	0	0	0	0
1	Ru1xGu	4	0	0	0	0	0
1	Ru1xGu	4	0	0	0	0	0
1	Ru1xGu	4	0	0	0	0	0
1	Ru1xGu	4	0	0	0	0	0
1	Ru1xGu	4	0	0	0	0	0
1	Ru1xGu	3	0	0	0	0	0
1	Ru1xGu	4	0	0	0	0	0
1	Ru1xGu	4	0	0	0	0	0
1	Ru1xGu	4	0	0	0	0	0
1	Ru1xGu	4	2	2	0	0	0
1	Ru1xGu	4	0	0	0	0	0
1	Ru1xGu	4	0	0	0	0	0
1	Ru1xGu	4	0	0	0	0	0
1	Ru1xGu	4	0	0	0	0	0
1	Ru1xGu	4	0	0	0	0	0
1	Ru1xGu	4	0	0	0	0	0
1	Ru1xGu	4	0	0	0	0	0
1	Ru1xGu	4	0	0	0	0	0
1	Ru1xGu	4	0	0	0	0	0
1	Ru1xGi	4	0	0	0	0	0
1	Ru1xGi	4	0	0	0	0	0
1	Ru1xGi	4	0	0	0	0	0
1	Ru1xGi	4	0	0	0	0	0
1	Ru1xGi	4	0	0	0	0	0
1	Ru1xGi	4	0	0	0	0	0
1	Ru1xGi	4	0	0	0	0	0
1	Ru1xGi	4	0	0	0	0	0
1	Ru1xGi	4	0	0	0	0	0
1	Ru1xGi	4	0	0	0	0	0
1	Ru1xGi	4	0	0	0	0	0
1	Ru1xGi	4	0	0	0	0	0
1	Ru1xGi	4	0	0	0	0	0
1	Ru1xGi	4	0	0	0	0	0
1	Ru1xGi	4	0	0	0	0	0
1	Ru1xGi	4	0	0	0	0	0
1	Ru1xGi	4	0	0	0	0	0
1	Ru1xGi	4	0	0	0	0	0
1	Ru1xGi	4	0	0	0	0	0
1	Ru1xGi	4	0	0	0	0	0
1	Ru1xGi	4	0	0	0	0	0
1	Ru1xGi	4	0	0	0	0	0
1	Ru1xGi	4	0	0	0	0	0
1	Ru1xGi	4	0	0	0	0	0
1	Ru1xGi	4	0	0	0	0	0
1	GuxGu	4	34	2	32	5	27
1	GuxGu	4	29	0	29	4	25
1	GuxGu	4	25	0	25	0	25
1	GuxGu	4	30	2	28	5	23
1	GuxGu	4	30	0	30	1	29
1	GuxGu	4	27	0	27	3	24
1	GuxGu	4	29	1	28	3	25
1	GuxGu	4	35	0	35	1	34
1	GuxGu	4	26	2	24	2	22
1	GuxGu	4	29	2	27	4	23
1	GuxGu	4	30	0	30	3	27
1	GuxGu	4	29	0	29	0	29
1	GuxGu	4	25	0	25	1	24
1	GuxGu	4	25	0	25	1	24
1	GuxGu	4	21	0	21	0	21
1	GuxGu	4	29	4	25	1	24
1	GuxGu	4	17	1	16	2	14
1	GuxGu	4	29	2	27	1	26
1	GuxGu	4	14	0	14	1	13
1	GuxGu	4	24	4	20	0	20
1	GuxGu	4	22	0	22	1	21
1	GuxGu	4	26	0	26	1	25
1	GuxGu	4	18	1	17	0	17
1	GuxGu	4	35	0	35	0	35
1	GuxGu	4	17	1	16	1	15
1	GuxGi	4	23	0	23	0	23
1	GuxGi	4	27	0	27	0	27
1	GuxGi	4	36	0	36	0	36
1	GuxGi	4	21	0	21	1	20
1	GuxGi	4	24	0	24	0	24
1	GuxGi	4	26	0	26	1	25
1	GuxGi	3	7	0	7	0	7
1	GuxGi	4	43	0	43	3	40
1	GuxGi	4	29	0	29	1	28
1	GuxGi	4	27	0	27	0	27
1	GuxGi	4	41	0	41	2	39
1	GuxGi	4	32	0	32	3	29
1	GuxGi	4	29	0	29	2	27
1	GuxGi	4	23	0	23	0	23
1	GuxGi	4	30	0	30	0	30
1	GuxGi	4	27	0	27	0	27
1	GuxGi	4	26	0	26	1	25
1	GuxGi	2	8	0	8	0	8
1	GuxGi	4	26	0	26	0	26
1	GuxGi	4	25	0	25	0	25
1	GuxGi	4	40	1	39	0	39
1	GuxGi	4	46	6	40	0	40
1	GuxGi	4	35	2	33	1	32
1	GuxGi	4	41	1	40	2	38
1	GuxGi	1	0	0	0	0	0
1	GuxRu1	4	0	0	0	0	0
1	GuxRu1	4	0	0	0	0	0
1	GuxRu1	4	0	0	0	0	0
1	GuxRu1	4	0	0	0	0	0
1	GuxRu1	4	0	0	0	0	0
1	GuxRu1	4	0	0	0	0	0
1	GuxRu1	4	0	0	0	0	0
1	GuxRu1	4	0	0	0	0	0
1	GuxRu1	4	0	0	0	0	0
1	GuxRu1	4	0	0	0	0	0
1	GuxRu1	4	0	0	0	0	0
1	GuxRu1	4	0	0	0	0	0
1	GuxRu1	4	0	0	0	0	0
1	GuxRu1	4	0	0	0	0	0
1	GuxRu1	4	0	0	0	0	0
1	GuxRu1	4	0	0	0	0	0
1	GuxRu1	4	0	0	0	0	0
1	GuxRu1	4	0	0	0	0	0
1	GuxRu1	4	0	0	0	0	0
1	GuxRu1	4	0	0	0	0	0
1	GuxRu1	4	0	0	0	0	0
1	GuxRu1	4	0	0	0	0	0
1	GuxRu1	4	0	0	0	0	0
1	GuxRu1	4	0	0	0	0	0
1	GuxRu1	4	0	0	0	0	0
1	GuxRi1	4	0	0	0	0	0
1	GuxRi1	4	0	0	0	0	0
1	GuxRi1	4	0	0	0	0	0
1	GuxRi1	4	0	0	0	0	0
1	GuxRi1	4	0	0	0	0	0
1	GuxRi1	4	0	0	0	0	0
1	GuxRi1	4	0	0	0	0	0
1	GuxRi1	4	0	0	0	0	0
1	GuxRi1	4	0	0	0	0	0
1	GuxRi1	4	0	0	0	0	0
1	GuxRi1	4	0	0	0	0	0
1	GuxRi1	4	0	0	0	0	0
1	GuxRi1	4	0	0	0	0	0
1	GuxRi1	4	0	0	0	0	0
1	GuxRi1	4	0	0	0	0	0
1	GuxRi1	4	0	0	0	0	0
1	GuxRi1	4	0	0	0	0	0
1	GuxRi1	4	0	0	0	0	0
1	Ri1xRu1	4	39	6	33	2	31
1	Ri1xRu1	4	34	3	31	2	29
1	Ri1xRu1	4	35	2	33	4	29
1	Ri1xRu1	3	9	0	9	0	9
1	Ri1xRu1	4	32	0	32	3	29
1	Ri1xRu1	4	35	4	31	5	26
1	Ri1xRu1	4	31	1	30	1	29
1	Ri1xRu1	4	37	3	34	7	27
1	Ri1xRu1	4	37	0	37	1	36
1	Ri1xRu1	4	43	2	41	4	37
1	Ri1xRu1	4	31	11	20	1	19
1	Ri1xRu1	4	32	2	30	1	29
1	Ri1xRu1	4	34	2	32	2	30
1	Ri1xRu1	4	34	0	34	5	29
1	Ri1xRu1	4	39	4	35	5	30
1	Ri1xRu1	4	33	3	30	4	26
1	Ri1xRu1	4	36	7	29	5	24
1	Ri1xRu1	4	36	12	24	3	21
1	Ri1xRu1	4	28	6	22	1	21
1	Ri1xRu1	4	40	6	34	3	31
1	Ri1xRu1	4	17	3	14	1	13
1	Ri1xRu1	4	31	3	28	2	26
1	Ri1xRu1	4	28	21	7	0	7
1	Ri1xRu1	4	35	3	32	3	29
1	Ri1xRu1	4	32	2	30	1	29
1	Ri1xRi1	4	17	0	17	3	14
1	Ri1xRi1	4	11	1	10	2	8
1	Ri1xRi1	4	31	2	29	2	27
1	Ri1xRi1	4	28	0	28	2	26
1	Ri1xRi1	4	23	0	23	2	21
1	Ri1xRi1	4	22	1	21	0	21
1	Ri1xRi1	4	13	0	13	0	13
1	Ri1xRi1	4	26	1	25	3	22
1	Ri1xRi1	4	21	0	21	0	21
1	Ri1xRi1	3	5	0	5	0	5
1	Ri1xRi1	4	36	0	36	3	33
1	Ri1xRi1	4	37	4	33	6	27
1	Ri1xRi1	3	33	0	33	1	32
1	Ri1xRi1	4	2	1	1	0	1
1	Ri1xRi1	4	31	4	27	1	26
1	Ri1xRi1	4	33	0	33	3	30
1	Ri1xRi1	4	33	1	32	2	30
1	Ri1xRi1	4	23	0	23	1	22
1	Ri1xRi1	4	31	1	30	0	30
1	Ri1xRi1	4	29	2	27	0	27
1	Ri1xRi1	4	34	0	34	4	30
1	Ri1xRi1	4	22	0	22	2	20
1	Ri1xRi1	4	34	0	34	1	33
1	Ri1xRi1	4	37	0	37	9	28
1	Ri1xRi1	4	32	1	31	0	31
1	Ri1xGu	4	0	0	0	0	0
1	Ri1xGu	4	0	0	0	0	0
1	Ri1xGu	4	0	0	0	0	0
1	Ri1xGu	4	0	0	0	0	0
1	Ri1xGu	4	0	0	0	0	0
1	Ri1xGu	4	0	0	0	0	0
1	Ri1xGu	4	0	0	0	0	0
1	Ri1xGu	4	0	0	0	0	0
1	Ri1xGu	4	0	0	0	0	0
1	Ri1xGu	4	0	0	0	0	0
1	Ri1xGu	4	0	0	0	0	0
1	Ri1xGu	4	0	0	0	0	0
1	Ri1xGu	4	0	0	0	0	0
1	Ri1xGu	4	0	0	0	0	0
1	Ri1xGu	4	0	0	0	0	0
1	Ri1xGu	4	0	0	0	0	0
1	Ri1xGu	4	0	0	0	0	0
1	Ri1xGu	4	0	0	0	0	0
1	Ri1xGu	4	0	0	0	0	0
1	Ri1xGu	4	0	0	0	0	0
1	Ri1xGu	4	0	0	0	0	0
1	Ri1xGu	4	0	0	0	0	0
1	Ri1xGu	4	0	0	0	0	0
1	Ri1xGu	4	0	0	0	0	0
1	Ri1xGu	4	0	0	0	0	0
1	Ri1xGi	4	0	0	0	0	0
1	Ri1xGi	4	0	0	0	0	0
1	Ri1xGi	4	0	0	0	0	0
1	Ri1xGi	4	0	0	0	0	0
1	Ri1xGi	4	0	0	0	0	0
1	Ri1xGi	4	0	0	0	0	0
1	Ri1xGi	4	0	0	0	0	0
1	Ri1xGi	4	0	0	0	0	0
1	Ri1xGi	4	0	0	0	0	0
1	Ri1xGi	4	0	0	0	0	0
1	Ri1xGi	4	0	0	0	0	0
1	Ri1xGi	4	0	0	0	0	0
1	Ri1xGi	4	0	0	0	0	0
1	Ri1xGi	4	0	0	0	0	0
1	Ri1xGi	4	0	0	0	0	0
1	Ri1xGi	4	0	0	0	0	0
1	Ri1xGi	4	0	0	0	0	0
1	Ri1xGi	4	0	0	0	0	0
1	Ri1xGi	4	0	0	0	0	0
1	Ri1xGi	4	0	0	0	0	0
1	Ri1xGi	4	0	0	0	0	0
1	Ri1xGi	4	0	0	0	0	0
1	Ri1xGi	4	0	0	0	0	0
1	Ri1xGi	4	0	0	0	0	0
1	Ri1xGi	4	0	0	0	0	0
1	GixGu	4	36	0	36	3	33
1	GixGu	4	25	2	23	3	20
1	GixGu	4	2	1	1	0	1
1	GixGu	4	36	4	32	2	30
1	GixGu	4	33	2	31	0	31
1	GixGu	4	26	1	25	3	22
1	GixGu	4	29	2	27	4	23
1	GixGu	1	0	0	0	0	0
1	GixGu	4	39	2	37	2	35
1	GixGu	4	34	1	33	2	31
1	GixGu	4	34	6	28	3	25
1	GixGu	4	25	2	23	1	22
1	GixGu	4	26	0	26	1	25
1	GixGu	4	20	2	18	3	15
1	GixGu	4	32	0	32	2	30
1	GixGu	3	13	2	11	0	11
1	GixGu	4	21	0	21	1	20
1	GixGu	4	29	1	28	0	28
1	GixGu	4	29	0	29	3	26
1	GixGu	1	0	0	0	0	0
1	GixGu	4	33	2	31	2	29
1	GixGu	3	3	1	2	0	2
1	GixGu	3	0	0	0	0	0
1	GixGu	4	36	4	32	5	27
1	GixGu	4	23	2	21	0	21
1	GixGi	4	33	1	32	0	32
1	GixGi	4	35	2	33	5	28
1	GixGi	4	21	1	20	0	20
1	GixGi	4	36	3	33	8	25
1	GixGi	4	32	2	30	0	30
1	GixGi	4	24	1	23	7	16
1	GixGi	4	22	3	19	0	19
1	GixGi	4	45	5	40	7	33
1	GixGi	4	33	1	32	7	25
1	GixGi	4	22	0	22	13	9
1	GixGi	4	24	0	24	1	23
1	GixGi	4	39	0	39	8	31
1	GixGi	4	25	2	23	2	21
1	GixGi	4	30	1	29	6	23
1	GixGi	4	33	2	31	13	18
1	GixGi	4	32	0	32	4	28
1	GixGi	4	34	5	29	5	24
1	GixGi	4	3	0	3	0	3
1	GixGi	4	22	0	22	5	17
1	GixGi	4	34	0	34	0	34
1	GixGi	4	30	2	28	0	28
1	GixGi	4	34	3	31	0	31
1	GixGi	4	27	0	27	2	25
1	GixGi	4	21	1	20	5	15
1	GixGi	4	15	1	14	0	14
1	GixRu1	4	0	0	0	0	0
1	GixRu1	4	0	0	0	0	0
1	GixRu1	4	0	0	0	0	0
1	GixRu1	4	0	0	0	0	0
1	GixRu1	4	0	0	0	0	0
1	GixRu1	4	0	0	0	0	0
1	GixRu1	4	0	0	0	0	0
1	GixRu1	4	0	0	0	0	0
1	GixRu1	4	0	0	0	0	0
1	GixRu1	4	0	0	0	0	0
1	GixRu1	4	0	0	0	0	0
1	GixRu1	4	0	0	0	0	0
1	GixRu1	4	0	0	0	0	0
1	GixRu1	4	0	0	0	0	0
1	GixRu1	4	0	0	0	0	0
1	GixRu1	4	0	0	0	0	0
1	GixRu1	4	0	0	0	0	0
1	GixRu1	4	0	0	0	0	0
1	GixRu1	4	0	0	0	0	0
1	GixRu1	4	0	0	0	0	0
1	GixRu1	4	0	0	0	0	0
1	GixRu1	4	0	0	0	0	0
1	GixRu1	4	0	0	0	0	0
1	GixRu1	4	0	0	0	0	0
1	GixRu1	4	0	0	0	0	0
1	GixRi1	4	0	0	0	0	0
1	GixRi1	4	0	0	0	0	0
1	GixRi1	4	0	0	0	0	0
1	GixRi1	4	0	0	0	0	0
1	GixRi1	4	0	0	0	0	0
1	GixRi1	4	0	0	0	0	0
1	GixRi1	4	0	0	0	0	0
1	GixRi1	4	0	0	0	0	0
1	GixRi1	4	0	0	0	0	0
1	GixRi1	4	0	0	0	0	0
1	GixRi1	2	0	0	0	0	0
1	GixRi1	4	0	0	0	0	0
1	GixRi1	4	0	0	0	0	0
1	GixRi1	4	0	0	0	0	0
1	GixRi1	4	0	0	0	0	0
1	GixRi1	4	0	0	0	0	0
1	GixRi1	4	0	0	0	0	0
1	GixRi1	4	0	0	0	0	0
2	Ru1xRu1	4	38	3	35	1	34
2	Ru1xRu1	4	29	29	0	0	0
2	Ru1xRu1	4	25	3	22	2	20
2	Ru1xRu1	4	20	0	20	0	20
2	Ru1xRu1	4	34	5	29	4	25
2	Ru1xRu1	4	38	2	36	4	32
2	Ru1xRu1	4	23	3	20	3	17
2	Ru1xRu1	4	25	0	25	0	25
2	Ru1xRu1	4	23	2	21	0	21
2	Ru1xRu1	2	1	0	1	0	1
2	Ru1xRu1	4	36	2	34	2	32
2	Ru1xRu1	4	29	2	27	0	27
2	Ru1xRu1	2	0	0	0	0	0
2	Ru1xRu1	4	35	6	29	2	27
2	Ru1xRu1	4	27	0	27	0	27
2	Ru1xRu1	4	33	6	27	2	25
2	Ru1xRu1	4	24	3	21	4	17
2	Ru1xRu1	4	33	5	28	2	26
2	Ru1xRu1	3	12	2	10	0	10
2	Ru1xRu1	4	32	6	26	0	26
2	Ru1xRu1	4	29	2	27	1	26
2	Ru1xRu1	4	22	0	22	0	22
2	Ru1xRu1	3	2	0	2	0	2
2	Ru1xRu1	4	26	0	26	2	24
2	Ru1xRu1	4	22	3	19	2	17
2	Ru1xRi1	4	12	0	12	1	11
2	Ru1xRi1	4	28	1	27	0	27
2	Ru1xRi1	4	25	1	24	2	22
2	Ru1xRi1	4	34	1	33	0	33
2	Ru1xRi1	4	28	0	28	1	27
2	Ru1xRi1	4	41	4	37	4	33
2	Ru1xRi1	4	40	9	31	1	30
2	Ru1xRi1	4	29	9	20	2	18
2	Ru1xRi1	4	32	4	28	0	28
2	Ru1xRi1	4	33	5	28	0	28
2	Ru1xRi1	4	31	4	27	5	22
2	Ru1xRi1	4	22	2	20	0	20
2	Ru1xRi1	4	26	4	22	4	18
2	Ru1xRi1	4	25	0	25	0	25
2	Ru1xRi1	4	39	8	31	5	26
2	Ru1xRi1	4	37	7	30	3	27
2	Ru1xRi1	4	28	5	23	2	21
2	Ru1xRi1	4	30	3	27	0	27
2	Ru1xRi1	4	0	0	0	0	0
2	Ru1xRi1	4	30	2	28	2	26
2	Ru1xRi1	3	0	0	0	0	0
2	Ru1xRi1	4	29	4	25	1	24
2	Ru1xRi1	4	12	12	0	0	0
2	Ru1xRi1	1	0	0	0	0	0
2	Ru1xRi1	4	1	1	0	0	0
2	Ru1xGu	4	0	0	0	0	0
2	Ru1xGu	4	0	0	0	0	0
2	Ru1xGu	4	0	0	0	0	0
2	Ru1xGu	4	0	0	0	0	0
2	Ru1xGu	4	0	0	0	0	0
2	Ru1xGu	4	0	0	0	0	0
2	Ru1xGu	4	0	0	0	0	0
2	Ru1xGu	4	0	0	0	0	0
2	Ru1xGu	4	0	0	0	0	0
2	Ru1xGu	4	0	0	0	0	0
2	Ru1xGu	4	0	0	0	0	0
2	Ru1xGu	4	0	0	0	0	0
2	Ru1xGu	4	0	0	0	0	0
2	Ru1xGu	4	0	0	0	0	0
2	Ru1xGu	4	0	0	0	0	0
2	Ru1xGu	4	0	0	0	0	0
2	Ru1xGu	4	0	0	0	0	0
2	Ru1xGu	4	0	0	0	0	0
2	Ru1xGu	4	0	0	0	0	0
2	Ru1xGu	4	0	0	0	0	0
2	Ru1xGu	4	0	0	0	0	0
2	Ru1xGu	4	0	0	0	0	0
2	Ru1xGu	4	0	0	0	0	0
2	Ru1xGu	4	0	0	0	0	0
2	Ru1xGu	4	0	0	0	0	0
2	Ru1xGi	4	0	0	0	0	0
2	Ru1xGi	4	0	0	0	0	0
2	Ru1xGi	4	0	0	0	0	0
2	Ru1xGi	4	0	0	0	0	0
2	Ru1xGi	4	0	0	0	0	0
2	Ru1xGi	4	0	0	0	0	0
2	Ru1xGi	4	0	0	0	0	0
2	Ru1xGi	4	0	0	0	0	0
2	Ru1xGi	4	0	0	0	0	0
2	Ru1xGi	4	0	0	0	0	0
2	Ru1xGi	4	0	0	0	0	0
2	Ru1xGi	4	0	0	0	0	0
2	Ru1xGi	4	0	0	0	0	0
2	Ru1xGi	4	0	0	0	0	0
2	Ru1xGi	4	0	0	0	0	0
2	Ru1xGi	4	0	0	0	0	0
2	Ru1xGi	4	0	0	0	0	0
2	Ru1xGi	4	0	0	0	0	0
2	Ru1xGi	4	0	0	0	0	0
2	Ru1xGi	4	0	0	0	0	0
2	Ru1xGi	4	0	0	0	0	0
2	Ru1xGi	4	0	0	0	0	0
2	Ru1xGi	4	0	0	0	0	0
2	Ru1xGi	4	0	0	0	0	0
2	Ru1xGi	4	0	0	0	0	0
2	GuxGu	4	28	5	23	0	23
2	GuxGu	4	25	3	22	1	21
2	GuxGu	4	13	0	13	0	13
2	GuxGu	4	19	3	16	3	13
2	GuxGu	4	24	0	24	4	20
2	GuxGu	4	25	4	21	0	21
2	GuxGu	4	26	1	25	0	25
2	GuxGu	4	18	1	17	0	17
2	GuxGu	3	8	0	8	1	7
2	GuxGu	4	29	2	27	2	25
2	GuxGu	4	24	2	22	0	22
2	GuxGu	4	21	3	18	0	18
2	GuxGu	4	37	1	36	3	33
2	GuxGu	4	23	0	23	0	23
2	GuxGu	4	25	4	21	0	21
2	GuxGu	4	25	5	20	1	19
2	GuxGu	4	21	1	20	0	20
2	GuxGu	1	0	0	0	0	0
2	GuxGu	4	33	0	33	0	33
2	GuxGu	4	22	5	17	4	13
2	GuxGu	4	0	0	0	0	0
2	GuxGu	3	14	0	14	1	13
2	GuxGu	4	25	6	19	5	14
2	GuxGu	4	22	0	22	1	21
2	GuxGu	4	18	0	18	0	18
2	GuxGi	4	25	5	20	0	20
2	GuxGi	4	21	2	19	0	19
2	GuxGi	4	35	5	30	2	28
2	GuxGi	4	26	2	24	1	23
2	GuxGi	4	29	0	29	0	29
2	GuxGi	4	20	2	18	0	18
2	GuxGi	4	27	0	27	0	27
2	GuxGi	4	41	2	39	2	37
2	GuxGi	4	34	0	34	1	33
2	GuxGi	4	28	1	27	0	27
2	GuxGi	4	23	0	23	0	23
2	GuxGi	4	31	4	27	0	27
2	GuxGi	4	32	0	32	1	31
2	GuxGi	4	31	5	26	2	24
2	GuxGi	4	29	0	29	0	29
2	GuxGi	4	31	1	30	0	30
2	GuxGi	4	28	3	25	2	23
2	GuxGi	4	30	0	30	3	27
2	GuxGi	4	33	0	33	0	33
2	GuxGi	4	35	0	35	2	33
2	GuxGi	4	23	3	20	0	20
2	GuxGi	4	34	4	30	1	29
2	GuxGi	4	26	2	24	2	22
2	GuxGi	4	19	1	18	0	18
2	GuxGi	4	9	0	9	1	8
2	GuxRu1	4	0	0	0	0	0
2	GuxRu1	4	0	0	0	0	0
2	GuxRu1	4	0	0	0	0	0
2	GuxRu1	4	1	1	0	0	0
2	GuxRu1	4	0	0	0	0	0
2	GuxRu1	4	0	0	0	0	0
2	GuxRu1	2	0	0	0	0	0
2	GuxRu1	4	0	0	0	0	0
2	GuxRu1	4	0	0	0	0	0
2	GuxRu1	4	0	0	0	0	0
2	GuxRu1	4	0	0	0	0	0
2	GuxRu1	4	0	0	0	0	0
2	GuxRu1	4	0	0	0	0	0
2	GuxRu1	4	0	0	0	0	0
2	GuxRu1	4	0	0	0	0	0
2	GuxRu1	4	0	0	0	0	0
2	GuxRu1	4	0	0	0	0	0
2	GuxRu1	4	0	0	0	0	0
2	GuxRu1	4	0	0	0	0	0
2	GuxRu1	4	0	0	0	0	0
2	GuxRu1	4	0	0	0	0	0
2	GuxRu1	4	0	0	0	0	0
2	GuxRu1	4	0	0	0	0	0
2	GuxRu1	4	0	0	0	0	0
2	GuxRu1	4	0	0	0	0	0
2	GuxRi1	4	0	0	0	0	0
2	GuxRi1	4	0	0	0	0	0
2	GuxRi1	4	0	0	0	0	0
2	GuxRi1	4	0	0	0	0	0
2	GuxRi1	4	0	0	0	0	0
2	GuxRi1	4	0	0	0	0	0
2	GuxRi1	4	0	0	0	0	0
2	GuxRi1	1	0	0	0	0	0
2	GuxRi1	4	0	0	0	0	0
2	GuxRi1	3	0	0	0	0	0
2	GuxRi1	1	0	0	0	0	0
2	GuxRi1	4	0	0	0	0	0
2	GuxRi1	4	0	0	0	0	0
2	GuxRi1	4	0	0	0	0	0
2	GuxRi1	4	0	0	0	0	0
2	GuxRi1	4	0	0	0	0	0
2	GuxRi1	4	0	0	0	0	0
2	GuxRi1	4	0	0	0	0	0
2	GuxRi1	4	0	0	0	0	0
2	GuxRi1	4	0	0	0	0	0
2	GuxRi1	4	0	0	0	0	0
2	GuxRi1	4	0	0	0	0	0
2	GuxRi1	4	0	0	0	0	0
2	GuxRi1	4	0	0	0	0	0
2	GuxRi1	4	0	0	0	0	0
2	Ri1xRu1	1	2	0	2	0	2
2	Ri1xRu1	4	32	2	30	4	26
2	Ri1xRu1	4	41	6	35	1	34
2	Ri1xRu1	4	41	6	35	6	29
2	Ri1xRu1	4	1	0	1	0	1
2	Ri1xRu1	4	38	5	33	1	32
2	Ri1xRu1	4	38	2	36	4	32
2	Ri1xRu1	4	37	3	34	0	34
2	Ri1xRu1	4	28	2	26	0	26
2	Ri1xRu1	4	48	12	36	0	36
2	Ri1xRu1	4	40	6	34	5	29
2	Ri1xRu1	4	33	6	27	2	25
2	Ri1xRu1	2	1	0	1	0	1
2	Ri1xRu1	4	38	21	17	0	17
2	Ri1xRu1	4	44	4	40	0	40
2	Ri1xRu1	4	48	9	39	4	35
2	Ri1xRu1	4	29	4	25	2	23
2	Ri1xRu1	4	30	6	24	0	24
2	Ri1xRu1	4	34	2	32	1	31
2	Ri1xRu1	3	22	0	22	3	19
2	Ri1xRu1	4	42	3	39	0	39
2	Ri1xRu1	4	28	0	28	0	28
2	Ri1xRu1	4	35	6	29	2	27
2	Ri1xRu1	4	40	6	34	4	30
2	Ri1xRu1	4	35	5	30	2	28
2	Ri1xRi1	4	19	1	18	0	18
2	Ri1xGu	4	0	0	0	0	0
2	Ri1xGu	4	0	0	0	0	0
2	Ri1xGu	4	0	0	0	0	0
2	Ri1xGu	4	0	0	0	0	0
2	Ri1xGu	4	0	0	0	0	0
2	Ri1xGu	4	0	0	0	0	0
2	Ri1xGu	4	0	0	0	0	0
2	Ri1xGu	4	0	0	0	0	0
2	Ri1xGu	4	0	0	0	0	0
2	Ri1xGu	4	0	0	0	0	0
2	Ri1xGu	4	0	0	0	0	0
2	Ri1xGu	4	0	0	0	0	0
2	Ri1xGu	4	0	0	0	0	0
2	Ri1xGu	4	0	0	0	0	0
2	Ri1xGu	4	0	0	0	0	0
2	Ri1xGu	4	0	0	0	0	0
2	Ri1xGu	4	0	0	0	0	0
2	Ri1xGu	4	0	0	0	0	0
2	Ri1xGu	4	0	0	0	0	0
2	Ri1xGu	4	0	0	0	0	0
2	Ri1xGu	4	0	0	0	0	0
2	Ri1xGu	4	0	0	0	0	0
2	Ri1xGu	2	0	0	0	0	0
2	Ri1xGu	4	0	0	0	0	0
2	Ri1xGu	4	0	0	0	0	0
2	Ri1xGi	4	0	0	0	0	0
2	Ri1xGi	4	0	0	0	0	0
2	Ri1xGi	4	0	0	0	0	0
2	Ri1xGi	4	0	0	0	0	0
2	Ri1xGi	4	0	0	0	0	0
2	Ri1xGi	4	0	0	0	0	0
2	Ri1xGi	4	0	0	0	0	0
2	Ri1xGi	4	0	0	0	0	0
2	Ri1xGi	4	0	0	0	0	0
2	Ri1xGi	4	0	0	0	0	0
2	Ri1xGi	4	0	0	0	0	0
2	Ri1xGi	4	0	0	0	0	0
2	Ri1xGi	4	0	0	0	0	0
2	Ri1xGi	4	0	0	0	0	0
2	Ri1xGi	4	0	0	0	0	0
2	Ri1xGi	4	0	0	0	0	0
2	Ri1xGi	4	0	0	0	0	0
2	Ri1xGi	4	0	0	0	0	0
2	Ri1xGi	4	0	0	0	0	0
2	Ri1xGi	4	0	0	0	0	0
2	Ri1xGi	4	0	0	0	0	0
2	Ri1xGi	4	0	0	0	0	0
2	Ri1xGi	4	0	0	0	0	0
2	Ri1xGi	4	0	0	0	0	0
2	Ri1xGi	4	0	0	0	0	0
2	GixGu	3	1	0	1	0	1
2	GixGu	4	38	5	33	0	33
2	GixGu	4	36	5	31	1	30
2	GixGu	4	31	3	28	2	26
2	GixGu	4	33	0	33	2	31
2	GixGu	4	21	3	18	0	18
2	GixGu	4	37	2	35	3	32
2	GixGu	4	35	1	34	0	34
2	GixGu	4	18	3	15	1	14
2	GixGu	4	27	3	24	1	23
2	GixGu	4	39	5	34	2	32
2	GixGu	4	24	0	24	0	24
2	GixGu	4	39	6	33	0	33
2	GixGu	4	30	0	30	0	30
2	GixGu	4	29	2	27	0	27
2	GixGu	4	40	0	40	2	38
2	GixGu	4	38	7	31	0	31
2	GixGu	4	32	4	28	0	28
2	GixGu	4	24	2	22	0	22
2	GixGu	4	43	3	40	4	36
2	GixGu	4	33	3	30	5	25
2	GixGu	4	34	6	28	2	26
2	GixGu	4	16	0	16	0	16
2	GixGu	4	17	0	17	1	16
2	GixGu	4	34	2	32	0	32
2	GixGi	4	38	3	35	0	35
2	GixGi	4	34	3	31	2	29
2	GixGi	1	0	0	0	0	0
2	GixGi	4	38	3	35	1	34
2	GixGi	4	2	1	1	1	0
2	GixGi	3	6	0	6	0	6
2	GixGi	4	38	5	33	0	33
2	GixGi	4	28	0	28	1	27
2	GixGi	4	30	4	26	2	24
2	GixGi	4	34	4	30	0	30
2	GixGi	4	37	5	32	0	32
2	GixGi	4	32	2	30	6	24
2	GixGi	4	35	2	33	0	33
2	GixGi	1	2	0	2	0	2
2	GixGi	4	29	6	23	3	20
2	GixGi	4	19	2	17	7	10
2	GixGi	4	23	3	20	0	20
2	GixGi	4	22	5	17	2	15
2	GixGi	4	30	9	21	4	17
2	GixGi	4	27	0	27	5	22
2	GixGi	4	30	3	27	2	25
2	GixGi	4	33	5	28	4	24
2	GixGi	4	27	4	23	2	21
2	GixGi	4	21	4	17	4	13
2	GixGi	4	29	2	27	4	23
2	GixRu1	3	0	0	0	0	0
2	GixRu1	4	0	0	0	0	0
2	GixRu1	4	0	0	0	0	0
2	GixRu1	4	0	0	0	0	0
2	GixRu1	4	0	0	0	0	0
2	GixRu1	4	0	0	0	0	0
2	GixRu1	4	0	0	0	0	0
2	GixRu1	4	0	0	0	0	0
2	GixRu1	4	0	0	0	0	0
2	GixRu1	4	0	0	0	0	0
2	GixRu1	4	0	0	0	0	0
2	GixRu1	2	0	0	0	0	0
2	GixRu1	4	0	0	0	0	0
2	GixRu1	4	0	0	0	0	0
2	GixRu1	4	0	0	0	0	0
2	GixRu1	4	0	0	0	0	0
2	GixRu1	4	0	0	0	0	0
2	GixRu1	4	0	0	0	0	0
2	GixRu1	4	0	0	0	0	0
2	GixRu1	4	0	0	0	0	0
2	GixRu1	1	0	0	0	0	0
2	GixRu1	3	0	0	0	0	0
2	GixRu1	4	0	0	0	0	0
2	GixRu1	4	0	0	0	0	0
2	GixRu1	4	0	0	0	0	0
2	GixRi1	4	0	0	0	0	0
2	GixRi1	4	0	0	0	0	0
2	GixRi1	4	0	0	0	0	0
2	GixRi1	4	0	0	0	0	0
2	GixRi1	4	0	0	0	0	0
2	GixRi1	4	0	0	0	0	0
2	GixRi1	4	0	0	0	0	0
2	GixRi1	4	0	0	0	0	0
2	GixRi1	4	0	0	0	0	0
2	GixRi1	4	0	0	0	0	0
2	GixRi1	4	0	0	0	0	0
2	GixRi1	4	0	0	0	0	0
2	GixRi1	4	0	0	0	0	0
2	GixRi1	4	0	0	0	0	0
2	GixRi1	4	0	0	0	0	0
2	GixRi1	4	0	0	0	0	0
2	GixRi1	4	0	0	0	0	0
2	GixRi1	4	0	0	0	0	0
2	GixRi1	4	0	0	0	0	0
2	GixRi1	4	0	0	0	0	0
2	GixRi1	4	0	0	0	0	0
2	GixRi1	4	0	0	0	0	0
2	GixRi1	4	0	0	0	0	0
2	GixRi1	4	0	0	0	0	0
2	GixRi1	4	0	0	0	0	0
3	Ru1xRu1	4	11	0	11	0	11
3	Ru1xRu1	4	25	2	23	8	15
3	Ru1xRu1	3	0	0	0	0	0
3	Ru1xRu1	4	39	0	39	11	28
3	Ru1xRu1	4	40	4	36	2	34
3	Ru1xRu1	1	0	0	0	0	0
3	Ru1xRu1	4	36	14	22	4	18
3	Ru1xRu1	4	29	3	26	2	24
3	Ru1xRu1	4	13	6	7	1	6
3	Ru1xRu1	4	33	4	29	1	28
3	Ru1xRu1	4	1	0	1	1	0
3	Ru1xRu1	4	23	7	16	1	15
3	Ru1xRu1	3	14	0	14	3	11
3	Ru1xRu1	4	32	2	30	3	27
3	Ru1xRu1	4	26	0	26	4	22
3	Ru1xRu1	2	13	0	13	1	12
3	Ru1xRu1	4	18	0	18	3	15
3	Ru1xRu1	4	27	13	14	5	9
3	Ru1xRu1	4	22	1	21	4	17
3	Ru1xRu1	4	20	1	19	1	18
3	Ru1xRu1	4	24	1	23	5	18
3	Ru1xRu1	2	1	1	0	0	0
3	Ru1xRu1	4	20	2	18	2	16
3	Ru1xRu1	1	0	0	0	0	0
3	Ru1xRu1	4	23	4	19	2	17
3	Ru1xRi1	4	18	2	16	3	13
3	Ru1xRi1	4	38	4	34	2	32
3	Ru1xRi1	4	26	2	24	1	23
3	Ru1xRi1	4	40	4	36	4	32
3	Ru1xRi1	4	29	2	27	4	23
3	Ru1xRi1	4	31	4	27	1	26
3	Ru1xRi1	4	27	23	4	0	4
3	Ru1xRi1	4	28	2	26	0	26
3	Ru1xRi1	4	33	9	24	2	22
3	Ru1xRi1	4	29	23	6	0	6
3	Ru1xRi1	4	25	7	18	18	0
3	Ru1xRi1	4	33	0	33	0	33
3	Ru1xRi1	4	31	3	28	3	25
3	Ru1xRi1	4	23	0	23	3	20
3	Ru1xRi1	4	25	1	24	3	21
3	Ru1xRi1	4	36	22	14	1	13
3	Ru1xRi1	4	25	0	25	4	21
3	Ru1xRi1	4	31	0	31	3	28
3	Ru1xRi1	4	29	2	27	4	23
3	Ru1xRi1	4	31	1	30	2	28
3	Ru1xRi1	3	16	2	14	0	14
3	Ru1xRi1	4	41	4	37	4	33
3	Ru1xRi1	4	26	1	25	2	23
3	Ru1xRi1	4	32	2	30	6	24
3	Ru1xRi1	4	16	13	3	0	3
3	Ru1xGu	4	0	0	0	0	0
3	Ru1xGu	4	0	0	0	0	0
3	Ru1xGu	4	0	0	0	0	0
3	Ru1xGu	4	0	0	0	0	0
3	Ru1xGu	4	0	0	0	0	0
3	Ru1xGu	4	0	0	0	0	0
3	Ru1xGu	4	0	0	0	0	0
3	Ru1xGu	4	0	0	0	0	0
3	Ru1xGu	4	0	0	0	0	0
3	Ru1xGu	4	0	0	0	0	0
3	Ru1xGu	4	0	0	0	0	0
3	Ru1xGu	4	0	0	0	0	0
3	Ru1xGu	2	0	0	0	0	0
3	Ru1xGu	4	0	0	0	0	0
3	Ru1xGu	4	0	0	0	0	0
3	Ru1xGu	4	0	0	0	0	0
3	Ru1xGu	4	0	0	0	0	0
3	Ru1xGu	4	0	0	0	0	0
3	Ru1xGu	4	0	0	0	0	0
3	Ru1xGu	4	0	0	0	0	0
3	Ru1xGu	4	0	0	0	0	0
3	Ru1xGu	3	0	0	0	0	0
3	Ru1xGu	4	0	0	0	0	0
3	Ru1xGu	4	0	0	0	0	0
3	Ru1xGu	4	0	0	0	0	0
3	Ru1xGi	4	0	0	0	0	0
3	Ru1xGi	4	0	0	0	0	0
3	Ru1xGi	4	0	0	0	0	0
3	Ru1xGi	4	0	0	0	0	0
3	Ru1xGi	4	0	0	0	0	0
3	Ru1xGi	4	0	0	0	0	0
3	Ru1xGi	4	0	0	0	0	0
3	Ru1xGi	4	0	0	0	0	0
3	Ru1xGi	4	0	0	0	0	0
3	Ru1xGi	4	0	0	0	0	0
3	Ru1xGi	4	0	0	0	0	0
3	Ru1xGi	4	0	0	0	0	0
3	Ru1xGi	4	0	0	0	0	0
3	Ru1xGi	4	0	0	0	0	0
3	Ru1xGi	4	0	0	0	0	0
3	Ru1xGi	4	0	0	0	0	0
3	Ru1xGi	4	0	0	0	0	0
3	Ru1xGi	4	0	0	0	0	0
3	Ru1xGi	4	0	0	0	0	0
3	Ru1xGi	4	0	0	0	0	0
3	Ru1xGi	4	0	0	0	0	0
3	Ru1xGi	4	0	0	0	0	0
3	Ru1xGi	4	0	0	0	0	0
3	Ru1xGi	4	0	0	0	0	0
3	Ru1xGi	4	0	0	0	0	0
3	GuxGu	4	34	3	31	7	24
3	GuxGu	4	25	0	25	3	22
3	GuxGu	4	27	0	27	3	24
3	GuxGu	4	24	2	22	3	19
3	GuxGu	4	35	0	35	4	31
3	GuxGu	4	25	0	25	4	21
3	GuxGu	4	32	1	31	3	28
3	GuxGu	4	13	0	13	1	12
3	GuxGu	4	29	0	29	3	26
3	GuxGu	4	21	4	17	5	12
3	GuxGu	4	23	0	23	4	19
3	GuxGu	4	26	1	25	7	18
3	GuxGu	3	16	1	15	5	10
3	GuxGu	4	4	2	2	0	2
3	GuxGu	4	30	0	30	4	26
3	GuxGu	4	19	2	17	3	14
3	GuxGu	4	17	0	17	2	15
3	GuxGu	4	29	5	24	7	17
3	GuxGu	4	24	1	23	1	22
3	GuxGu	3	22	2	20	3	17
3	GuxGu	3	12	0	12	1	11
3	GuxGu	4	20	1	19	1	18
3	GuxGu	3	10	1	9	2	7
3	GuxGu	4	15	1	14	0	14
3	GuxGu	2	3	0	3	0	3
3	GuxGi	3	8	0	8	0	8
3	GuxGi	4	30	1	29	4	25
3	GuxGi	4	23	0	23	1	22
3	GuxGi	2	3	2	1	0	1
3	GuxGi	3	15	0	15	4	11
3	GuxGi	4	35	1	34	1	33
3	GuxGi	4	21	0	21	2	19
3	GuxGi	4	28	1	27	4	23
3	GuxGi	4	27	0	27	3	24
3	GuxGi	1	0	0	0	0	0
3	GuxGi	4	19	0	19	9	10
3	GuxGi	4	5	1	4	0	4
3	GuxGi	4	28	3	25	5	20
3	GuxGi	4	18	0	18	8	10
3	GuxGi	4	30	0	30	13	17
3	GuxGi	4	6	0	6	6	0
3	GuxGi	4	16	0	16	6	10
3	GuxGi	3	15	1	14	1	13
3	GuxGi	4	35	2	33	6	27
3	GuxGi	3	11	1	10	3	7
3	GuxGi	3	10	0	10	5	5
3	GuxGi	4	17	0	17	7	10
3	GuxGi	4	25	0	25	4	21
3	GuxGi	4	19	0	19	13	6
3	GuxGi	4	22	0	22	6	16
3	GuxRu1	4	0	0	0	0	0
3	GuxRu1	4	0	0	0	0	0
3	GuxRu1	4	0	0	0	0	0
3	GuxRu1	4	0	0	0	0	0
3	GuxRu1	4	0	0	0	0	0
3	GuxRu1	4	0	0	0	0	0
3	GuxRu1	4	0	0	0	0	0
3	GuxRu1	4	0	0	0	0	0
3	GuxRu1	4	0	0	0	0	0
3	GuxRu1	4	0	0	0	0	0
3	GuxRu1	4	0	0	0	0	0
3	GuxRu1	4	0	0	0	0	0
3	GuxRu1	4	0	0	0	0	0
3	GuxRu1	4	0	0	0	0	0
3	GuxRu1	4	0	0	0	0	0
3	GuxRu1	4	0	0	0	0	0
3	GuxRu1	4	0	0	0	0	0
3	GuxRu1	4	0	0	0	0	0
3	GuxRu1	4	0	0	0	0	0
3	GuxRu1	4	0	0	0	0	0
3	GuxRu1	4	0	0	0	0	0
3	GuxRi1	1	0	0	0	0	0
3	GuxRi1	1	0	0	0	0	0
3	GuxRi1	4	0	0	0	0	0
3	GuxRi1	1	0	0	0	0	0
3	GuxRi1	4	0	0	0	0	0
3	GuxRi1	4	0	0	0	0	0
3	GuxRi1	1	0	0	0	0	0
3	GuxRi1	4	0	0	0	0	0
3	GuxRi1	4	0	0	0	0	0
3	GuxRi1	1	0	0	0	0	0
3	GuxRi1	4	0	0	0	0	0
3	GuxRi1	4	0	0	0	0	0
3	GuxRi1	4	0	0	0	0	0
3	GuxRi1	4	0	0	0	0	0
3	GuxRi1	1	0	0	0	0	0
3	GuxRi1	4	0	0	0	0	0
3	Ri1xRu1	4	22	14	8	2	6
3	Ri1xRu1	4	31	2	29	2	27
3	Ri1xRu1	4	39	23	16	3	13
3	Ri1xRu1	1	0	0	0	0	0
3	Ri1xRu1	4	36	16	20	3	17
3	Ri1xRu1	4	31	9	22	0	22
3	Ri1xRu1	4	37	0	37	4	33
3	Ri1xRu1	4	19	0	19	0	19
3	Ri1xRu1	4	24	1	23	0	23
3	Ri1xRu1	4	25	6	19	0	19
3	Ri1xRu1	4	28	0	28	4	24
3	Ri1xRu1	4	35	4	31	4	27
3	Ri1xRu1	4	34	4	30	6	24
3	Ri1xRu1	4	37	0	37	2	35
3	Ri1xRu1	4	25	0	25	0	25
3	Ri1xRu1	4	36	5	31	5	26
3	Ri1xRu1	4	26	0	26	8	18
3	Ri1xRu1	2	7	0	7	1	6
3	Ri1xRu1	4	24	0	24	7	17
3	Ri1xRu1	4	25	1	24	1	23
3	Ri1xRu1	4	35	2	33	17	16
3	Ri1xRu1	3	12	0	12	2	10
3	Ri1xRu1	4	26	1	25	3	22
3	Ri1xRu1	4	31	8	23	1	22
3	Ri1xRu1	4	30	2	28	0	28
3	Ri1xRi1	1	0	0	0	0	0
3	Ri1xRi1	4	21	0	21	3	18
3	Ri1xRi1	4	17	0	17	2	15
3	Ri1xRi1	4	15	1	14	2	12
3	Ri1xRi1	4	11	0	11	1	10
3	Ri1xRi1	1	0	0	0	0	0
3	Ri1xGu	4	0	0	0	0	0
3	Ri1xGu	4	0	0	0	0	0
3	Ri1xGu	4	0	0	0	0	0
3	Ri1xGu	4	0	0	0	0	0
3	Ri1xGu	4	0	0	0	0	0
3	Ri1xGu	4	0	0	0	0	0
3	Ri1xGu	4	0	0	0	0	0
3	Ri1xGu	4	0	0	0	0	0
3	Ri1xGu	4	0	0	0	0	0
3	Ri1xGu	4	0	0	0	0	0
3	Ri1xGu	4	0	0	0	0	0
3	Ri1xGu	4	0	0	0	0	0
3	Ri1xGu	4	0	0	0	0	0
3	Ri1xGu	4	0	0	0	0	0
3	Ri1xGu	4	0	0	0	0	0
3	Ri1xGu	4	0	0	0	0	0
3	Ri1xGu	4	0	0	0	0	0
3	Ri1xGu	4	0	0	0	0	0
3	Ri1xGu	4	0	0	0	0	0
3	Ri1xGu	4	0	0	0	0	0
3	Ri1xGu	4	0	0	0	0	0
3	Ri1xGu	4	0	0	0	0	0
3	Ri1xGu	4	0	0	0	0	0
3	Ri1xGu	4	0	0	0	0	0
3	Ri1xGu	4	0	0	0	0	0
3	Ri1xGi	4	0	0	0	0	0
3	Ri1xGi	4	0	0	0	0	0
3	Ri1xGi	4	0	0	0	0	0
3	Ri1xGi	4	0	0	0	0	0
3	Ri1xGi	4	0	0	0	0	0
3	Ri1xGi	4	0	0	0	0	0
3	Ri1xGi	4	0	0	0	0	0
3	Ri1xGi	4	0	0	0	0	0
3	Ri1xGi	4	0	0	0	0	0
3	Ri1xGi	4	0	0	0	0	0
3	Ri1xGi	4	0	0	0	0	0
3	Ri1xGi	4	0	0	0	0	0
3	Ri1xGi	4	0	0	0	0	0
3	Ri1xGi	4	0	0	0	0	0
3	Ri1xGi	4	0	0	0	0	0
3	Ri1xGi	4	0	0	0	0	0
3	Ri1xGi	4	0	0	0	0	0
3	Ri1xGi	4	0	0	0	0	0
3	Ri1xGi	4	0	0	0	0	0
3	Ri1xGi	4	0	0	0	0	0
3	Ri1xGi	4	0	0	0	0	0
3	Ri1xGi	4	0	0	0	0	0
3	Ri1xGi	4	0	0	0	0	0
3	Ri1xGi	4	0	0	0	0	0
3	Ri1xGi	4	0	0	0	0	0
3	GixGu	4	25	3	22	2	20
3	GixGu	4	32	1	31	2	29
3	GixGu	4	32	2	30	6	24
3	GixGu	4	37	1	36	2	34
3	GixGu	4	48	0	48	0	48
3	GixGu	4	39	0	39	11	28
3	GixGu	4	25	3	22	3	19
3	GixGu	4	36	0	36	2	34
3	GixGu	4	2	0	2	0	2
3	GixGu	4	29	3	26	0	26
3	GixGu	4	20	0	20	0	20
3	GixGu	4	30	0	30	4	26
3	GixGu	4	28	6	22	0	22
3	GixGu	4	33	1	32	5	27
3	GixGu	4	0	0	0	0	0
3	GixGu	4	21	0	21	1	20
3	GixGu	4	30	0	30	3	27
3	GixGu	4	0	0	0	0	0
3	GixGu	4	32	0	32	5	27
3	GixGu	4	16	0	16	0	16
3	GixGu	4	37	4	33	10	23
3	GixGu	4	22	1	21	3	18
3	GixGu	4	26	1	25	2	23
3	GixGu	4	30	0	30	1	29
3	GixGu	2	8	0	8	0	8
3	GixGi	4	20	0	20	0	20
3	GixGi	4	38	1	37	4	33
3	GixGi	4	35	1	34	0	34
3	GixGi	4	31	0	31	2	29
3	GixGi	4	30	1	29	5	24
3	GixGi	3	14	0	14	0	14
3	GixGi	4	32	0	32	5	27
3	GixGi	4	32	1	31	2	29
3	GixGi	4	31	2	29	3	26
3	GixGi	4	13	0	13	1	12
3	GixGi	1	0	0	0	0	0
3	GixGi	4	31	0	31	0	31
3	GixGi	4	1	1	0	0	0
3	GixGi	4	33	0	33	4	29
3	GixRu1	4	0	0	0	0	0
3	GixRu1	4	0	0	0	0	0
3	GixRu1	4	0	0	0	0	0
3	GixRu1	4	0	0	0	0	0
3	GixRu1	3	0	0	0	0	0
3	GixRu1	4	0	0	0	0	0
3	GixRu1	4	0	0	0	0	0
3	GixRu1	4	0	0	0	0	0
3	GixRu1	4	0	0	0	0	0
3	GixRu1	4	0	0	0	0	0
3	GixRu1	4	0	0	0	0	0
3	GixRu1	4	0	0	0	0	0
3	GixRu1	4	0	0	0	0	0
3	GixRu1	4	0	0	0	0	0
3	GixRu1	4	0	0	0	0	0
3	GixRu1	4	0	0	0	0	0
3	GixRu1	4	0	0	0	0	0
3	GixRu1	4	0	0	0	0	0
3	GixRu1	4	0	0	0	0	0
3	GixRu1	4	0	0	0	0	0
3	GixRu1	4	0	0	0	0	0
3	GixRu1	4	0	0	0	0	0
3	GixRu1	4	0	0	0	0	0
3	GixRu1	4	0	0	0	0	0
3	GixRu1	4	0	0	0	0	0
3	GixRi1	4	0	0	0	0	0
3	GixRi1	4	0	0	0	0	0
3	GixRi1	4	0	0	0	0	0
3	GixRi1	4	0	0	0	0	0
3	GixRi1	4	0	0	0	0	0
3	GixRi1	4	0	0	0	0	0
3	GixRi1	4	0	0	0	0	0
3	GixRi1	4	0	0	0	0	0
3	GixRi1	4	0	0	0	0	0
3	GixRi1	4	0	0	0	0	0
3	GixRi1	4	0	0	0	0	0
3	GixRi1	4	0	0	0	0	0
3	GixRi1	4	0	0	0	0	0
3	GixRi1	4	0	0	0	0	0
3	GixRi1	4	0	0	0	0	0
3	GixRi1	3	0	0	0	0	0
3	GixRi1	4	0	0	0	0	0
3	GixRi1	4	0	0	0	0	0
3	GixRi1	4	0	0	0	0	0
3	GixRi1	4	0	0	0	0	0
3	GixRi1	4	0	0	0	0	0
3	GixRi1	4	0	0	0	0	0
3	GixRi1	4	0	0	0	0	0
3	GixRi1	4	0	0	0	0	0
3	GixRi1	4	0	0	0	0	0
4	Ru1xRu1	4	21	3	18	3	15
4	Ru1xRu1	4	29	0	29	6	23
4	Ru1xRu1	4	8	0	8	2	6
4	Ru1xRu1	4	14	1	13	0	13
4	Ru1xRu1	4	28	2	26	0	26
4	Ru1xRu1	4	10	0	10	0	10
4	Ru1xRu1	4	26	0	26	0	26
4	Ru1xRu1	2	2	0	2	0	2
4	Ru1xRu1	2	4	0	4	0	4
4	Ru1xRu1	4	28	2	26	5	21
4	Ru1xRu1	4	20	1	19	3	16
4	Ru1xRu1	4	30	1	29	0	29
4	Ru1xRu1	4	12	0	12	0	12
4	Ru1xRu1	4	24	5	19	1	18
4	Ru1xRu1	4	25	12	13	0	13
4	Ru1xRu1	4	26	0	26	4	22
4	Ru1xRu1	4	23	1	22	5	17
4	Ru1xRu1	4	28	0	28	4	24
4	Ru1xRu1	3	21	0	21	3	18
4	Ru1xRu1	4	29	2	27	5	22
4	Ru1xRu1	4	29	2	27	6	21
4	Ru1xRu1	4	3	1	2	0	2
4	Ru1xRu1	4	26	1	25	4	21
4	Ru1xRu1	4	17	0	17	7	10
4	Ru1xRu1	4	17	1	16	6	10
4	Ru1xRi1	4	22	1	21	3	18
4	Ru1xRi1	1	0	0	0	0	0
4	Ru1xRi1	4	31	3	28	3	25
4	Ru1xRi1	4	31	0	31	3	28
4	Ru1xRi1	4	24	2	22	1	21
4	Ru1xRi1	4	18	0	18	2	16
4	Ru1xRi1	4	16	0	16	2	14
4	Ru1xRi1	4	2	0	2	0	2
4	Ru1xRi1	4	7	0	7	0	7
4	Ru1xRi1	4	17	0	17	1	16
4	Ru1xGu	4	0	0	0	0	0
4	Ru1xGu	4	0	0	0	0	0
4	Ru1xGu	4	0	0	0	0	0
4	Ru1xGu	4	0	0	0	0	0
4	Ru1xGu	4	0	0	0	0	0
4	Ru1xGu	4	0	0	0	0	0
4	Ru1xGu	4	0	0	0	0	0
4	Ru1xGu	4	0	0	0	0	0
4	Ru1xGu	4	0	0	0	0	0
4	Ru1xGu	4	0	0	0	0	0
4	Ru1xGu	4	0	0	0	0	0
4	Ru1xGu	4	0	0	0	0	0
4	Ru1xGu	4	0	0	0	0	0
4	Ru1xGu	4	0	0	0	0	0
4	Ru1xGu	4	0	0	0	0	0
4	Ru1xGu	4	0	0	0	0	0
4	Ru1xGu	4	0	0	0	0	0
4	Ru1xGu	4	0	0	0	0	0
4	Ru1xGu	4	0	0	0	0	0
4	Ru1xGu	4	0	0	0	0	0
4	Ru1xGu	4	0	0	0	0	0
4	Ru1xGu	4	0	0	0	0	0
4	Ru1xGu	4	0	0	0	0	0
4	Ru1xGu	4	0	0	0	0	0
4	Ru1xGu	4	0	0	0	0	0
4	Ru1xGi	4	0	0	0	0	0
4	Ru1xGi	4	0	0	0	0	0
4	Ru1xGi	4	0	0	0	0	0
4	Ru1xGi	4	0	0	0	0	0
4	Ru1xGi	4	0	0	0	0	0
4	Ru1xGi	4	0	0	0	0	0
4	Ru1xGi	4	0	0	0	0	0
4	Ru1xGi	4	0	0	0	0	0
4	Ru1xGi	4	0	0	0	0	0
4	Ru1xGi	4	0	0	0	0	0
4	Ru1xGi	4	0	0	0	0	0
4	Ru1xGi	4	0	0	0	0	0
4	Ru1xGi	4	0	0	0	0	0
4	Ru1xGi	4	0	0	0	0	0
4	Ru1xGi	4	0	0	0	0	0
4	Ru1xGi	4	0	0	0	0	0
4	Ru1xGi	4	0	0	0	0	0
4	Ru1xGi	4	0	0	0	0	0
4	Ru1xGi	4	0	0	0	0	0
4	Ru1xGi	4	0	0	0	0	0
4	Ru1xGi	4	0	0	0	0	0
4	Ru1xGi	4	0	0	0	0	0
4	Ru1xGi	4	0	0	0	0	0
4	Ru1xGi	2	0	0	0	0	0
4	Ru1xGi	1	0	0	0	0	0
4	GuxGu	4	13	0	13	0	13
4	GuxGu	4	25	0	25	1	24
4	GuxGu	4	22	2	20	1	19
4	GuxGu	4	23	0	23	0	23
4	GuxGu	4	17	0	17	0	17
4	GuxGu	4	16	2	14	0	14
4	GuxGu	1	0	0	0	0	0
4	GuxGu	4	18	0	18	1	17
4	GuxGu	3	9	0	9	0	9
4	GuxGu	4	26	0	26	2	24
4	GuxGu	4	15	0	15	2	13
4	GuxGu	4	14	0	14	3	11
4	GuxGu	4	13	0	13	0	13
4	GuxGu	4	19	0	19	5	14
4	GuxGu	4	17	1	16	0	16
4	GuxGu	4	15	0	15	2	13
4	GuxGu	4	15	0	15	3	12
4	GuxGu	4	9	0	9	2	7
4	GuxGu	3	23	0	23	1	22
4	GuxGu	4	21	0	21	1	20
4	GuxGu	4	17	0	17	1	16
4	GuxGu	4	16	0	16	0	16
4	GuxGu	4	22	1	21	1	20
4	GuxGu	4	20	1	19	0	19
4	GuxGu	4	22	0	22	2	20
4	GuxGi	4	32	0	32	3	29
4	GuxGi	1	0	0	0	0	0
4	GuxGi	4	29	15	14	0	14
4	GuxGi	4	28	0	28	4	24
4	GuxGi	4	25	0	25	1	24
4	GuxGi	4	32	0	32	0	32
4	GuxGi	4	25	1	24	0	24
4	GuxGi	2	1	0	1	0	1
4	GuxGi	4	21	0	21	0	21
4	GuxGi	1	0	0	0	0	0
4	GuxGi	4	27	1	26	2	24
4	GuxGi	4	31	0	31	3	28
4	GuxGi	4	17	2	15	4	11
4	GuxGi	4	15	0	15	0	15
4	GuxGi	4	21	0	21	1	20
4	GuxGi	4	23	0	23	3	20
4	GuxGi	4	27	0	27	4	23
4	GuxGi	4	28	1	27	4	23
4	GuxGi	4	17	0	17	1	16
4	GuxGi	4	24	1	23	4	19
4	GuxGi	4	26	1	25	0	25
4	GuxGi	4	19	0	19	1	18
4	GuxGi	4	26	2	24	3	21
4	GuxGi	4	18	1	17	1	16
4	GuxGi	4	20	0	20	0	20
4	GuxRu1	4	0	0	0	0	0
4	GuxRu1	4	0	0	0	0	0
4	GuxRu1	4	0	0	0	0	0
4	GuxRu1	4	0	0	0	0	0
4	GuxRu1	4	0	0	0	0	0
4	GuxRu1	4	0	0	0	0	0
4	GuxRu1	4	0	0	0	0	0
4	GuxRu1	4	0	0	0	0	0
4	GuxRu1	4	0	0	0	0	0
4	GuxRu1	4	0	0	0	0	0
4	GuxRu1	4	0	0	0	0	0
4	GuxRu1	4	0	0	0	0	0
4	GuxRu1	4	0	0	0	0	0
4	GuxRu1	4	0	0	0	0	0
4	GuxRu1	4	0	0	0	0	0
4	GuxRu1	4	0	0	0	0	0
4	GuxRu1	4	0	0	0	0	0
4	GuxRu1	2	0	0	0	0	0
4	GuxRu1	4	0	0	0	0	0
4	GuxRu1	4	0	0	0	0	0
4	GuxRu1	4	1	1	0	0	0
4	GuxRu1	4	0	0	0	0	0
4	GuxRu1	4	0	0	0	0	0
4	GuxRu1	4	0	0	0	0	0
4	GuxRu1	4	0	0	0	0	0
4	GuxRi1	4	0	0	0	0	0
4	GuxRi1	4	0	0	0	0	0
4	GuxRi1	4	0	0	0	0	0
4	GuxRi1	4	0	0	0	0	0
4	GuxRi1	4	0	0	0	0	0
4	GuxRi1	4	0	0	0	0	0
4	GuxRi1	4	0	0	0	0	0
4	GuxRi1	4	0	0	0	0	0
4	GuxRi1	4	0	0	0	0	0
4	GuxRi1	4	0	0	0	0	0
4	GuxRi1	4	0	0	0	0	0
4	GuxRi1	4	0	0	0	0	0
4	Ri1xRu1	4	28	1	27	3	24
4	Ri1xRu1	4	20	2	18	5	13
4	Ri1xRu1	4	17	0	17	1	16
4	Ri1xRu1	2	9	1	8	0	8
4	Ri1xRu1	4	21	1	20	5	15
4	Ri1xRu1	4	35	2	33	2	31
4	Ri1xRu1	4	20	4	16	4	12
4	Ri1xRu1	4	22	1	21	2	19
4	Ri1xRu1	1	0	0	0	0	0
4	Ri1xRu1	4	28	0	28	4	24
4	Ri1xRu1	4	27	3	24	7	17
4	Ri1xRu1	4	19	2	17	1	16
4	Ri1xRu1	4	27	2	25	2	23
4	Ri1xRu1	4	21	4	17	2	15
4	Ri1xRu1	4	33	0	33	2	31
4	Ri1xRu1	4	24	2	22	1	21
4	Ri1xRu1	4	21	0	21	4	17
4	Ri1xRu1	4	22	1	21	2	19
4	Ri1xRu1	4	32	9	23	2	21
4	Ri1xRu1	4	27	1	26	3	23
4	Ri1xRu1	4	26	1	25	3	22
4	Ri1xRu1	4	17	3	14	6	8
4	Ri1xRu1	4	27	1	26	4	22
4	Ri1xRu1	4	33	0	33	3	30
4	Ri1xRu1	4	30	1	29	4	25
4	Ri1xRi1	4	18	1	17	2	15
4	Ri1xRi1	4	23	1	22	1	21
4	Ri1xRi1	4	12	0	12	0	12
4	Ri1xRi1	2	4	1	3	1	2
4	Ri1xRi1	4	23	0	23	4	19
4	Ri1xRi1	4	25	0	25	1	24
4	Ri1xRi1	4	23	0	23	2	21
4	Ri1xRi1	4	23	1	22	2	20
4	Ri1xRi1	4	22	15	7	0	7
4	Ri1xRi1	4	20	0	20	1	19
4	Ri1xRi1	4	9	0	9	0	9
4	Ri1xRi1	4	16	0	16	1	15
4	Ri1xRi1	4	10	0	10	1	9
4	Ri1xRi1	4	31	0	31	2	29
4	Ri1xRi1	4	19	0	19	6	13
4	Ri1xRi1	4	18	1	17	0	17
4	Ri1xRi1	1	0	0	0	0	0
4	Ri1xRi1	4	16	0	16	0	16
4	Ri1xRi1	4	17	0	17	1	16
4	Ri1xRi1	4	17	0	17	0	17
4	Ri1xRi1	4	26	1	25	3	22
4	Ri1xRi1	4	15	0	15	1	14
4	Ri1xRi1	4	40	2	38	5	33
4	Ri1xRi1	4	20	1	19	1	18
4	Ri1xRi1	4	28	1	27	1	26
4	Ri1xGu	4	0	0	0	0	0
4	Ri1xGu	4	0	0	0	0	0
4	Ri1xGu	4	0	0	0	0	0
4	Ri1xGu	4	0	0	0	0	0
4	Ri1xGu	4	0	0	0	0	0
4	Ri1xGu	4	0	0	0	0	0
4	Ri1xGu	4	0	0	0	0	0
4	Ri1xGu	4	0	0	0	0	0
4	Ri1xGu	4	0	0	0	0	0
4	Ri1xGu	4	0	0	0	0	0
4	Ri1xGu	4	0	0	0	0	0
4	Ri1xGu	4	0	0	0	0	0
4	Ri1xGu	4	0	0	0	0	0
4	Ri1xGu	4	0	0	0	0	0
4	Ri1xGu	4	0	0	0	0	0
4	Ri1xGu	4	0	0	0	0	0
4	Ri1xGu	4	0	0	0	0	0
4	Ri1xGu	4	0	0	0	0	0
4	Ri1xGu	4	0	0	0	0	0
4	Ri1xGu	4	0	0	0	0	0
4	Ri1xGu	4	0	0	0	0	0
4	Ri1xGu	4	0	0	0	0	0
4	Ri1xGu	4	0	0	0	0	0
4	Ri1xGu	4	0	0	0	0	0
4	Ri1xGu	4	0	0	0	0	0
4	Ri1xGi	4	0	0	0	0	0
4	Ri1xGi	4	0	0	0	0	0
4	Ri1xGi	4	0	0	0	0	0
4	Ri1xGi	4	0	0	0	0	0
4	Ri1xGi	4	0	0	0	0	0
4	Ri1xGi	4	0	0	0	0	0
4	Ri1xGi	4	0	0	0	0	0
4	Ri1xGi	4	0	0	0	0	0
4	Ri1xGi	4	0	0	0	0	0
4	Ri1xGi	4	0	0	0	0	0
4	Ri1xGi	4	0	0	0	0	0
4	Ri1xGi	4	0	0	0	0	0
4	Ri1xGi	4	0	0	0	0	0
4	Ri1xGi	4	5	5	0	0	0
4	Ri1xGi	4	0	0	0	0	0
4	Ri1xGi	4	0	0	0	0	0
4	Ri1xGi	4	0	0	0	0	0
4	Ri1xGi	4	0	0	0	0	0
4	Ri1xGi	4	0	0	0	0	0
4	Ri1xGi	4	0	0	0	0	0
4	Ri1xGi	4	0	0	0	0	0
4	Ri1xGi	4	0	0	0	0	0
4	Ri1xGi	4	0	0	0	0	0
4	Ri1xGi	4	0	0	0	0	0
4	Ri1xGi	4	0	0	0	0	0
4	GixGu	4	20	2	18	5	13
4	GixGu	4	14	2	12	4	8
4	GixGu	4	16	1	15	4	11
4	GixGu	4	21	1	20	4	16
4	GixGu	4	24	1	23	6	17
4	GixGu	4	27	3	24	4	20
4	GixGu	4	17	2	15	8	7
4	GixGu	4	23	2	21	5	16
4	GixGu	4	35	0	35	5	30
4	GixGu	4	28	0	28	2	26
4	GixGu	4	9	1	8	4	4
4	GixGu	4	25	3	22	2	20
4	GixGu	4	22	1	21	0	21
4	GixGu	4	7	5	2	0	2
4	GixGu	4	32	2	30	3	27
4	GixGu	4	19	2	17	1	16
4	GixGu	4	21	0	21	11	10
4	GixGu	2	10	0	10	2	8
4	GixGu	4	21	7	14	14	0
4	GixGu	4	25	0	25	2	23
4	GixGu	4	27	0	27	3	24
4	GixGu	4	13	0	13	0	13
4	GixGu	4	20	0	20	4	16
4	GixGu	4	19	1	18	4	14
4	GixGu	4	23	2	21	4	17
4	GixGi	3	0	0	0	0	0
4	GixGi	4	28	0	28	1	27
4	GixGi	3	11	1	10	2	8
4	GixGi	4	18	0	18	3	15
4	GixGi	4	4	0	4	0	4
4	GixGi	4	9	1	8	0	8
4	GixGi	4	18	1	17	0	17
4	GixGi	4	22	2	20	1	19
4	GixGi	4	20	1	19	1	18
4	GixGi	3	2	0	2	0	2
4	GixGi	4	23	0	23	2	21
4	GixGi	4	14	1	13	2	11
4	GixGi	4	22	2	20	0	20
4	GixGi	4	2	0	2	0	2
4	GixGi	2	0	0	0	0	0
4	GixGi	1	0	0	0	0	0
4	GixRu1	2	0	0	0	0	0
4	GixRu1	4	0	0	0	0	0
4	GixRu1	4	0	0	0	0	0
4	GixRu1	4	0	0	0	0	0
4	GixRu1	4	0	0	0	0	0
4	GixRu1	4	0	0	0	0	0
4	GixRu1	4	0	0	0	0	0
4	GixRu1	1	0	0	0	0	0
4	GixRu1	4	0	0	0	0	0
4	GixRu1	4	0	0	0	0	0
4	GixRu1	4	0	0	0	0	0
4	GixRu1	4	0	0	0	0	0
4	GixRu1	4	0	0	0	0	0
4	GixRu1	4	0	0	0	0	0
4	GixRu1	4	0	0	0	0	0
4	GixRu1	4	0	0	0	0	0
4	GixRu1	4	0	0	0	0	0
4	GixRu1	4	0	0	0	0	0
4	GixRu1	4	0	0	0	0	0
4	GixRu1	4	0	0	0	0	0
4	GixRu1	4	0	0	0	0	0
4	GixRu1	4	0	0	0	0	0
4	GixRu1	4	0	0	0	0	0
4	GixRu1	4	0	0	0	0	0
4	GixRu1	4	0	0	0	0	0
4	GixRi1	4	0	0	0	0	0
4	GixRi1	4	0	0	0	0	0
4	GixRi1	4	0	0	0	0	0
4	GixRi1	4	0	0	0	0	0
4	GixRi1	4	0	0	0	0	0
4	GixRi1	4	0	0	0	0	0
4	GixRi1	4	0	0	0	0	0
4	GixRi1	4	0	0	0	0	0
4	GixRi1	4	0	0	0	0	0
4	GixRi1	4	3	3	0	0	0
4	GixRi1	4	0	0	0	0	0
4	GixRi1	4	0	0	0	0	0
4	GixRi1	4	0	0	0	0	0
4	GixRi1	4	0	0	0	0	0
4	GixRi1	4	0	0	0	0	0
4	GixRi1	1	0	0	0	0	0
4	GixRi1	4	0	0	0	0	0
4	GixRi1	1	0	0	0	0	0
4	GixRi1	4	0	0	0	0	0
4	GixRi1	4	0	0	0	0	0
4	GixRi1	4	0	0	0	0	0
4	GixRi1	4	0	0	0	0	0
4	GixRi1	4	0	0	0	0	0
4	GixRi1	4	0	0	0	0	0
4	GixRi1	4	0	0	0	0	0
