## Supplementary material for "*Wolbachia* and host intrinsic reproductive barriers contribute additively to post-mating isolation in spider mites": Complete dataset Experiment 2_Test 2

block	cross	female_survival	male_survival	eggs	unhatched	hatched	dead_juveniles	daughters	sons
U1	Ru1xRu1	4	4	21	3	18	8	7	3
U1	Ru1xRu1	4	4	31	3	28	12	11	5
U1	Ru1xRu1	4	4	28	3	25	5	12	8
U1	Ru1xRu1	4	4	26	6	20	3	11	6
U1	Ru1xRu1	4	4	28	5	23	7	12	4
U1	Ru1xRu1	1	1	0	0	0	0	0	0
U1	Ru1xRu1	2	2	6	0	6	1	1	4
U1	Ru1xRu1	3	3	24	2	22	5	2	15
U1	Ru1xRu1	4	1	22	3	19	1	0	18
U1	Ru1xRu1	4	4	30	2	28	3	18	7
U1	Ru1xRu1	4	4	31	1	30	5	19	6
U1	Ru1xRu1	4	4	28	1	27	5	15	7
U1	Ru1xRu1	4	4	25	2	23	2	6	15
U1	Ru1xRu1	4	1	21	1	20	0	16	4
U1	Ru1xRu1	3	3	21	1	20	1	13	6
U1	Ru1xRu1	2	2	5	1	4	0	2	2
U1	Ru1xRu1	4	3	25	4	21	3	14	4
U1	Ru1xRu1	4	3	29	2	27	1	21	5
U1	Ru1xRu1	4	1	27	3	24	2	18	4
U1	Ru1xRu1	3	3	19	0	19	2	12	5
U1	Ru1xRi1	4	4	14	0	14	6	6	2
U1	Ru1xRi1	3	3	16	1	15	1	10	4
U1	Ru1xRi1	4	4	31	4	27	2	17	8
U1	Ru1xRi1	4	4	30	4	26	2	16	8
U1	Ru1xRi1	3	3	10	1	9	4	4	1
U1	Ru1xRi1	2	1	9	0	9	9	0	0
U1	Ru1xRi1	3	2	3	0	3	0	2	1
U1	Ru1xRi1	4	1	15	1	14	2	8	4
U1	Ru1xRi1	4	1	14	3	11	0	0	11
U1	Ru1xRi1	1	1	5	1	4	0	3	1
U1	Ru1xRi1	1	1	0	0	0	0	0	0
U1	Ru1xRi1	3	1	9	0	9	2	5	2
U1	Ru1xRi1	4	3	29	2	27	6	13	8
U1	Ru1xRi1	4	2	29	3	26	9	11	6
U1	Ru1xRi1	4	4	19	1	18	4	11	3
U1	Ru1xRi1	3	3	2	0	2	0	0	2
U1	Ru1xRi1	4	4	26	2	24	6	15	3
U1	Ru1xRi1	4	4	18	4	14	0	10	4
U1	Ru1xRi1	3	3	9	1	8	1	5	2
U1	Ru1xRi1	4	1	23	2	21	7	11	3
U1	Ru1xRi1	3	3	3	0	3	0	0	3
U1	Ru1xRi1	1	1	0	0	0	0	0	0
U1	Ru1xRi1	4	4	7	1	6	1	2	3
U1	Ru1xRi1	4	2	21	2	19	2	11	6
U1	Ru1xRi1	4	4	27	4	23	5	15	3
U1	Ru1xGu	4	4	15	1	14	6	4	4
U1	Ru1xGu	3	3	17	0	17	2	11	4
U1	Ru1xGu	4	4	28	5	23	4	12	7
U1	Ru1xGu	4	2	25	3	22	9	9	4
U1	Ru1xGu	4	4	27	1	26	8	14	4
U1	Ru1xGu	4	4	28	6	22	5	11	6
U1	Ru1xGu	2	2	3	0	3	3	0	0
U1	Ru1xGu	4	4	17	2	15	6	5	4
U1	Ru1xGu	4	4	19	3	16	0	10	6
U1	Ru1xGu	4	2	25	0	25	0	19	6
U1	Ru1xGu	4	2	28	4	24	2	16	6
U1	Ru1xGu	2	1	5	0	5	0	3	2
U1	Ru1xGu	4	1	33	1	32	9	14	9
U1	Ru1xGu	4	4	11	0	11	1	6	4
U1	Ru1xGu	4	4	18	1	17	4	9	4
U1	Ru1xGu	4	4	24	1	23	7	10	6
U1	Ru1xGu	4	4	22	1	21	4	13	4
U1	Ru1xGu	4	2	19	6	13	3	7	3
U1	Ru1xGu	4	4	22	0	22	0	14	8
U1	Ru1xGu	1	1	0	0	0	0	0	0
U1	Ru1xGu	4	4	23	3	20	19	1	0
U1	Ru1xGu	1	1	0	0	0	0	0	0
U1	Ru1xGu	4	4	17	3	14	1	8	5
U1	Ru1xGu	2	1	5	2	3	0	1	2
U1	Ru1xGu	4	1	11	0	11	2	8	1
U1	Ru1xGi	4	4	27	3	24	0	19	5
U1	Ru1xGi	2	2	0	0	0	0	0	0
U1	Ru1xGi	4	4	33	5	28	2	22	4
U1	Ru1xGi	4	4	39	5	34	4	23	7
U1	Ru1xGi	1	1	1	0	1	0	0	1
U1	Ru1xGi	4	4	29	2	27	3	19	5
U1	Ru1xGi	4	2	27	3	24	0	17	7
U1	Ru1xGi	4	2	26	1	25	6	9	10
U1	Ru1xGi	4	4	40	3	37	5	23	9
U1	Ru1xGi	4	4	34	6	28	1	20	7
U1	Ru1xGi	4	4	29	1	28	7	18	3
U1	Ru1xGi	4	4	4	1	3	0	2	1
U1	Ru1xGi	3	3	2	0	2	0	0	2
U1	Ru1xGi	4	4	29	3	26	0	21	5
U1	Ru1xGi	4	4	30	6	24	1	16	7
U1	Ru1xGi	4	4	10	0	10	4	5	1
U1	Ru1xGi	4	4	2	0	2	0	0	2
U1	Ru1xGi	4	2	18	1	17	0	0	17
U1	Ru1xGi	4	3	32	5	27	7	15	5
U1	Ru1xGi	4	4	23	3	20	0	15	5
U1	Ru1xGi	4	4	20	3	17	0	12	5
U1	Ru1xGi	4	1	17	2	15	0	0	15
U1	Ru1xGi	3	3	0	0	0	0	0	0
U1	Ru1xGi	4	4	32	3	29	3	22	4
U1	Ru1xGi	4	4	23	5	18	3	11	4
U1	GuxGu	4	1	7	0	7	1	0	6
U1	GuxGu	4	4	23	0	23	0	15	8
U1	GuxGu	4	4	33	2	31	6	20	5
U1	GuxGu	4	4	19	1	18	8	9	1
U1	GuxGu	4	4	30	4	26	7	14	5
U1	GuxGu	4	4	15	1	14	2	7	5
U1	GuxGu	4	1	29	3	26	1	15	10
U1	GuxGu	4	2	13	1	12	2	0	10
U1	GuxGu	4	4	17	3	14	6	6	2
U1	GuxGu	3	3	12	0	12	5	5	2
U1	GuxGu	4	4	1	0	1	0	0	1
U1	GuxGu	3	3	3	0	3	0	2	1
U1	GuxGu	4	4	4	0	4	1	1	2
U1	GuxGu	4	4	17	2	15	2	9	4
U1	GuxGu	4	4	16	1	15	1	10	4
U1	GuxGu	4	4	1	0	1	1	0	0
U1	GuxGu	4	4	21	3	18	3	0	15
U1	GuxGu	4	4	24	4	20	2	0	18
U1	GuxGu	4	4	14	1	13	3	8	2
U1	GuxGu	4	1	0	0	0	0	0	0
U1	GuxGu	4	4	3	0	3	3	0	0
U1	GuxGi	4	4	15	1	14	1	10	3
U1	GuxGi	4	1	19	1	18	0	0	18
U1	GuxGi	4	3	22	4	18	1	0	17
U1	GuxGi	4	4	19	2	17	0	4	13
U1	GuxGi	4	2	23	2	21	3	0	18
U1	GuxGi	4	4	16	1	15	2	9	4
U1	GuxGi	3	1	13	2	11	1	8	2
U1	GuxGi	4	3	3	1	2	2	0	0
U1	GuxGi	4	1	24	3	21	0	0	21
U1	GuxGi	4	2	32	6	26	1	11	14
U1	GuxGi	3	3	15	0	15	5	8	2
U1	GuxGi	1	1	6	0	6	1	5	0
U1	GuxGi	4	3	7	0	7	7	0	0
U1	GuxGi	4	1	17	3	14	11	3	0
U1	GuxGi	4	2	10	1	9	1	5	3
U1	GuxGi	4	2	9	0	9	2	0	7
U1	GuxGi	4	4	31	3	28	3	7	18
U1	GuxGi	4	2	6	1	5	2	2	1
U1	GuxGi	1	1	9	1	8	0	1	7
U1	GuxGi	4	3	15	0	15	0	5	10
U1	GuxGi	4	4	8	0	8	0	0	8
U1	GuxRu1	4	4	12	2	10	2	0	8
U1	GuxRu1	4	4	17	0	17	1	10	6
U1	GuxRu1	4	3	18	5	13	2	10	1
U1	GuxRu1	2	1	5	1	4	0	0	4
U1	GuxRu1	4	4	21	2	19	2	12	5
U1	GuxRu1	4	2	10	2	8	2	3	3
U1	GuxRu1	1	1	0	0	0	0	0	0
U1	GuxRu1	4	4	18	2	16	3	10	3
U1	GuxRu1	4	4	16	0	16	0	6	10
U1	GuxRu1	4	4	29	2	27	8	17	2
U1	GuxRu1	4	3	20	1	19	0	14	5
U1	GuxRu1	4	1	30	2	28	3	18	7
U1	GuxRu1	4	1	4	0	4	0	0	4
U1	GuxRu1	4	3	24	0	24	2	14	8
U1	GuxRu1	2	2	0	0	0	0	0	0
U1	GuxRu1	4	3	20	2	18	3	12	3
U1	GuxRu1	2	2	0	0	0	0	0	0
U1	GuxRu1	4	4	15	2	13	2	8	3
U1	GuxRu1	4	4	21	0	21	2	16	3
U1	GuxRi1	1	1	0	0	0	0	0	0
U1	GuxRi1	4	3	26	0	26	4	17	5
U1	GuxRi1	2	2	4	1	3	0	0	3
U1	GuxRi1	4	4	22	0	22	5	8	9
U1	GuxRi1	4	4	27	1	26	7	10	9
U1	GuxRi1	3	2	8	0	8	1	0	7
U1	GuxRi1	2	2	2	0	2	0	1	1
U1	GuxRi1	4	4	28	0	28	8	13	7
U1	GuxRi1	1	1	0	0	0	0	0	0
U1	GuxRi1	4	4	23	5	18	3	7	8
U1	GuxRi1	4	1	11	1	10	0	0	10
U1	GuxRi1	4	4	18	0	18	0	1	17
U1	GuxRi1	3	3	7	0	7	0	0	7
U1	GuxRi1	4	4	23	5	18	2	1	15
U1	GuxRi1	4	4	12	0	12	2	5	5
U1	GuxRi1	3	1	8	1	7	0	0	7
U1	GuxRi1	4	3	21	2	19	2	12	5
U1	GuxRi1	4	3	21	1	20	3	14	3
U1	GuxRi1	3	3	5	0	5	0	3	2
U1	GuxRi1	4	4	15	3	12	1	9	2
U2	Ru1xRu1	1	1	0	0	0	0	0	0
U2	Ru1xRu1	4	4	17	4	13	3	9	1
U2	Ru1xRu1	4	4	12	2	10	1	6	3
U2	Ru1xRu1	4	2	5	1	4	0	1	3
U2	Ru1xRu1	4	4	28	9	19	0	12	7
U2	Ru1xRu1	4	2	11	2	9	0	7	2
U2	Ru1xRu1	4	1	24	3	21	3	0	18
U2	Ru1xRu1	4	4	25	1	24	4	16	4
U2	Ru1xRu1	3	3	0	0	0	0	0	0
U2	Ru1xRu1	4	4	26	5	21	0	13	8
U2	Ru1xRu1	4	1	17	3	14	10	0	4
U2	Ru1xRu1	4	4	8	2	6	1	3	2
U2	Ru1xRu1	3	3	20	0	20	6	9	5
U2	Ru1xRu1	4	4	24	1	23	2	10	11
U2	Ru1xRu1	4	2	25	3	22	0	14	8
U2	Ru1xRu1	4	4	10	1	9	4	3	2
U2	Ru1xRu1	4	3	19	3	16	15	1	0
U2	Ru1xRu1	4	4	26	10	16	6	7	3
U2	Ru1xRu1	4	4	36	4	32	10	17	5
U2	Ru1xRu1	4	1	11	2	9	2	4	3
U2	Ru1xRi1	4	4	14	3	11	2	8	1
U2	Ru1xRi1	4	4	18	2	16	5	5	6
U2	Ru1xRi1	4	4	27	2	25	9	9	7
U2	Ru1xRi1	4	4	19	3	16	1	10	5
U2	Ru1xRi1	4	1	27	10	17	6	4	7
U2	Ru1xRi1	4	4	16	1	15	5	7	3
U2	Ru1xRi1	4	4	14	1	13	0	9	4
U2	Ru1xRi1	4	1	3	1	2	0	0	2
U2	Ru1xRi1	4	1	20	4	16	1	12	3
U2	Ru1xRi1	4	4	22	1	21	2	10	9
U2	Ru1xRi1	4	3	25	0	25	8	12	5
U2	Ru1xRi1	4	4	18	3	15	4	9	2
U2	Ru1xRi1	4	4	18	0	18	2	12	4
U2	Ru1xRi1	4	1	29	2	27	1	18	8
U2	Ru1xRi1	4	4	9	1	8	1	6	1
U2	Ru1xRi1	4	4	19	1	18	15	1	2
U2	Ru1xRi1	4	1	23	1	22	8	9	5
U2	Ru1xRi1	3	1	9	1	8	0	0	8
U2	Ru1xRi1	4	3	28	5	23	4	12	7
U2	Ru1xRi1	4	4	17	1	16	0	12	4
U2	Ru1xRi1	3	1	1	0	1	0	0	1
U2	Ru1xRi1	2	1	11	5	6	3	0	3
U2	Ru1xRi1	2	1	0	0	0	0	0	0
U2	Ru1xRi1	4	4	20	4	16	0	11	5
U2	Ru1xRi1	4	1	23	0	23	1	0	22
U2	Ru1xGu	4	4	27	1	26	2	16	8
U2	Ru1xGu	4	2	22	3	19	5	10	4
U2	Ru1xGu	4	4	33	6	27	1	21	5
U2	Ru1xGu	4	4	26	3	23	1	17	5
U2	Ru1xGu	4	4	11	2	9	0	6	3
U2	Ru1xGu	4	4	16	2	14	2	9	3
U2	Ru1xGu	4	4	27	1	26	5	17	4
U2	Ru1xGu	4	4	24	2	22	1	15	6
U2	Ru1xGu	3	2	30	1	29	0	21	8
U2	Ru1xGu	4	4	34	4	30	0	22	8
U2	Ru1xGu	3	3	12	0	12	2	7	3
U2	Ru1xGu	4	3	23	4	19	0	0	19
U2	Ru1xGu	3	3	13	1	12	5	5	2
U2	Ru1xGu	4	3	19	2	17	2	9	6
U2	Ru1xGu	4	4	23	3	20	1	15	4
U2	Ru1xGu	2	2	3	0	3	0	0	3
U2	Ru1xGu	3	1	21	0	21	10	7	4
U2	Ru1xGu	4	4	29	3	26	4	13	9
U2	Ru1xGu	4	4	25	4	21	2	15	4
U2	Ru1xGu	4	4	33	3	30	2	22	6
U2	Ru1xGu	4	4	21	1	20	8	6	6
U2	Ru1xGu	4	4	25	3	22	6	9	7
U2	Ru1xGu	4	3	24	3	21	2	11	8
U2	Ru1xGu	4	4	20	3	17	1	11	5
U2	Ru1xGu	1	1	0	0	0	0	0	0
U2	Ru1xGi	3	3	8	0	8	1	3	4
U2	Ru1xGi	3	3	16	2	14	0	8	6
U2	Ru1xGi	4	1	23	1	22	3	9	10
U2	Ru1xGi	4	4	3	0	3	0	1	2
U2	Ru1xGi	4	4	20	4	16	2	10	4
U2	Ru1xGi	4	3	27	0	27	5	16	6
U2	Ru1xGi	4	3	0	0	0	0	0	0
U2	Ru1xGi	4	1	38	5	33	4	0	29
U2	Ru1xGi	4	4	30	3	27	4	15	8
U2	Ru1xGi	4	4	29	2	27	3	19	5
U2	Ru1xGi	4	3	29	7	22	0	13	9
U2	Ru1xGi	4	2	17	0	17	3	11	3
U2	Ru1xGi	4	4	32	3	29	1	20	8
U2	Ru1xGi	4	3	4	0	4	0	3	1
U2	Ru1xGi	4	4	6	1	5	0	3	2
U2	Ru1xGi	4	1	6	1	5	1	0	4
U2	Ru1xGi	4	4	23	2	21	3	15	3
U2	Ru1xGi	4	4	31	2	29	8	14	7
U2	Ru1xGi	4	4	37	4	33	3	20	10
U2	Ru1xGi	4	4	30	1	29	6	17	6
U2	Ru1xGi	3	3	18	3	15	4	6	5
U2	Ru1xGi	4	4	22	5	17	5	8	4
U2	Ru1xGi	2	2	8	1	7	3	3	1
U2	Ru1xGi	4	4	9	0	9	1	5	3
U2	Ru1xGi	4	4	21	11	10	2	0	8
U2	GuxGu	4	4	5	1	4	1	1	2
U2	GuxGu	4	4	12	0	12	0	3	9
U2	GuxGu	2	2	11	0	11	2	5	4
U2	GuxGu	4	4	24	1	23	3	13	7
U2	GuxGu	4	4	26	1	25	4	0	21
U2	GuxGu	4	4	19	1	18	3	10	5
U2	GuxGu	4	4	16	0	16	1	12	3
U2	GuxGu	4	4	26	0	26	0	9	17
U2	GuxGu	4	4	33	1	32	2	23	7
U2	GuxGu	4	1	24	1	23	0	22	1
U2	GuxGu	4	4	23	0	23	3	14	6
U2	GuxGu	4	4	24	2	22	4	10	8
U2	GuxGu	4	4	26	4	22	2	14	6
U2	GuxGu	4	4	22	4	18	0	15	3
U2	GuxGu	4	4	17	1	16	1	5	10
U2	GuxGu	1	1	1	0	1	0	0	1
U2	GuxGu	4	4	13	0	13	1	9	3
U2	GuxGu	4	4	19	0	19	5	0	14
U2	GuxGu	4	4	31	0	31	7	18	6
U2	GuxGu	2	2	6	0	6	0	0	6
U2	GuxGu	3	3	18	0	18	2	0	16
U2	GuxGu	4	2	17	1	16	2	0	14
U2	GuxGi	4	4	24	1	23	6	10	7
U2	GuxGi	4	4	17	1	16	3	0	13
U2	GuxGi	4	1	16	0	16	2	7	7
U2	GuxGi	4	2	24	0	24	3	17	4
U2	GuxGi	4	1	28	1	27	1	20	6
U2	GuxGi	4	4	25	5	20	0	15	5
U2	GuxGi	4	4	28	2	26	2	18	6
U2	GuxGi	1	1	3	0	3	0	2	1
U2	GuxGi	4	3	34	1	33	3	22	8
U2	GuxGi	4	4	0	0	0	0	0	0
U2	GuxGi	4	4	21	2	19	1	13	5
U2	GuxGi	4	4	16	1	15	0	11	4
U2	GuxGi	4	1	18	2	16	0	0	16
U2	GuxGi	4	4	27	6	21	2	13	6
U2	GuxGi	4	4	13	0	13	2	0	11
U2	GuxGi	4	4	24	3	21	0	9	12
U2	GuxGi	4	4	22	0	22	0	17	5
U2	GuxGi	4	2	26	1	25	3	14	8
U2	GuxGi	4	4	34	2	32	2	0	30
U2	GuxGi	4	4	35	7	28	2	18	8
U2	GuxGi	4	4	20	0	20	2	12	6
U2	GuxRu1	4	3	23	3	20	2	13	5
U2	GuxRu1	3	1	2	0	2	0	1	1
U2	GuxRu1	4	4	18	2	16	1	10	5
U2	GuxRu1	4	4	23	6	17	0	7	10
U2	GuxRu1	4	4	14	2	12	0	6	6
U2	GuxRu1	4	2	15	1	14	0	10	4
U2	GuxRu1	4	4	28	1	27	8	14	5
U2	GuxRu1	4	1	24	1	23	4	13	6
U2	GuxRu1	4	2	30	2	28	4	18	6
U2	GuxRu1	4	1	28	0	28	6	16	6
U2	GuxRu1	4	1	13	4	9	0	6	3
U2	GuxRu1	4	2	25	1	24	3	18	3
U2	GuxRu1	4	4	24	2	22	3	15	4
U2	GuxRu1	4	1	17	2	15	0	8	7
U2	GuxRu1	4	4	18	2	16	0	11	5
U2	GuxRu1	3	1	8	0	8	2	0	6
U2	GuxRu1	4	4	2	0	2	0	1	1
U2	GuxRu1	4	2	17	1	16	0	11	5
U2	GuxRu1	2	2	6	0	6	1	0	5
U2	GuxRu1	4	2	14	3	11	1	7	3
U2	GuxRu1	4	4	15	1	14	6	8	0
U2	GuxRi1	4	4	17	1	16	0	0	16
U2	GuxRi1	4	4	27	1	26	2	18	6
U2	GuxRi1	1	1	0	0	0	0	0	0
U2	GuxRi1	4	1	14	1	13	0	0	13
U2	GuxRi1	4	2	15	2	13	0	6	7
U2	GuxRi1	4	4	18	2	16	0	11	5
U2	GuxRi1	4	4	19	0	19	4	0	15
U2	GuxRi1	4	1	25	3	22	2	0	20
U2	GuxRi1	4	4	29	1	28	2	17	9
U2	GuxRi1	4	4	22	0	22	0	0	22
U2	GuxRi1	4	4	27	1	26	7	0	19
U2	GuxRi1	4	1	12	1	11	0	0	11
U2	GuxRi1	4	2	21	1	20	3	0	17
U2	GuxRi1	4	4	19	0	19	0	5	14
U2	GuxRi1	4	4	22	2	20	0	13	7
U2	GuxRi1	4	4	8	3	5	0	0	5
U2	GuxRi1	4	4	26	3	23	0	5	18
U2	GuxRi1	4	4	30	3	27	8	13	6
U2	GuxRi1	4	4	15	1	14	3	0	11
U2	GuxRi1	4	2	15	1	14	0	9	5
U2	GuxRi1	4	1	8	1	7	0	0	7
U3	Ru1xRu1	1	1	0	0	0	0	0	0
U3	Ru1xRu1	4	2	26	5	21	0	17	4
U3	Ru1xRu1	4	2	34	8	26	0	0	26
U3	Ru1xRu1	4	1	24	2	22	0	18	4
U3	Ru1xRu1	4	4	36	2	34	8	21	5
U3	Ru1xRu1	4	2	35	1	34	7	20	7
U3	Ru1xRu1	4	1	20	3	17	2	12	3
U3	Ru1xRu1	4	1	40	4	36	5	24	7
U3	Ru1xRu1	4	2	13	0	13	1	8	4
U3	Ru1xRi1	4	4	35	12	23	9	0	14
U3	Ru1xRi1	4	1	26	2	24	24	0	0
U3	Ru1xRi1	4	4	39	3	36	7	20	9
U3	Ru1xRi1	4	2	27	3	24	0	15	9
U3	Ru1xRi1	4	4	31	5	26	6	13	7
U3	Ru1xRi1	4	4	25	5	20	2	11	7
U3	Ru1xRi1	3	1	1	0	1	0	0	1
U3	Ru1xRi1	4	2	29	16	13	0	0	13
U3	Ru1xRi1	4	4	19	1	18	0	13	5
U3	Ru1xRi1	4	4	24	2	22	2	14	6
U3	Ru1xRi1	4	4	32	5	27	3	17	7
U3	Ru1xRi1	4	2	27	1	26	4	18	4
U3	Ru1xRi1	4	1	20	1	19	0	12	7
U3	Ru1xRi1	4	2	12	0	12	0	8	4
U3	Ru1xRi1	4	1	24	1	23	0	16	7
U3	Ru1xRi1	3	1	11	7	4	1	0	3
U3	Ru1xRi1	4	2	31	18	13	0	5	8
U3	Ru1xRi1	4	1	27	1	26	1	15	10
U3	Ru1xRi1	3	1	38	2	36	14	15	7
U3	Ru1xRi1	2	2	11	0	11	0	9	2
U3	Ru1xRi1	4	2	25	6	19	5	9	5
U3	Ru1xRi1	4	3	42	3	39	1	27	11
U3	Ru1xRi1	4	1	14	2	12	0	9	3
U3	Ru1xRi1	4	3	31	2	29	29	0	0
U3	Ru1xRi1	4	1	24	0	24	4	13	7
U3	Ru1xGu	4	4	44	1	43	5	26	12
U3	Ru1xGu	4	1	16	1	15	0	12	3
U3	Ru1xGu	4	3	37	2	35	2	25	8
U3	Ru1xGu	4	2	21	1	20	2	0	18
U3	Ru1xGu	4	4	25	1	24	1	18	5
U3	Ru1xGu	2	2	1	0	1	0	0	1
U3	Ru1xGu	4	2	25	2	23	0	17	6
U3	Ru1xGu	4	4	40	5	35	2	21	12
U3	Ru1xGu	4	2	50	0	50	12	27	11
U3	Ru1xGu	4	4	27	1	26	3	14	9
U3	Ru1xGu	4	4	38	3	35	5	20	10
U3	Ru1xGu	4	2	12	0	12	0	7	5
U3	Ru1xGu	4	4	26	2	24	0	16	8
U3	Ru1xGu	4	4	4	4	0	0	0	0
U3	Ru1xGu	2	2	8	1	7	0	1	6
U3	Ru1xGu	2	1	10	0	10	1	0	9
U3	Ru1xGu	4	2	9	0	9	0	5	4
U3	Ru1xGu	4	2	23	4	19	0	13	6
U3	Ru1xGu	4	4	23	0	23	2	16	5
U3	Ru1xGu	4	4	31	1	30	3	21	6
U3	Ru1xGu	4	1	40	2	38	4	21	13
U3	Ru1xGu	4	2	37	2	35	0	26	9
U3	Ru1xGu	4	4	31	4	27	1	17	9
U3	Ru1xGu	4	4	20	0	20	0	13	7
U3	Ru1xGu	2	2	1	1	0	0	0	0
U3	Ru1xGi	4	1	43	1	42	7	27	8
U3	Ru1xGi	4	4	45	0	45	6	30	9
U3	Ru1xGi	4	4	38	2	36	1	27	8
U3	Ru1xGi	4	1	13	2	11	1	0	10
U3	Ru1xGi	4	4	15	0	15	0	12	3
U3	Ru1xGi	4	3	26	0	26	1	18	7
U3	Ru1xGi	4	4	22	3	19	0	14	5
U3	Ru1xGi	4	2	24	2	22	1	15	6
U3	Ru1xGi	2	2	11	2	9	0	6	3
U3	Ru1xGi	4	4	36	0	36	4	21	11
U3	Ru1xGi	4	2	37	2	35	3	24	8
U3	Ru1xGi	4	3	34	1	33	4	21	8
U3	Ru1xGi	4	2	36	3	33	3	24	6
U3	Ru1xGi	4	2	31	5	26	1	17	8
U3	Ru1xGi	4	2	31	4	27	2	18	7
U3	Ru1xGi	4	1	41	0	41	6	0	35
U3	Ru1xGi	4	2	40	0	40	4	27	9
U3	Ru1xGi	4	4	33	3	30	0	24	6
U3	Ru1xGi	4	2	38	3	35	3	26	6
U3	GuxGu	4	4	30	0	30	9	15	6
U3	GuxGu	4	4	32	0	32	7	16	9
U3	GuxGu	4	4	10	1	9	0	7	2
U3	GuxGu	2	2	8	1	7	0	2	5
U3	GuxGu	4	4	19	1	18	0	12	6
U3	GuxGu	1	1	0	0	0	0	0	0
U3	GuxGu	4	4	31	2	29	6	0	23
U3	GuxGu	4	4	1	0	1	0	0	1
U3	GuxGu	3	3	4	0	4	0	0	4
U3	GuxGu	4	4	21	1	20	0	14	6
U3	GuxGu	4	4	26	2	24	4	17	3
U3	GuxGu	4	4	35	0	35	6	17	12
U3	GuxGu	4	4	24	2	22	5	0	17
U3	GuxGu	4	4	26	3	23	4	5	14
U3	GuxGu	4	4	27	0	27	4	17	6
U3	GuxGu	3	3	2	0	2	0	2	0
U3	GuxGu	4	4	17	0	17	2	10	5
U3	GuxGu	4	2	27	2	25	1	16	8
U3	GuxGu	4	4	29	0	29	6	15	8
U3	GuxGu	4	4	19	0	19	2	2	15
U3	GuxGu	4	4	29	0	29	6	15	8
U3	GuxGu	4	4	30	2	28	0	19	9
U3	GuxGu	3	3	20	1	19	19	0	0
U3	GuxGu	4	2	30	2	28	4	16	8
U3	GuxGu	3	3	0	0	0	0	0	0
U3	GuxGi	4	4	27	1	26	4	14	8
U3	GuxGi	3	3	11	1	10	0	8	2
U3	GuxGi	4	4	15	0	15	0	10	5
U3	GuxGi	4	2	44	1	43	5	28	10
U3	GuxGi	4	1	22	1	21	1	0	20
U3	GuxGi	4	4	30	8	22	2	12	8
U3	GuxGi	4	4	30	0	30	2	4	24
U3	GuxGi	4	2	27	2	25	2	17	6
U3	GuxGi	4	1	23	4	19	0	16	3
U3	GuxGi	4	2	30	0	30	4	20	6
U3	GuxGi	3	3	13	0	13	0	0	13
U3	GuxGi	4	4	25	1	24	5	10	9
U3	GuxGi	4	4	21	0	21	4	10	7
U3	GuxGi	4	3	21	5	16	3	0	13
U3	GuxGi	4	1	19	3	16	3	0	13
U3	GuxGi	4	3	20	1	19	3	7	9
U3	GuxGi	4	2	33	2	31	4	20	7
U3	GuxGi	2	2	4	0	4	0	2	2
U3	GuxGi	4	2	22	1	21	0	14	7
U3	GuxGi	3	2	15	6	9	3	3	3
U3	GuxGi	4	4	13	0	13	0	11	2
U3	GuxGi	4	1	29	1	28	2	0	26
U3	GuxGi	4	3	24	3	21	0	16	5
U3	GuxGi	4	4	16	0	16	2	10	4
U3	GuxGi	4	3	25	0	25	5	15	5
U3	GuxRu1	4	4	22	0	22	0	3	19
U3	GuxRu1	2	4	3	0	3	0	0	3
U3	GuxRu1	4	4	21	1	20	4	0	16
U3	GuxRu1	4	3	25	4	21	0	12	9
U3	GuxRu1	4	4	33	3	30	3	22	5
U3	GuxRu1	2	2	2	0	2	0	0	2
U3	GuxRu1	4	4	26	0	26	3	17	6
U3	GuxRu1	4	4	31	1	30	7	0	23
U3	GuxRu1	4	1	31	0	31	4	18	9
U3	GuxRu1	4	4	33	1	32	5	0	27
U3	GuxRu1	4	3	30	2	28	4	0	24
U3	GuxRu1	4	3	25	0	25	3	0	22
U3	GuxRu1	4	4	27	1	26	1	15	10
U3	GuxRu1	4	1	29	1	28	4	0	24
U3	GuxRu1	3	3	0	0	0	0	0	0
U3	GuxRu1	4	4	17	0	17	17	0	0
U3	GuxRu1	4	4	4	0	4	0	3	1
U3	GuxRu1	4	4	25	1	24	10	9	5
U3	GuxRu1	4	4	23	1	22	2	14	6
U3	GuxRu1	4	4	35	0	35	9	19	7
U3	GuxRu1	4	4	41	2	39	18	14	7
U3	GuxRu1	2	2	6	0	6	1	4	1
U3	GuxRu1	4	4	29	0	29	4	16	9
U3	GuxRu1	4	1	23	0	23	3	0	20
U3	GuxRu1	4	2	22	0	22	2	15	5
U3	GuxRi1	2	2	0	0	0	0	0	0
U3	GuxRi1	4	4	26	1	25	2	5	18
U3	GuxRi1	4	4	21	2	19	3	3	13
U3	GuxRi1	4	4	23	1	22	2	0	20
U3	GuxRi1	4	1	30	2	28	10	7	11
U3	GuxRi1	2	2	12	1	11	2	7	2
U3	GuxRi1	3	3	8	0	8	1	3	4
U3	GuxRi1	2	2	4	0	4	0	0	4
U3	GuxRi1	4	2	31	1	30	5	17	8
U3	GuxRi1	1	1	0	0	0	0	0	0
U3	GuxRi1	3	2	6	0	6	1	2	3
U3	GuxRi1	4	2	38	7	31	6	7	18
U3	GuxRi1	4	3	26	1	25	3	17	5
U3	GuxRi1	4	4	30	0	30	4	4	22
U3	GuxRi1	4	1	22	0	22	5	0	17
U3	GuxRi1	2	1	0	0	0	0	0	0
U3	GuxRi1	4	1	24	1	23	2	17	4
U3	GuxRi1	4	2	28	0	28	6	16	6
U3	GuxRi1	4	2	33	3	30	3	0	27
U3	GuxRi1	4	4	16	1	15	0	13	2
U3	GuxRi1	3	2	13	1	12	3	7	2
U3	GuxRi1	4	2	35	3	32	5	0	27
U3	GuxRi1	4	2	24	1	23	2	0	21
U3	GuxRi1	4	1	27	4	23	8	0	15
U3	GuxRi1	4	1	23	2	21	2	0	19
U3	Ru1xRi1	4	2	30	3	27	3	0	24
U3	Ru1xRi1	1	1	1	0	1	0	0	1
U3	Ru1xRi1	3	3	10	0	10	10	0	0
U3	Ru1xRi1	4	3	31	2	29	2	20	7
U3	Ru1xRi1	4	4	29	3	26	2	19	5
U3	Ru1xRi1	3	3	10	0	10	3	4	3
U3	Ru1xRi1	2	2	12	0	12	1	6	5
U3	Ru1xRi1	4	3	28	0	28	3	17	8
U3	Ru1xRi1	4	2	23	3	20	1	15	4
U3	Ru1xRi1	4	4	29	1	28	0	20	8
U3	Ru1xRi1	4	4	5	0	5	0	3	2
U3	Ru1xRi1	4	1	14	2	12	0	9	3
U3	Ru1xRi1	4	1	28	2	26	4	14	8
U3	Ru1xRi1	4	1	28	0	28	0	19	9
U3	Ru1xRi1	1	1	0	0	0	0	0	0
U3	Ru1xRi1	1	1	1	0	1	0	0	1
U3	Ru1xGu	4	4	21	2	19	0	14	5
U3	Ru1xGu	4	2	41	1	40	6	25	9
U3	Ru1xGu	4	1	39	0	39	0	0	39
U3	Ru1xGu	4	2	39	0	39	6	24	9
U3	Ru1xGu	4	2	39	4	35	0	31	4
U3	Ru1xGu	4	4	26	0	26	1	14	11
U3	Ru1xGu	2	1	2	0	2	1	1	0
U3	Ru1xGu	4	4	28	4	24	0	17	7
U3	Ru1xGu	4	2	37	1	36	3	25	8
U3	GuxGu	4	4	44	4	40	28	5	7
U3	GuxGu	4	4	23	0	23	4	14	5
U3	GuxGu	4	4	33	0	33	7	19	7
U3	GuxGu	4	3	20	0	20	5	7	8
U3	GuxGu	4	3	25	3	22	3	12	7
U3	GuxGu	4	4	26	1	25	4	0	21
U3	GuxGu	4	4	26	2	24	3	0	21
U3	GuxGu	4	1	26	1	25	5	0	20
U3	GuxGu	4	1	25	0	25	0	10	15
U3	GuxGu	4	4	21	0	21	3	11	7
U3	GuxGu	4	2	0	0	0	0	0	0
U3	GuxGu	4	1	22	0	22	3	13	6
U3	GuxGu	4	4	16	2	14	0	9	5
U3	GuxGu	3	3	5	0	5	1	0	4
U3	GuxGu	4	3	22	0	22	1	15	6
U3	GuxGu	1	1	0	0	0	0	0	0
U3	GuxGu	4	2	31	1	30	0	18	12
U3	GuxGi	4	1	17	0	17	0	0	17
U3	GuxGi	4	3	25	4	21	3	0	18
U3	GuxGi	4	1	29	0	29	3	0	26
U3	GuxGi	4	4	21	0	21	1	13	7
U3	GuxGi	4	4	41	7	34	4	0	30
U3	GuxGi	4	1	0	0	0	0	0	0
U3	GuxGi	4	4	23	0	23	2	14	7
U3	GuxGi	4	3	28	4	24	1	0	23
U3	GuxGi	4	4	26	6	20	0	16	4
U3	GuxGi	4	4	0	0	0	0	0	0
U3	GuxGi	4	4	28	0	28	0	21	7
U3	GuxGi	4	4	27	1	26	3	0	23
U3	GuxGi	4	4	28	1	27	3	16	8
U3	GuxGi	4	4	33	1	32	6	11	15
U3	GuxGi	4	4	28	2	26	0	8	18
U3	GuxGi	4	4	12	2	10	0	9	1
U3	GuxGi	2	2	25	2	23	0	15	8
U3	GuxRu1	4	4	0	0	0	0	0	0
U3	GuxRu1	4	4	25	3	22	6	0	16
U3	GuxRu1	4	4	24	2	22	0	13	9
U3	GuxRu1	4	2	27	1	26	5	15	6
U3	GuxRu1	4	1	37	2	35	2	0	33
U3	GuxRu1	4	4	32	0	32	6	15	11
U3	GuxRu1	4	4	28	2	26	8	15	3
U3	GuxRu1	4	2	34	2	32	5	18	9
U3	GuxRu1	4	3	15	1	14	0	0	14
U3	GuxRu1	4	4	18	2	16	6	3	7
U3	GuxRu1	4	4	19	0	19	0	12	7
U3	GuxRu1	1	1	0	0	0	0	0	0
U3	GuxRu1	3	3	3	0	3	0	1	2
U3	GuxRu1	4	1	31	0	31	4	9	18
U3	GuxRu1	4	3	10	1	9	2	5	2
U3	GuxRu1	4	4	20	2	18	8	0	10
U3	GuxRu1	4	4	38	0	38	2	28	8
U3	GuxRi1	4	4	29	3	26	26	0	0
U3	GuxRi1	4	4	36	2	34	34	0	0
U3	GuxRi1	2	1	12	1	11	0	7	4
U3	GuxRi1	4	1	30	4	26	8	0	18
U3	GuxRi1	4	2	28	1	27	7	13	7
U3	GuxRi1	4	4	23	1	22	2	12	8
U3	GuxRi1	4	4	24	1	23	6	10	7
U3	GuxRi1	4	1	28	0	28	8	13	7
U3	GuxRi1	4	1	13	0	13	0	5	8
U3	GuxRi1	4	4	0	0	0	0	0	0
U3	GuxRi1	2	2	0	0	0	0	0	0
U3	GuxRi1	2	2	15	0	15	2	7	6
U3	GuxRi1	2	2	0	0	0	0	0	0
U3	GuxRi1	4	1	34	0	34	6	22	6
U3	GuxRi1	1	1	0	0	0	0	0	0
U3	GuxRi1	4	4	16	1	15	10	2	3
I1	Ri1xRu1	4	4	29	5	24	5	13	6
I1	Ri1xRu1	4	1	39	5	34	4	20	10
I1	Ri1xRu1	4	4	23	0	23	1	17	5
I1	Ri1xRu1	4	2	19	0	19	0	15	4
I1	Ri1xRu1	1	1	0	0	0	0	0	0
I1	Ri1xRu1	4	1	24	5	19	1	0	18
I1	Ri1xRu1	4	4	29	0	29	3	19	7
I1	Ri1xRu1	4	3	39	1	38	4	23	11
I1	Ri1xRu1	4	1	33	0	33	4	19	10
I1	Ri1xRu1	4	1	17	2	15	0	0	15
I1	Ri1xRu1	4	3	30	0	30	6	16	8
I1	Ri1xRu1	4	3	45	0	45	4	24	17
I1	Ri1xRu1	4	2	19	0	19	0	12	7
I1	Ri1xRu1	4	4	12	0	12	0	10	2
I1	Ri1xRu1	4	1	23	1	22	0	0	22
I1	Ri1xRu1	3	3	17	0	17	1	11	5
I1	Ri1xRu1	4	1	29	14	15	1	0	14
I1	Ri1xRi1	4	1	26	1	25	3	0	22
I1	Ri1xRi1	4	1	26	4	22	1	0	21
I1	Ri1xRi1	4	4	29	2	27	2	18	7
I1	Ri1xRi1	4	2	15	0	15	0	10	5
I1	Ri1xRi1	2	2	11	0	11	1	7	3
I1	Ri1xRi1	4	4	37	0	37	5	26	6
I1	Ri1xRi1	4	1	32	0	32	1	22	9
I1	Ri1xRi1	4	2	22	0	22	2	15	5
I1	Ri1xRi1	4	1	25	0	25	1	18	6
I1	Ri1xRi1	4	2	28	3	25	4	14	7
I1	Ri1xRi1	4	2	22	0	22	5	8	9
I1	Ri1xGu	4	3	17	2	15	0	10	5
I1	Ri1xGu	1	1	0	0	0	0	0	0
I1	Ri1xGu	4	3	38	1	37	4	23	10
I1	Ri1xGu	4	4	31	3	28	2	19	7
I1	Ri1xGu	4	4	33	5	28	1	17	10
I1	Ri1xGu	4	4	31	1	30	2	21	7
I1	Ri1xGu	4	4	17	2	15	0	10	5
I1	Ri1xGu	1	1	0	0	0	0	0	0
I1	Ri1xGu	4	4	31	0	31	2	21	8
I1	Ri1xGu	4	3	31	2	29	0	22	7
I1	Ri1xGu	4	4	33	2	31	5	18	8
I1	Ri1xGu	1	1	0	0	0	0	0	0
I1	Ri1xGu	4	1	22	0	22	0	16	6
I1	Ri1xGu	4	2	15	4	11	0	10	1
I1	Ri1xGu	4	4	14	1	13	0	9	4
I1	Ri1xGu	4	2	36	0	36	4	22	10
I1	Ri1xGi	4	2	24	1	23	3	14	6
I1	Ri1xGi	4	4	30	2	28	0	22	6
I1	Ri1xGi	4	4	23	0	23	1	15	7
I1	Ri1xGi	4	3	8	0	8	0	7	1
I1	Ri1xGi	4	4	25	0	25	14	6	5
I1	Ri1xGi	4	2	27	2	25	1	18	6
I1	Ri1xGi	4	2	38	1	37	4	24	9
I1	Ri1xGi	1	1	0	0	0	0	0	0
I1	Ri1xGi	4	4	22	0	22	1	15	6
I1	Ri1xGi	4	1	36	2	34	4	24	6
I1	Ri1xGi	3	3	16	0	16	2	7	7
I1	Ri1xGi	1	1	0	0	0	0	0	0
I1	Ri1xGi	4	1	26	1	25	2	16	7
I1	GixGu	4	4	32	1	31	2	21	8
I1	GixGu	1	1	0	0	0	0	0	0
I1	GixGu	4	4	1	1	0	0	0	0
I1	GixGu	4	3	24	0	24	0	19	5
I1	GixGu	4	2	20	5	15	1	0	14
I1	GixGu	4	4	31	0	31	0	15	16
I1	GixGu	4	4	36	0	36	4	19	13
I1	GixGu	4	4	26	3	23	0	17	6
I1	GixGu	4	1	23	0	23	3	0	20
I1	GixGu	4	4	21	0	21	0	14	7
I1	GixGu	4	4	28	3	25	0	18	7
I1	GixGu	1	1	0	0	0	0	0	0
I1	GixGu	4	3	21	0	21	1	16	4
I1	GixGu	3	1	23	0	23	0	17	6
I1	GixGu	4	4	32	0	32	6	0	26
I1	GixGu	4	4	28	0	28	3	0	25
I1	GixGu	4	4	1	1	0	0	0	0
I1	GixGu	4	3	37	1	36	10	0	26
I1	GixGu	4	4	3	0	3	0	1	2
I1	GixGu	4	4	21	0	21	3	0	18
I1	GixGu	4	4	19	0	19	0	0	19
I1	GixGu	4	1	33	0	33	9	0	24
I1	GixGi	4	4	17	0	17	0	0	17
I1	GixGi	4	4	32	1	31	0	11	20
I1	GixGi	4	1	30	2	28	2	0	26
I1	GixGi	2	1	2	0	2	0	0	2
I1	GixGi	4	4	20	1	19	3	4	12
I1	GixGi	4	4	24	1	23	1	16	6
I1	GixGi	4	4	44	3	41	4	26	11
I1	GixGi	4	2	30	3	27	0	0	27
I1	GixGi	4	4	33	0	33	3	22	8
I1	GixGi	4	1	31	0	31	5	0	26
I1	GixGi	1	1	0	0	0	0	0	0
I1	GixGi	4	4	23	0	23	1	0	22
I1	GixGi	4	4	26	1	25	10	0	15
I1	GixGi	4	3	31	1	30	2	19	9
I1	GixGi	4	4	31	0	31	2	20	9
I1	GixGi	4	4	19	1	18	6	0	12
I1	GixGi	4	4	29	0	29	4	4	21
I1	GixGi	3	3	22	0	22	0	6	16
I1	GixGi	4	4	29	1	28	2	18	8
I1	GixGi	1	1	0	0	0	0	0	0
I1	GixGi	4	4	29	1	28	4	9	15
I1	GixGi	4	1	15	0	15	1	0	14
I1	GixRu1	4	4	29	0	29	4	0	25
I1	GixRu1	4	4	28	0	28	1	20	7
I1	GixRu1	1	1	0	0	0	0	0	0
I1	GixRu1	4	2	17	0	17	1	10	6
I1	GixRu1	1	1	0	0	0	0	0	0
I1	GixRu1	4	4	35	2	33	4	19	10
I1	GixRu1	4	4	25	0	25	1	18	6
I1	GixRu1	4	3	14	0	14	4	0	10
I1	GixRu1	4	2	17	1	16	1	0	15
I1	GixRu1	4	4	29	3	26	3	16	7
I1	GixRu1	4	4	24	0	24	2	17	5
I1	GixRu1	4	4	26	0	26	3	17	6
I1	GixRu1	4	4	20	0	20	4	0	16
I1	GixRu1	4	4	27	3	24	5	4	15
I1	GixRu1	1	1	0	0	0	0	0	0
I1	GixRu1	4	3	32	5	27	0	20	7
I1	GixRu1	4	4	35	7	28	4	17	7
I1	GixRu1	4	4	36	0	36	5	20	11
I1	GixRu1	4	4	36	1	35	4	23	8
I1	GixRu1	4	4	22	0	22	1	13	8
I1	GixRu1	4	3	8	0	8	0	0	8
I1	GixRi1	3	3	18	0	18	0	12	6
I1	GixRi1	4	4	30	2	28	2	10	16
I1	GixRi1	4	4	25	0	25	0	9	16
I1	GixRi1	4	4	29	0	29	1	18	10
I1	GixRi1	3	3	0	0	0	0	0	0
I1	GixRi1	4	4	28	0	28	0	23	5
I1	GixRi1	4	2	30	1	29	4	19	6
I1	GixRi1	4	4	37	21	16	2	0	14
I1	GixRi1	4	4	38	0	38	4	21	13
I1	GixRi1	4	4	32	0	32	3	22	7
I1	GixRi1	4	4	24	0	24	4	0	20
I1	GixRi1	4	1	26	0	26	3	17	6
I1	GixRi1	4	4	27	0	27	3	0	24
I1	GixRi1	4	3	27	0	27	2	0	25
I1	GixRi1	4	4	23	1	22	3	5	14
I1	GixRi1	4	4	19	0	19	1	11	7
I1	GixRi1	4	4	28	1	27	2	0	25
I1	GixRi1	4	3	32	0	32	4	0	28
I1	GixRi1	4	2	26	0	26	7	12	7
I1	GixRi1	4	4	26	0	26	2	12	12
I1	GixRi1	4	4	27	0	27	10	0	17
I1	GixRi1	4	3	27	0	27	7	0	20
I2	Ri1xRu1	4	1	17	3	14	2	7	5
I2	Ri1xRu1	4	1	11	0	11	0	0	11
I2	Ri1xRu1	4	4	26	3	23	2	16	5
I2	Ri1xRu1	4	1	16	0	16	0	11	5
I2	Ri1xRu1	4	1	23	3	20	0	13	7
I2	Ri1xRu1	4	1	33	2	31	3	20	8
I2	Ri1xRu1	4	4	21	2	19	2	13	4
I2	Ri1xRu1	4	1	38	3	35	3	22	10
I2	Ri1xRu1	4	1	26	0	26	4	18	4
I2	Ri1xRu1	4	4	32	2	30	8	16	6
I2	Ri1xRu1	4	1	36	0	36	6	23	7
I2	Ri1xRu1	4	4	32	7	25	20	3	2
I2	Ri1xRu1	4	4	30	4	26	3	16	7
I2	Ri1xRu1	4	1	34	0	34	1	22	11
I2	Ri1xRu1	4	1	19	0	19	3	11	5
I2	Ri1xRu1	4	4	32	1	31	3	20	8
I2	Ri1xRu1	4	4	36	0	36	5	0	31
I2	Ri1xRu1	4	4	32	1	31	3	20	8
I2	Ri1xRu1	4	3	20	2	18	0	13	5
I2	Ri1xRu1	4	4	31	3	28	5	14	9
I2	Ri1xRu1	4	4	32	15	17	3	9	5
I2	Ri1xRu1	4	1	25	3	22	0	15	7
I2	Ri1xRu1	4	4	27	0	27	2	16	9
I2	Ri1xRu1	4	4	29	2	27	4	17	6
I2	Ri1xRu1	4	2	14	0	14	1	8	5
I2	Ri1xRi1	1	1	0	0	0	0	0	0
I2	Ri1xRi1	4	1	35	6	29	0	0	29
I2	Ri1xRi1	4	1	16	8	8	0	6	2
I2	Ri1xGu	1	1	0	0	0	0	0	0
I2	Ri1xGu	4	3	10	0	10	0	3	7
I2	Ri1xGu	1	1	0	0	0	0	0	0
I2	Ri1xGu	4	4	22	0	22	0	18	4
I2	Ri1xGu	4	3	21	1	20	2	11	7
I2	Ri1xGu	4	4	23	0	23	0	19	4
I2	Ri1xGu	4	1	32	4	28	0	3	25
I2	Ri1xGu	4	4	32	1	31	0	24	7
I2	Ri1xGu	4	4	38	4	34	3	22	9
I2	Ri1xGu	3	1	3	0	3	0	1	2
I2	Ri1xGu	4	4	44	6	38	5	24	9
I2	Ri1xGu	4	4	27	11	16	0	8	8
I2	Ri1xGu	4	4	42	1	41	2	25	14
I2	Ri1xGu	4	4	23	0	23	2	16	5
I2	Ri1xGu	4	4	32	3	29	0	0	29
I2	Ri1xGi	4	4	23	3	20	2	12	6
I2	Ri1xGi	4	4	37	0	37	0	28	9
I2	Ri1xGi	4	4	34	3	31	4	20	7
I2	Ri1xGi	4	4	21	1	20	3	11	6
I2	Ri1xGi	4	4	20	3	17	0	12	5
I2	Ri1xGi	4	4	31	3	28	3	19	6
I2	Ri1xGi	4	3	32	2	30	0	22	8
I2	Ri1xGi	4	4	43	3	40	0	27	13
I2	Ri1xGi	4	4	13	1	12	0	9	3
I2	Ri1xGi	4	1	34	4	30	3	20	7
I2	Ri1xGi	4	4	48	2	46	8	26	12
I2	Ri1xGi	4	4	19	0	19	0	15	4
I2	Ri1xGi	4	1	35	0	35	3	23	9
I2	Ri1xGi	4	4	30	1	29	0	21	8
I2	Ri1xGi	4	4	32	5	27	5	15	7
I2	Ri1xGi	4	4	38	4	34	5	21	8
I2	Ri1xGi	4	4	15	1	14	0	10	4
I2	Ri1xGi	4	1	20	2	18	2	13	3
I2	Ri1xGi	4	4	29	0	29	2	19	8
I2	Ri1xGi	4	4	27	0	27	0	19	8
I2	GixGu	4	4	28	0	28	0	19	9
I2	GixGu	4	3	28	3	25	0	19	6
I2	GixGu	4	1	27	1	26	0	18	8
I2	GixGu	4	4	21	1	20	2	0	18
I2	GixGu	2	2	2	0	2	0	1	1
I2	GixGu	4	1	37	2	35	5	21	9
I2	GixGu	4	1	32	2	30	0	0	30
I2	GixGu	4	1	33	2	31	0	23	8
I2	GixGu	4	1	37	3	34	3	24	7
I2	GixGu	4	4	9	0	9	0	6	3
I2	GixGu	4	1	32	4	28	1	0	27
I2	GixGu	4	1	29	2	27	0	18	9
I2	GixGu	4	4	32	0	32	2	0	30
I2	GixGu	4	1	35	1	34	2	22	10
I2	GixGu	3	1	1	0	1	0	1	0
I2	GixGu	4	1	28	2	26	0	0	26
I2	GixGu	4	1	11	0	11	1	0	10
I2	GixGu	4	1	27	0	27	2	0	25
I2	GixGu	4	4	20	0	20	0	16	4
I2	GixGu	4	1	35	5	30	4	18	8
I2	GixGu	4	1	31	1	30	0	22	8
I2	GixGu	3	3	8	0	8	0	6	2
I2	GixGu	4	1	28	0	28	0	18	10
I2	GixGu	4	1	20	0	20	2	0	18
I2	GixGi	2	1	5	0	5	0	0	5
I2	GixGi	2	1	9	0	9	0	6	3
I2	GixGi	4	2	14	2	12	0	9	3
I2	GixGi	4	1	28	0	28	2	18	8
I2	GixGi	4	1	24	2	22	0	16	6
I2	GixGi	4	1	21	0	21	0	0	21
I2	GixGi	4	1	21	0	21	0	17	4
I2	GixGi	4	1	30	2	28	2	0	26
I2	GixGi	4	1	26	0	26	0	20	6
I2	GixGi	4	1	30	4	26	5	0	21
I2	GixGi	4	1	34	4	30	3	19	8
I2	GixGi	4	1	29	0	29	3	20	6
I2	GixGi	4	1	32	0	32	0	24	8
I2	GixGi	1	1	0	0	0	0	0	0
I2	GixGi	4	4	20	0	20	1	0	19
I2	GixRu1	4	2	26	0	26	0	14	12
I2	GixRu1	4	4	23	0	23	0	18	5
I2	GixRu1	4	4	36	2	34	0	25	9
I2	GixRu1	4	4	21	0	21	1	15	5
I2	GixRu1	4	2	21	0	21	0	15	6
I2	GixRu1	4	4	35	3	32	0	0	32
I2	GixRu1	4	2	12	0	12	0	9	3
I2	GixRu1	4	4	38	12	26	2	18	6
I2	GixRu1	3	1	0	0	0	0	0	0
I2	GixRu1	4	1	27	0	27	0	19	8
I2	GixRu1	4	1	32	2	30	0	21	9
I2	GixRu1	4	4	36	1	35	0	27	8
I2	GixRu1	4	4	34	3	31	4	18	9
I2	GixRu1	4	2	29	1	28	3	19	6
I2	GixRu1	4	4	24	2	22	3	11	8
I2	GixRu1	4	4	24	1	23	0	19	4
I2	GixRu1	4	4	27	4	23	2	16	5
I2	GixRu1	4	4	29	2	27	0	8	19
I2	GixRu1	4	4	40	14	26	13	3	10
I2	GixRu1	4	4	35	4	31	2	20	9
I2	GixRu1	4	4	29	6	23	3	13	7
I2	GixRu1	4	4	38	4	34	2	21	11
I2	GixRu1	4	1	22	0	22	1	0	21
I2	GixRu1	4	4	25	2	23	17	0	6
I2	GixRu1	4	4	29	6	23	2	0	21
I2	GixRi1	4	4	28	1	27	0	0	27
I2	GixRi1	4	3	17	0	17	2	7	8
I2	GixRi1	3	3	23	0	23	0	15	8
I2	GixRi1	4	4	25	3	22	2	15	5
I2	GixRi1	4	4	33	0	33	0	20	13
I2	GixRi1	4	4	26	3	23	0	0	23
I2	GixRi1	4	1	25	1	24	2	0	22
I2	GixRi1	4	2	16	0	16	0	10	6
I2	GixRi1	4	4	34	3	31	6	18	7
I2	GixRi1	4	4	24	1	23	2	14	7
I2	GixRi1	4	3	17	2	15	0	10	5
I2	GixRi1	4	1	28	2	26	0	0	26
I2	GixRi1	4	4	21	0	21	0	15	6
I2	GixRi1	4	4	10	0	10	0	0	10
I2	GixRi1	4	4	32	4	28	3	18	7
I2	GixRi1	4	4	18	0	18	1	0	17
I2	GixRi1	3	4	6	0	6	0	4	2
I2	GixRi1	4	4	22	0	22	1	6	15
I2	GixRi1	4	3	41	0	41	2	29	10
I2	GixRi1	4	4	30	3	27	3	14	10
I2	GixRi1	4	4	24	2	22	0	15	7
I2	GixRi1	4	3	34	4	30	3	18	9
I2	GixRi1	4	1	24	5	19	0	12	7
I2	GixRi1	4	4	22	0	22	0	17	5
I2	GixRi1	1	4	0	0	0	0	0	0
